# Species interactions promote parallel evolution of global transcriptional regulators in a widespread *Staphylococcus* species

**DOI:** 10.1101/2022.12.19.521106

**Authors:** Casey Cosetta, Brittany Niccum, Nick Kamkari, Michael Dente, Matthew Podniesinski, Benjamin E. Wolfe

## Abstract

Experimental studies of microbial evolution have largely focused on monocultures of model organisms, but most microbes live in communities where interactions with other species may impact rates and modes of evolution. Using the cheese rind model microbial community, we determined how species interactions shape the evolution of the widespread food- and animal-associated bacterium *Staphylococcus xylosus*. We evolved *S. xylosus* for 450 generations alone or in co-culture with one of three microbes: the yeast *Debaryomyces hansenii*, the bacterium *Brevibacterium aurantiacum*, and the mold *Penicillium solitum*. We used the frequency of colony morphology mutants (pigment and colony texture phenotypes) and whole-genome sequencing of isolates to quantify phenotypic and genomic evolution after 15 weeks of the evolution. The yeast *D. hansenii* strongly promoted diversification of *S. xylosus*; by the end of the experiment, all populations co-cultured with the yeast were dominated by pigment and colony morphology mutant phenotypes. Populations of *S. xylosus* grown alone, with *Brevibacterium*, or with *Penicillium* did not evolve novel phenotypic diversity. Whole-genome sequencing of individual mutant isolates across all four treatments revealed numerous unique mutations in the operons for the SigB, Agr, and WalKR global regulators, but only in the *D. hansenii* treatment. Phenotyping and RNA-seq experiments demonstrated that these mutations altered pigment and biofilm production, spreading, stress tolerance, and metabolism of *S. xylosus*. Fitness experiments revealed trade-offs of these mutations across biotic environments caused by antagonistic pleiotropy, where beneficial mutations that evolved in the presence of the yeast *Debaryomyces* had strong negative fitness effects in other biotic environments.

**IMPORTANCE:** Substantial phenotypic and genomic variation exists within microbial species, but the ecological factors that shape this strain diversity are poorly characterized. We demonstrate that the biotic context of a widespread *Staphylococcus* species can impact the evolution of strain diversity. This work demonstrates the potential for microbes in food production environments to rapidly evolve to novel substrates and biotic environments. Our findings may also help understand how other *Staphylococcus* species may evolve in multispecies microbiomes.
