## Supplementary material for "Species interactions promote parallel evolution of global transcriptional regulators in a widespread *Staphylococcus* species": Table S5

### Sheet: Table S5
Table S5: KOBAS Pathway enrichment analysis of differentially expressed genes across all three Staphylococcus xylosus BC10 mutants (51_3, 55_5, 60_1) compared to Staphylococcus xylosus BC10 ancestor based on RNA-sequencing. Pathways highlighted in bold are significantly enriched, based on corrected P-value < 0.05.
DECREASED EXRESSION:
#Term	Database	ID	Input number	Background number	P-Value	Corrected P-Value	Input	Hyperlink
Histidine metabolism	KEGG PATHWAY	sxo00340	8	16	7.91e-07	3.01e-05	CDS_1114877|CDS_1113618|CDS_1118461|CDS_1116434|CDS_1117706|CDS_1113014|CDS_1115859|CDS_1117005	http://www.genome.jp/kegg-bin/show_pathway?sxo00340/sxo:SXYL_00465%09red/sxo:SXYL_00464%09red/sxo:SXYL_00467%09red/sxo:SXYL_00466%09red/sxo:SXYL_00461%09red/sxo:SXYL_00460%09red/sxo:SXYL_00463%09red/sxo:SXYL_00462%09red
Carotenoid biosynthesis	KEGG PATHWAY	sxo00906	3	5	0.00206782	0.0392886	CDS_1331086|CDS_1332588|CDS_1333519	http://www.genome.jp/kegg-bin/show_pathway?sxo00906/sxo:SXYL_00054%09red/sxo:SXYL_00052%09red/sxo:SXYL_00053%09red
Biosynthesis of amino acids	KEGG PATHWAY	sxo01230	10	109	0.00784018	0.0993089	CDS_100959|CDS_1114877|CDS_1709823|CDS_1113618|CDS_1118461|CDS_1116434|CDS_1117706|CDS_1113014|CDS_1115859|CDS_1117005	http://www.genome.jp/kegg-bin/show_pathway?sxo01230/sxo:SXYL_02469%09red/sxo:SXYL_00239%09red/sxo:SXYL_00465%09red/sxo:SXYL_00464%09red/sxo:SXYL_00467%09red/sxo:SXYL_00466%09red/sxo:SXYL_00461%09red/sxo:SXYL_00460%09red/sxo:SXYL_00463%09red/sxo:SXYL_00462%09red
Biosynthesis of secondary metabolites	KEGG PATHWAY	sxo01110	16	237	0.0131588	0.125008	CDS_100959|CDS_1524404|CDS_1114877|CDS_1709823|CDS_1113618|CDS_1118461|CDS_2409770|CDS_1116434|CDS_102033|CDS_1117706|CDS_1525223|CDS_1115859|CDS_1332588|CDS_1113014|CDS_1117005|CDS_1525989	http://www.genome.jp/kegg-bin/show_pathway?sxo01110/sxo:SXYL_01103%09red/sxo:SXYL_00053%09red/sxo:SXYL_02469%09red/sxo:SXYL_00460%09red/sxo:SXYL_00238%09red/sxo:SXYL_00239%09red/sxo:SXYL_02634%09red/sxo:SXYL_00464%09red/sxo:SXYL_00465%09red/sxo:SXYL_02633%09red/sxo:SXYL_02635%09red/sxo:SXYL_00466%09red/sxo:SXYL_00461%09red/sxo:SXYL_00467%09red/sxo:SXYL_00463%09red/sxo:SXYL_00462%09red
Sulfur metabolism	KEGG PATHWAY	sxo00920	3	15	0.0233559	0.177505	CDS_1519915|CDS_1522672|CDS_1520830	http://www.genome.jp/kegg-bin/show_pathway?sxo00920/sxo:SXYL_02638%09red/sxo:SXYL_02636%09red/sxo:SXYL_02637%09red
Porphyrin and chlorophyll metabolism	KEGG PATHWAY	sxo00860	3	19	0.0398553	0.238844	CDS_1524404|CDS_1525223|CDS_1525989	http://www.genome.jp/kegg-bin/show_pathway?sxo00860/sxo:SXYL_02633%09red/sxo:SXYL_02634%09red/sxo:SXYL_02635%09red
Metabolic pathways	KEGG PATHWAY	sxo01100	28	560	0.0439975	0.238844	CDS_2696421|CDS_2342444|CDS_2484756|CDS_2343594|CDS_2506864|CDS_1113618|CDS_1709823|CDS_1118461|CDS_1525223|CDS_1520830|CDS_961025|CDS_52540|CDS_102033|CDS_1114877|CDS_1522672|CDS_100959|CDS_1519915|CDS_1115859|CDS_1699318|CDS_232137|CDS_1524404|CDS_1525989|CDS_2486497|CDS_2409770|CDS_1116434|CDS_1117706|CDS_1113014|CDS_1117005	http://www.genome.jp/kegg-bin/show_pathway?sxo01100/sxo:SXYL_00283%09red/sxo:SXYL_00226%09red/sxo:SXYL_00225%09red/sxo:SXYL_00682%09red/sxo:SXYL_00465%09red/sxo:SXYL_00464%09red/sxo:SXYL_00467%09red/sxo:SXYL_00466%09red/sxo:SXYL_00461%09red/sxo:SXYL_00207%09red/sxo:SXYL_00463%09red/sxo:SXYL_00462%09red/sxo:SXYL_02479%09red/sxo:SXYL_01103%09red/sxo:SXYL_00460%09red/sxo:SXYL_00043%09red/sxo:SXYL_00…
Cationic antimicrobial peptide (CAMP) resistance	KEGG PATHWAY	sxo01503	2	9	0.0546444	0.259561	CDS_819051|CDS_818030	http://www.genome.jp/kegg-bin/show_pathway?sxo01503/sxo:SXYL_02192%09red/sxo:SXYL_02191%09red
Pantothenate and CoA biosynthesis	KEGG PATHWAY	sxo00770	2	18	0.15437	0.605677	CDS_1709823|CDS_1614634	http://www.genome.jp/kegg-bin/show_pathway?sxo00770/sxo:SXYL_02469%09red/sxo:SXYL_02565%09red
2-Oxocarboxylic acid metabolism	KEGG PATHWAY	sxo01210	2	20	0.179609	0.605677	CDS_100959|CDS_1709823	http://www.genome.jp/kegg-bin/show_pathway?sxo01210/sxo:SXYL_00239%09red/sxo:SXYL_02469%09red
Tyrosine metabolism	KEGG PATHWAY	sxo00350	1	5	0.193309	0.605677	CDS_1114877	http://www.genome.jp/kegg-bin/show_pathway?sxo00350/sxo:SXYL_00465%09red
Starch and sucrose metabolism	KEGG PATHWAY	sxo00500	2	22	0.205424	0.605677	CDS_275758|CDS_2677466	http://www.genome.jp/kegg-bin/show_pathway?sxo00500/sxo:SXYL_00555%09red/sxo:SXYL_00637%09red
ABC transporters	KEGG PATHWAY	sxo02010	5	85	0.207205	0.605677	CDS_63106|CDS_1308203|CDS_752201|CDS_1307391|CDS_447760	http://www.genome.jp/kegg-bin/show_pathway?sxo02010/sxo:SXYL_00073%09red/sxo:SXYL_00074%09red/sxo:SXYL_02127%09red/sxo:SXYL_01833%09red/sxo:SXYL_00275%09red
Phosphotransferase system (PTS)	KEGG PATHWAY	sxo02060	2	26	0.25802	0.664203	CDS_275758|CDS_2677466	http://www.genome.jp/kegg-bin/show_pathway?sxo02060/sxo:SXYL_00555%09red/sxo:SXYL_00637%09red
Vancomycin resistance	KEGG PATHWAY	sxo01502	1	8	0.275601	0.664203	CDS_2342444	http://www.genome.jp/kegg-bin/show_pathway?sxo01502/sxo:SXYL_01706%09red
Peptidoglycan biosynthesis	KEGG PATHWAY	sxo00550	2	28	0.284476	0.664203	CDS_2343594|CDS_2342444	http://www.genome.jp/kegg-bin/show_pathway?sxo00550/sxo:SXYL_01707%09red/sxo:SXYL_01706%09red
Cysteine and methionine metabolism	KEGG PATHWAY	sxo00270	2	29	0.297682	0.664203	CDS_2409770|CDS_52540	http://www.genome.jp/kegg-bin/show_pathway?sxo00270/sxo:SXYL_01103%09red/sxo:SXYL_00283%09red
Glycine, serine and threonine metabolism	KEGG PATHWAY	sxo00260	2	32	0.337041	0.664203	CDS_2484756|CDS_2486497	http://www.genome.jp/kegg-bin/show_pathway?sxo00260/sxo:SXYL_00226%09red/sxo:SXYL_00225%09red
beta-Lactam resistance	KEGG PATHWAY	sxo01501	1	11	0.34958	0.664203	CDS_2343594	http://www.genome.jp/kegg-bin/show_pathway?sxo01501/sxo:SXYL_01707%09red
Bacterial secretion system	KEGG PATHWAY	sxo03070	1	11	0.34958	0.664203	CDS_1071998	http://www.genome.jp/kegg-bin/show_pathway?sxo03070/sxo:SXYL_00504%09red
Valine, leucine and isoleucine biosynthesis	KEGG PATHWAY	sxo00290	1	12	0.372539	0.66971	CDS_1709823	http://www.genome.jp/kegg-bin/show_pathway?sxo00290/sxo:SXYL_02469%09red
Arginine and proline metabolism	KEGG PATHWAY	sxo00330	1	13	0.394696	0.66971	CDS_102033	http://www.genome.jp/kegg-bin/show_pathway?sxo00330/sxo:SXYL_00238%09red
Protein export	KEGG PATHWAY	sxo03060	1	15	0.436715	0.66971	CDS_1071998	http://www.genome.jp/kegg-bin/show_pathway?sxo03060/sxo:SXYL_00504%09red
Microbial metabolism in diverse environments	KEGG PATHWAY	sxo01120	7	172	0.442301	0.66971	CDS_1524404|CDS_1522672|CDS_2409770|CDS_1520830|CDS_1519915|CDS_2506864|CDS_1525989	http://www.genome.jp/kegg-bin/show_pathway?sxo01120/sxo:SXYL_01103%09red/sxo:SXYL_02638%09red/sxo:SXYL_02633%09red/sxo:SXYL_00207%09red/sxo:SXYL_02636%09red/sxo:SXYL_02637%09red/sxo:SXYL_02635%09red
Pyruvate metabolism	KEGG PATHWAY	sxo00620	2	43	0.473903	0.66971	CDS_2409770|CDS_2506864	http://www.genome.jp/kegg-bin/show_pathway?sxo00620/sxo:SXYL_00207%09red/sxo:SXYL_01103%09red
Arginine biosynthesis	KEGG PATHWAY	sxo00220	1	17	0.475847	0.66971	CDS_100959	http://www.genome.jp/kegg-bin/show_pathway?sxo00220/sxo:SXYL_00239%09red
Fatty acid biosynthesis	KEGG PATHWAY	sxo00061	1	17	0.475847	0.66971	CDS_1699318	http://www.genome.jp/kegg-bin/show_pathway?sxo00061/sxo:SXYL_02479%09red
Phenylalanine, tyrosine and tryptophan biosynthesis	KEGG PATHWAY	sxo00400	1	19	0.512288	0.682606	CDS_1114877	http://www.genome.jp/kegg-bin/show_pathway?sxo00400/sxo:SXYL_00465%09red
Pentose and glucuronate interconversions	KEGG PATHWAY	sxo00040	1	21	0.546221	0.682606	CDS_961025	http://www.genome.jp/kegg-bin/show_pathway?sxo00040/sxo:SXYL_02332%09red
Fatty acid metabolism	KEGG PATHWAY	sxo01212	1	21	0.546221	0.682606	CDS_1699318	http://www.genome.jp/kegg-bin/show_pathway?sxo01212/sxo:SXYL_02479%09red
Folate biosynthesis	KEGG PATHWAY	sxo00790	1	22	0.562301	0.682606	CDS_232137	http://www.genome.jp/kegg-bin/show_pathway?sxo00790/sxo:SXYL_00682%09red
Glycerolipid metabolism	KEGG PATHWAY	sxo00561	1	24	0.59279	0.682606	CDS_2696421	http://www.genome.jp/kegg-bin/show_pathway?sxo00561/sxo:SXYL_00043%09red
Propanoate metabolism	KEGG PATHWAY	sxo00640	1	24	0.59279	0.682606	CDS_2409770	http://www.genome.jp/kegg-bin/show_pathway?sxo00640/sxo:SXYL_01103%09red
Two-component system	KEGG PATHWAY	sxo02020	2	62	0.666082	0.744445	CDS_819051|CDS_818030	http://www.genome.jp/kegg-bin/show_pathway?sxo02020/sxo:SXYL_02192%09red/sxo:SXYL_02191%09red
Glycolysis / Gluconeogenesis	KEGG PATHWAY	sxo00010	1	40	0.771931	0.804636	CDS_2409770	http://www.genome.jp/kegg-bin/show_pathway?sxo00010/sxo:SXYL_01103%09red
Quorum sensing	KEGG PATHWAY	sxo02024	1	41	0.780074	0.804636	CDS_1071998	http://www.genome.jp/kegg-bin/show_pathway?sxo02024/sxo:SXYL_00504%09red
Biosynthesis of antibiotics	KEGG PATHWAY	sxo01130	5	178	0.783461	0.804636	CDS_2409770|CDS_102033|CDS_1114877|CDS_1709823|CDS_100959	http://www.genome.jp/kegg-bin/show_pathway?sxo01130/sxo:SXYL_00465%09red/sxo:SXYL_00238%09red/sxo:SXYL_01103%09red/sxo:SXYL_02469%09red/sxo:SXYL_00239%09red
Carbon metabolism	KEGG PATHWAY	sxo01200	1	93	0.967455	0.967455	CDS_2506864	http://www.genome.jp/kegg-bin/show_pathway?sxo01200/sxo:SXYL_00207%09red
INCREASED EXRESSION:
#Term	Database	ID	Input number	Background number	P-Value	Corrected P-Value	Input	Hyperlink
Purine metabolism	KEGG PATHWAY	sxo00230	13	51	5.79e-05	0.00263712	CDS_149904|CDS_481447|CDS_112115|CDS_486384|CDS_479981|CDS_2745115|CDS_475638|CDS_496690|CDS_483629|CDS_484300|CDS_478960|CDS_485264|CDS_484563	http://www.genome.jp/kegg-bin/show_pathway?sxo00230/sxo:SXYL_00797%09red/sxo:SXYL_01870%09red/sxo:SXYL_00928%09red/sxo:SXYL_01868%09red/sxo:SXYL_01869%09red/sxo:SXYL_01881%09red/sxo:SXYL_01871%09red/sxo:SXYL_00231%09red/sxo:SXYL_01861%09red/sxo:SXYL_01866%09red/sxo:SXYL_01867%09red/sxo:SXYL_01864%09red/sxo:SXYL_01865%09red
Pentose phosphate pathway	KEGG PATHWAY	sxo00030	9	25	9.77e-05	0.00263712	CDS_149904|CDS_2491926|CDS_2154879|CDS_596187|CDS_1156553|CDS_1128203|CDS_139539|CDS_496690|CDS_2423932	http://www.genome.jp/kegg-bin/show_pathway?sxo00030/sxo:SXYL_01881%09red/sxo:SXYL_00808%09red/sxo:SXYL_00797%09red/sxo:SXYL_00448%09red/sxo:SXYL_00221%09red/sxo:SXYL_00426%09red/sxo:SXYL_01089%09red/sxo:SXYL_01542%09red/sxo:SXYL_01960%09red
Biosynthesis of secondary metabolites	KEGG PATHWAY	sxo01110	29	237	0.00055139	0.00992497	CDS_2415538|CDS_2443004|CDS_483629|CDS_2414899|CDS_2413707|CDS_2154879|CDS_496690|CDS_2169919|CDS_1156553|CDS_2491926|CDS_484300|CDS_478960|CDS_2440583|CDS_481447|CDS_1724254|CDS_596187|CDS_2441995|CDS_1671831|CDS_750959|CDS_139539|CDS_479981|CDS_484563|CDS_1719731|CDS_486384|CDS_2413235|CDS_2745115|CDS_475638|CDS_485264|CDS_2423932	http://www.genome.jp/kegg-bin/show_pathway?sxo01110/sxo:SXYL_01558%09red/sxo:SXYL_00221%09red/sxo:SXYL_00426%09red/sxo:SXYL_01089%09red/sxo:SXYL_01040%09red/sxo:SXYL_01041%09red/sxo:SXYL_01100%09red/sxo:SXYL_02459%09red/sxo:SXYL_00928%09red/sxo:SXYL_01960%09red/sxo:SXYL_01868%09red/sxo:SXYL_01869%09red/sxo:SXYL_02126%09red/sxo:SXYL_01861%09red/sxo:SXYL_01866%09red/sxo:SXYL_01867%09red/sxo:SXYL_01…
Riboflavin metabolism	KEGG PATHWAY	sxo00740	4	9	0.00540109	0.0729147	CDS_2413707|CDS_2415538|CDS_2413235|CDS_2414899	http://www.genome.jp/kegg-bin/show_pathway?sxo00740/sxo:SXYL_01097%09red/sxo:SXYL_01100%09red/sxo:SXYL_01099%09red/sxo:SXYL_01098%09red
Biosynthesis of antibiotics	KEGG PATHWAY	sxo01130	20	178	0.0102328	0.110515	CDS_1719731|CDS_486384|CDS_1724254|CDS_2154879|CDS_596187|CDS_2745115|CDS_475638|CDS_2491926|CDS_1671831|CDS_750959|CDS_484563|CDS_2511760|CDS_479981|CDS_2423932|CDS_478960|CDS_485264|CDS_2169919|CDS_496690|CDS_139539|CDS_1156553	http://www.genome.jp/kegg-bin/show_pathway?sxo01130/sxo:SXYL_01881%09red/sxo:SXYL_01542%09red/sxo:SXYL_01089%09red/sxo:SXYL_00808%09red/sxo:SXYL_02460%09red/sxo:SXYL_02459%09red/sxo:SXYL_02505%09red/sxo:SXYL_01865%09red/sxo:SXYL_00928%09red/sxo:SXYL_01558%09red/sxo:SXYL_01869%09red/sxo:SXYL_02126%09red/sxo:SXYL_01870%09red/sxo:SXYL_00221%09red/sxo:SXYL_00426%09red/sxo:SXYL_01871%09red/sxo:SXYL_00…
Alanine, aspartate and glutamate metabolism	KEGG PATHWAY	sxo00250	5	25	0.0283454	0.255109	CDS_483629|CDS_1719731|CDS_2745115|CDS_1724254|CDS_479981	http://www.genome.jp/kegg-bin/show_pathway?sxo00250/sxo:SXYL_00928%09red/sxo:SXYL_02459%09red/sxo:SXYL_02460%09red/sxo:SXYL_01867%09red/sxo:SXYL_01865%09red
Metabolic pathways	KEGG PATHWAY	sxo01100	45	560	0.0415963	0.285731	CDS_112115|CDS_1203579|CDS_2443004|CDS_2415538|CDS_483629|CDS_487069|CDS_2414899|CDS_2413707|CDS_1125139|CDS_2154879|CDS_496690|CDS_2169919|CDS_1156553|CDS_2491926|CDS_233462|CDS_484300|CDS_478960|CDS_2440583|CDS_1429140|CDS_1026799|CDS_481447|CDS_140659|CDS_1724254|CDS_596187|CDS_2441995|CDS_1128203|CDS_1671831|CDS_750959|CDS_139539|CDS_479981|CDS_484563|CDS_572996|CDS_149904|CDS_1180979|CDS_171…	http://www.genome.jp/kegg-bin/show_pathway?sxo01100/sxo:SXYL_00808%09red/sxo:SXYL_00406%09red/sxo:SXYL_00681%09red/sxo:SXYL_01558%09red/sxo:SXYL_00469%09red/sxo:SXYL_00221%09red/sxo:SXYL_00426%09red/sxo:SXYL_00204%09red/sxo:SXYL_01040%09red/sxo:SXYL_01041%09red/sxo:SXYL_00448%09red/sxo:SXYL_00928%09red/sxo:SXYL_01943%09red/sxo:SXYL_02459%09red/sxo:SXYL_01098%09red/sxo:SXYL_00807%09red/sxo:SXYL_01…
Methane metabolism	KEGG PATHWAY	sxo00680	4	19	0.0423305	0.285731	CDS_1156553|CDS_2491926|CDS_887685|CDS_139539	http://www.genome.jp/kegg-bin/show_pathway?sxo00680/sxo:SXYL_02260%09red/sxo:SXYL_00808%09red/sxo:SXYL_00221%09red/sxo:SXYL_00426%09red
Quorum sensing	KEGG PATHWAY	sxo02024	6	41	0.0544411	0.326647	CDS_2415538|CDS_2095921|CDS_2644330|CDS_2642140|CDS_2644190|CDS_2642869	http://www.genome.jp/kegg-bin/show_pathway?sxo02024/sxo:SXYL_00890%09red/sxo:SXYL_00891%09red/sxo:SXYL_00892%09red/sxo:SXYL_01506%09red/sxo:SXYL_01097%09red/sxo:SXYL_00889%09red
Carbon metabolism	KEGG PATHWAY	sxo01200	10	93	0.0771748	0.416744	CDS_1128203|CDS_2154879|CDS_596187|CDS_1156553|CDS_2491926|CDS_1671831|CDS_139539|CDS_887685|CDS_487069|CDS_2423932	http://www.genome.jp/kegg-bin/show_pathway?sxo01200/sxo:SXYL_01872%09red/sxo:SXYL_00808%09red/sxo:SXYL_02505%09red/sxo:SXYL_02260%09red/sxo:SXYL_00448%09red/sxo:SXYL_00221%09red/sxo:SXYL_00426%09red/sxo:SXYL_01089%09red/sxo:SXYL_01542%09red/sxo:SXYL_01960%09red
Glycolysis / Gluconeogenesis	KEGG PATHWAY	sxo00010	5	40	0.121088	0.594434	CDS_496690|CDS_1156553|CDS_2491926|CDS_139539|CDS_596187	http://www.genome.jp/kegg-bin/show_pathway?sxo00010/sxo:SXYL_01881%09red/sxo:SXYL_01960%09red/sxo:SXYL_00808%09red/sxo:SXYL_00221%09red/sxo:SXYL_00426%09red
Porphyrin and chlorophyll metabolism	KEGG PATHWAY	sxo00860	3	19	0.135385	0.60923	CDS_2441995|CDS_2443004|CDS_2440583	http://www.genome.jp/kegg-bin/show_pathway?sxo00860/sxo:SXYL_01039%09red/sxo:SXYL_01040%09red/sxo:SXYL_01041%09red
Homologous recombination	KEGG PATHWAY	sxo03440	3	20	0.149343	0.620346	CDS_2213387|CDS_1596622|CDS_1731286	http://www.genome.jp/kegg-bin/show_pathway?sxo03440/sxo:SXYL_01597%09red/sxo:SXYL_02568%09red/sxo:SXYL_02453%09red
Pentose and glucuronate interconversions	KEGG PATHWAY	sxo00040	3	21	0.163741	0.631574	CDS_1124056|CDS_1125139|CDS_1203579	http://www.genome.jp/kegg-bin/show_pathway?sxo00040/sxo:SXYL_00450%09red/sxo:SXYL_00386%09red/sxo:SXYL_02338%09red
Fructose and mannose metabolism	KEGG PATHWAY	sxo00051	3	22	0.178536	0.642729	CDS_1156553|CDS_2491926|CDS_139539	http://www.genome.jp/kegg-bin/show_pathway?sxo00051/sxo:SXYL_00808%09red/sxo:SXYL_00221%09red/sxo:SXYL_00426%09red
Microbial metabolism in diverse environments	KEGG PATHWAY	sxo01120	14	172	0.199065	0.657164	CDS_1719731|CDS_1724254|CDS_2154879|CDS_596187|CDS_2169919|CDS_1156553|CDS_1128203|CDS_139539|CDS_2511760|CDS_496690|CDS_887685|CDS_487069|CDS_2491926|CDS_2423932	http://www.genome.jp/kegg-bin/show_pathway?sxo01120/sxo:SXYL_01872%09red/sxo:SXYL_01881%09red/sxo:SXYL_01542%09red/sxo:SXYL_01089%09red/sxo:SXYL_00808%09red/sxo:SXYL_02460%09red/sxo:SXYL_02459%09red/sxo:SXYL_02260%09red/sxo:SXYL_01558%09red/sxo:SXYL_00221%09red/sxo:SXYL_00426%09red/sxo:SXYL_00204%09red/sxo:SXYL_00448%09red/sxo:SXYL_01960%09red
Two-component system	KEGG PATHWAY	sxo02020	6	62	0.207091	0.657164	CDS_2644330|CDS_2642140|CDS_1263293|CDS_1623822|CDS_2644190|CDS_2642869	http://www.genome.jp/kegg-bin/show_pathway?sxo02020/sxo:SXYL_00890%09red/sxo:SXYL_00891%09red/sxo:SXYL_00892%09red/sxo:SXYL_00114%09red/sxo:SXYL_00889%09red/sxo:SXYL_02554%09red
Nitrogen metabolism	KEGG PATHWAY	sxo00910	2	13	0.219055	0.657164	CDS_1719731|CDS_1724254	http://www.genome.jp/kegg-bin/show_pathway?sxo00910/sxo:SXYL_02459%09red/sxo:SXYL_02460%09red
RNA degradation	KEGG PATHWAY	sxo03018	2	15	0.263626	0.665819	CDS_2771776|CDS_2224810	http://www.genome.jp/kegg-bin/show_pathway?sxo03018/sxo:SXYL_01607%09red/sxo:SXYL_00899%09red
Histidine metabolism	KEGG PATHWAY	sxo00340	2	16	0.285971	0.665819	CDS_750959|CDS_1429140	http://www.genome.jp/kegg-bin/show_pathway?sxo00340/sxo:SXYL_02126%09red/sxo:SXYL_00008%09red
DNA replication	KEGG PATHWAY	sxo03030	2	16	0.285971	0.665819	CDS_1596622|CDS_1731286	http://www.genome.jp/kegg-bin/show_pathway?sxo03030/sxo:SXYL_02568%09red/sxo:SXYL_02453%09red
Glyoxylate and dicarboxylate metabolism	KEGG PATHWAY	sxo00630	3	29	0.289559	0.665819	CDS_2511760|CDS_1128203|CDS_1671831	http://www.genome.jp/kegg-bin/show_pathway?sxo00630/sxo:SXYL_00204%09red/sxo:SXYL_02505%09red/sxo:SXYL_00448%09red
Tyrosine metabolism	KEGG PATHWAY	sxo00350	1	5	0.304884	0.665819	CDS_750959	http://www.genome.jp/kegg-bin/show_pathway?sxo00350/sxo:SXYL_02126%09red
Amino sugar and nucleotide sugar metabolism	KEGG PATHWAY	sxo00520	3	30	0.306008	0.665819	CDS_1180979|CDS_496690|CDS_596187	http://www.genome.jp/kegg-bin/show_pathway?sxo00520/sxo:SXYL_01881%09red/sxo:SXYL_00406%09red/sxo:SXYL_01960%09red
Mismatch repair	KEGG PATHWAY	sxo03430	2	17	0.30825	0.665819	CDS_1596622|CDS_1731286	http://www.genome.jp/kegg-bin/show_pathway?sxo03430/sxo:SXYL_02568%09red/sxo:SXYL_02453%09red
Glycine, serine and threonine metabolism	KEGG PATHWAY	sxo00260	3	32	0.338993	0.666938	CDS_2511760|CDS_2169919|CDS_1110484	http://www.genome.jp/kegg-bin/show_pathway?sxo00260/sxo:SXYL_00204%09red/sxo:SXYL_01558%09red/sxo:SXYL_00469%09red
Taurine and hypotaurine metabolism	KEGG PATHWAY	sxo00430	1	6	0.34582	0.666938	CDS_887685	http://www.genome.jp/kegg-bin/show_pathway?sxo00430/sxo:SXYL_02260%09red
Streptomycin biosynthesis	KEGG PATHWAY	sxo00521	1	6	0.34582	0.666938	CDS_496690	http://www.genome.jp/kegg-bin/show_pathway?sxo00521/sxo:SXYL_01881%09red
Biosynthesis of amino acids	KEGG PATHWAY	sxo01230	8	109	0.381318	0.688323	CDS_1719731|CDS_1724254|CDS_2154879|CDS_2169919|CDS_2491926|CDS_750959|CDS_139539|CDS_2423932	http://www.genome.jp/kegg-bin/show_pathway?sxo01230/sxo:SXYL_02459%09red/sxo:SXYL_02460%09red/sxo:SXYL_01558%09red/sxo:SXYL_02126%09red/sxo:SXYL_00221%09red/sxo:SXYL_01089%09red/sxo:SXYL_01542%09red/sxo:SXYL_00808%09red
Monobactam biosynthesis	KEGG PATHWAY	sxo00261	1	7	0.384359	0.688323	CDS_2169919	http://www.genome.jp/kegg-bin/show_pathway?sxo00261/sxo:SXYL_01558%09red
Starch and sucrose metabolism	KEGG PATHWAY	sxo00500	2	22	0.416493	0.688323	CDS_496690|CDS_596187	http://www.genome.jp/kegg-bin/show_pathway?sxo00500/sxo:SXYL_01881%09red/sxo:SXYL_01960%09red
Folate biosynthesis	KEGG PATHWAY	sxo00790	2	22	0.416493	0.688323	CDS_2413707|CDS_233462	http://www.genome.jp/kegg-bin/show_pathway?sxo00790/sxo:SXYL_00681%09red/sxo:SXYL_01099%09red
Biotin metabolism	KEGG PATHWAY	sxo00780	1	8	0.420642	0.688323	CDS_572996	http://www.genome.jp/kegg-bin/show_pathway?sxo00780/sxo:SXYL_01943%09red
Nicotinate and nicotinamide metabolism	KEGG PATHWAY	sxo00760	1	9	0.454799	0.722328	CDS_112115	http://www.genome.jp/kegg-bin/show_pathway?sxo00760/sxo:SXYL_00231%09red
beta-Lactam resistance	KEGG PATHWAY	sxo01501	1	11	0.517225	0.775837	CDS_833634	http://www.genome.jp/kegg-bin/show_pathway?sxo01501/sxo:SXYL_02206%09red
Sulfur relay system	KEGG PATHWAY	sxo04122	1	11	0.517225	0.775837	CDS_233462	http://www.genome.jp/kegg-bin/show_pathway?sxo04122/sxo:SXYL_00681%09red
Tryptophan metabolism	KEGG PATHWAY	sxo00380	1	12	0.54572	0.792753	CDS_1671831	http://www.genome.jp/kegg-bin/show_pathway?sxo00380/sxo:SXYL_02505%09red
Galactose metabolism	KEGG PATHWAY	sxo00052	1	13	0.572544	0.792753	CDS_496690	http://www.genome.jp/kegg-bin/show_pathway?sxo00052/sxo:SXYL_01881%09red
One carbon pool by folate	KEGG PATHWAY	sxo00670	1	13	0.572544	0.792753	CDS_487069	http://www.genome.jp/kegg-bin/show_pathway?sxo00670/sxo:SXYL_01872%09red
Fatty acid biosynthesis	KEGG PATHWAY	sxo00061	1	17	0.664987	0.854103	CDS_572996	http://www.genome.jp/kegg-bin/show_pathway?sxo00061/sxo:SXYL_01943%09red
Arginine biosynthesis	KEGG PATHWAY	sxo00220	1	17	0.664987	0.854103	CDS_483629	http://www.genome.jp/kegg-bin/show_pathway?sxo00220/sxo:SXYL_01867%09red
Lysine biosynthesis	KEGG PATHWAY	sxo00300	1	17	0.664987	0.854103	CDS_2169919	http://www.genome.jp/kegg-bin/show_pathway?sxo00300/sxo:SXYL_01558%09red
Ribosome	KEGG PATHWAY	sxo03010	3	57	0.695409	0.854103	CDS_192202|CDS_192614|CDS_354770	http://www.genome.jp/kegg-bin/show_pathway?sxo03010/sxo:SXYL_02429%09red/sxo:SXYL_00737%09red/sxo:SXYL_00738%09red
Phenylalanine, tyrosine and tryptophan biosynthesis	KEGG PATHWAY	sxo00400	1	19	0.703459	0.854103	CDS_750959	http://www.genome.jp/kegg-bin/show_pathway?sxo00400/sxo:SXYL_02126%09red
2-Oxocarboxylic acid metabolism	KEGG PATHWAY	sxo01210	1	20	0.721015	0.854103	CDS_2169919	http://www.genome.jp/kegg-bin/show_pathway?sxo01210/sxo:SXYL_01558%09red
Fatty acid metabolism	KEGG PATHWAY	sxo01212	1	21	0.737538	0.854103	CDS_572996	http://www.genome.jp/kegg-bin/show_pathway?sxo01212/sxo:SXYL_01943%09red
Oxidative phosphorylation	KEGG PATHWAY	sxo00190	1	24	0.781496	0.854103	CDS_622852	http://www.genome.jp/kegg-bin/show_pathway?sxo00190/sxo:SXYL_01984%09red
Glycerolipid metabolism	KEGG PATHWAY	sxo00561	1	24	0.781496	0.854103	CDS_2511760	http://www.genome.jp/kegg-bin/show_pathway?sxo00561/sxo:SXYL_00204%09red
Propanoate metabolism	KEGG PATHWAY	sxo00640	1	24	0.781496	0.854103	CDS_887685	http://www.genome.jp/kegg-bin/show_pathway?sxo00640/sxo:SXYL_02260%09red
Aminoacyl-tRNA biosynthesis	KEGG PATHWAY	sxo00970	1	25	0.794456	0.854103	CDS_1026799	http://www.genome.jp/kegg-bin/show_pathway?sxo00970/sxo:SXYL_02393%09red
Pyrimidine metabolism	KEGG PATHWAY	sxo00240	1	26	0.806653	0.854103	CDS_140659	http://www.genome.jp/kegg-bin/show_pathway?sxo00240/sxo:SXYL_00807%09red
Cysteine and methionine metabolism	KEGG PATHWAY	sxo00270	1	29	0.839093	0.871365	CDS_2169919	http://www.genome.jp/kegg-bin/show_pathway?sxo00270/sxo:SXYL_01558%09red
ABC transporters	KEGG PATHWAY	sxo02010	3	85	0.900053	0.917035	CDS_833634|CDS_473323|CDS_474725	http://www.genome.jp/kegg-bin/show_pathway?sxo02010/sxo:SXYL_02206%09red/sxo:SXYL_01859%09red/sxo:SXYL_01860%09red
Pyruvate metabolism	KEGG PATHWAY	sxo00620	1	43	0.931906	0.931906	CDS_887685	http://www.genome.jp/kegg-bin/show_pathway?sxo00620/sxo:SXYL_02260%09red
