## Supplementary material for "Species interactions promote parallel evolution of global transcriptional regulators in a widespread *Staphylococcus* species": Table S6

### Sheet: Table S6
Table S6: KOBAS Pathway enrichment analysis of differentially expressed genes in Staphylococcus xylosus BC10 mutant 51_3 compared to Staphylococcus xylosus BC10 ancestor based on RNA-sequencing. Pathways highlighted in bold are significantly enriched, based on corrected P-value < 0.05.
DECREASED EXRESSION:
#Term	Database	ID	Input number	Background number	% of background	P-Value	Corrected P-Value	Input	Hyperlink
ABC transporters	KEGG PATHWAY	sxo02010	37	85	44	0.0013157	0.105256	CDS_237229|CDS_1560208|CDS_1085043|CDS_564851|CDS_752201|CDS_1085735|CDS_2107598|CDS_2707009|CDS_63106|CDS_449648|CDS_1307391|CDS_568562|CDS_1198157|CDS_1056803|CDS_2462826|CDS_1306649|CDS_176200|CDS_2707855|CDS_245582|CDS_175241|CDS_1558686|CDS_2123213|CDS_237913|CDS_2122285|CDS_177246|CDS_1559544|CDS_450444|CDS_2477928|CDS_566527|CDS_448830|CDS_249437|CDS_250988|CDS_567461|CDS_1308203|CDS_23662…	http://www.genome.jp/kegg-bin/show_pathway?sxo02010/sxo:SXYL_01835%09red/sxo:SXYL_01834%09red/sxo:SXYL_01836%09red/sxo:SXYL_00073%09red/sxo:SXYL_00520%09red/sxo:SXYL_00074%09red/sxo:SXYL_00075%09red/sxo:SXYL_02603%09red/sxo:SXYL_02602%09red/sxo:SXYL_02601%09red/sxo:SXYL_00390%09red/sxo:SXYL_00965%09red/sxo:SXYL_00966%09red/sxo:SXYL_01022%09red/sxo:SXYL_01005%09red/sxo:SXYL_01518%09red/sxo:SXYL_01…
D-Alanine metabolism	KEGG PATHWAY	sxo00473	6	6	100	0.0146456	0.415727	CDS_2062587|CDS_382659|CDS_390383|CDS_626084|CDS_627550|CDS_2395945	http://www.genome.jp/kegg-bin/show_pathway?sxo00473/sxo:SXYL_00849%09red/sxo:SXYL_01115%09red/sxo:SXYL_00856%09red/sxo:SXYL_01990%09red/sxo:SXYL_01474%09red/sxo:SXYL_01988%09red
Histidine metabolism	KEGG PATHWAY	sxo00340	10	16	63	0.0155898	0.415727	CDS_1114877|CDS_1113618|CDS_1118461|CDS_1116434|CDS_1117706|CDS_1113014|CDS_1115859|CDS_2756823|CDS_1117005|CDS_297614	http://www.genome.jp/kegg-bin/show_pathway?sxo00340/sxo:SXYL_00617%09red/sxo:SXYL_00917%09red/sxo:SXYL_00465%09red/sxo:SXYL_00464%09red/sxo:SXYL_00467%09red/sxo:SXYL_00466%09red/sxo:SXYL_00461%09red/sxo:SXYL_00460%09red/sxo:SXYL_00463%09red/sxo:SXYL_00462%09red
Propanoate metabolism	KEGG PATHWAY	sxo00640	12	24	50	0.0279457	0.532496	CDS_1232122|CDS_1945938|CDS_2262440|CDS_2409770|CDS_1542755|CDS_62130|CDS_1944500|CDS_1772104|CDS_1866725|CDS_1772963|CDS_1866262|CDS_2263367	http://www.genome.jp/kegg-bin/show_pathway?sxo00640/sxo:SXYL_01167%09red/sxo:SXYL_01254%09red/sxo:SXYL_01103%09red/sxo:SXYL_00359%09red/sxo:SXYL_01253%09red/sxo:SXYL_00276%09red/sxo:SXYL_02616%09red/sxo:SXYL_01168%09red/sxo:SXYL_01637%09red/sxo:SXYL_01636%09red/sxo:SXYL_01338%09red/sxo:SXYL_01337%09red
beta-Lactam resistance	KEGG PATHWAY	sxo01501	7	11	64	0.0386813	0.532496	CDS_564851|CDS_977014|CDS_568562|CDS_566527|CDS_567461|CDS_2343594|CDS_1914382	http://www.genome.jp/kegg-bin/show_pathway?sxo01501/sxo:SXYL_01707%09red/sxo:SXYL_01936%09red/sxo:SXYL_01937%09red/sxo:SXYL_02347%09red/sxo:SXYL_01304%09red/sxo:SXYL_01938%09red/sxo:SXYL_01939%09red
Fatty acid biosynthesis	KEGG PATHWAY	sxo00061	9	17	53	0.042721	0.532496	CDS_1772963|CDS_2218024|CDS_1866262|CDS_1566130|CDS_1772104|CDS_549421|CDS_1866725|CDS_1699318|CDS_2274952	http://www.genome.jp/kegg-bin/show_pathway?sxo00061/sxo:SXYL_01167%09red/sxo:SXYL_02479%09red/sxo:SXYL_01253%09red/sxo:SXYL_01254%09red/sxo:SXYL_02595%09red/sxo:SXYL_01168%09red/sxo:SXYL_01921%09red/sxo:SXYL_01646%09red/sxo:SXYL_01602%09red
Cationic antimicrobial peptide (CAMP) resistance	KEGG PATHWAY	sxo01503	6	9	67	0.0476794	0.532496	CDS_1839107|CDS_626339|CDS_626084|CDS_627550|CDS_2289148|CDS_624939	http://www.genome.jp/kegg-bin/show_pathway?sxo01503/sxo:SXYL_01990%09red/sxo:SXYL_01987%09red/sxo:SXYL_01658%09red/sxo:SXYL_01989%09red/sxo:SXYL_01988%09red/sxo:SXYL_01228%09red
Fatty acid metabolism	KEGG PATHWAY	sxo01212	10	21	48	0.0532496	0.532496	CDS_1232122|CDS_1772963|CDS_2218024|CDS_1866262|CDS_1566130|CDS_1772104|CDS_549421|CDS_1866725|CDS_1699318|CDS_2274952	http://www.genome.jp/kegg-bin/show_pathway?sxo01212/sxo:SXYL_01167%09red/sxo:SXYL_02479%09red/sxo:SXYL_00359%09red/sxo:SXYL_01253%09red/sxo:SXYL_01254%09red/sxo:SXYL_02595%09red/sxo:SXYL_01168%09red/sxo:SXYL_01921%09red/sxo:SXYL_01646%09red/sxo:SXYL_01602%09red
Vancomycin resistance	KEGG PATHWAY	sxo01502	5	8	63	0.0809953	0.719958	CDS_1673895|CDS_2342444|CDS_382659|CDS_2062587|CDS_390383	http://www.genome.jp/kegg-bin/show_pathway?sxo01502/sxo:SXYL_01474%09red/sxo:SXYL_00849%09red/sxo:SXYL_02504%09red/sxo:SXYL_00856%09red/sxo:SXYL_01706%09red
Peptidoglycan biosynthesis	KEGG PATHWAY	sxo00550	11	28	39	0.102902	0.762463	CDS_1673895|CDS_2723956|CDS_382659|CDS_794393|CDS_2342444|CDS_2372265|CDS_989642|CDS_2343594|CDS_1914382|CDS_2341093|CDS_2724675	http://www.genome.jp/kegg-bin/show_pathway?sxo00550/sxo:SXYL_00849%09red/sxo:SXYL_01706%09red/sxo:SXYL_01304%09red/sxo:SXYL_02504%09red/sxo:SXYL_01707%09red/sxo:SXYL_02166%09red/sxo:SXYL_01705%09red/sxo:SXYL_00946%09red/sxo:SXYL_02357%09red/sxo:SXYL_00945%09red/sxo:SXYL_01134%09red
Sulfur metabolism	KEGG PATHWAY	sxo00920	7	15	47	0.104839	0.762463	CDS_1766376|CDS_1527549|CDS_1522672|CDS_1520830|CDS_1519915|CDS_1515373|CDS_1528746	http://www.genome.jp/kegg-bin/show_pathway?sxo00920/sxo:SXYL_01164%09red/sxo:SXYL_02638%09red/sxo:SXYL_02630%09red/sxo:SXYL_02631%09red/sxo:SXYL_02636%09red/sxo:SXYL_02637%09red/sxo:SXYL_02641%09red
Arginine and proline metabolism	KEGG PATHWAY	sxo00330	6	13	46	0.132865	0.786298	CDS_2357181|CDS_102033|CDS_2756823|CDS_954582|CDS_1746108|CDS_2395945	http://www.genome.jp/kegg-bin/show_pathway?sxo00330/sxo:SXYL_01115%09red/sxo:SXYL_01144%09red/sxo:SXYL_00238%09red/sxo:SXYL_00769%09red/sxo:SXYL_00917%09red/sxo:SXYL_02327%09red
Selenocompound metabolism	KEGG PATHWAY	sxo00450	4	7	57	0.137602	0.786298	CDS_1514201|CDS_1527549|CDS_1510166|CDS_1515373	http://www.genome.jp/kegg-bin/show_pathway?sxo00450/sxo:SXYL_02644%09red/sxo:SXYL_02631%09red/sxo:SXYL_02642%09red/sxo:SXYL_02641%09red
Inositol phosphate metabolism	KEGG PATHWAY	sxo00562	4	7	57	0.137602	0.786298	CDS_1349559|CDS_1346058|CDS_1350472|CDS_1346919	http://www.genome.jp/kegg-bin/show_pathway?sxo00562/sxo:SXYL_02581%09red/sxo:SXYL_00038%09red/sxo:SXYL_00039%09red
Pyruvate metabolism	KEGG PATHWAY	sxo00620	14	43	33	0.17524	0.836531	CDS_1232122|CDS_2506864|CDS_13361|CDS_2409770|CDS_1542755|CDS_62130|CDS_1944500|CDS_1772104|CDS_2756823|CDS_1920726|CDS_1866725|CDS_433259|CDS_1772963|CDS_1866262	http://www.genome.jp/kegg-bin/show_pathway?sxo00620/sxo:SXYL_01167%09red/sxo:SXYL_01254%09red/sxo:SXYL_01103%09red/sxo:SXYL_00359%09red/sxo:SXYL_01253%09red/sxo:SXYL_01821%09red/sxo:SXYL_00276%09red/sxo:SXYL_00325%09red/sxo:SXYL_02616%09red/sxo:SXYL_01310%09red/sxo:SXYL_00917%09red/sxo:SXYL_00207%09red/sxo:SXYL_01168%09red/sxo:SXYL_01337%09red
Biotin metabolism	KEGG PATHWAY	sxo00780	4	8	50	0.177071	0.836531	CDS_1551994|CDS_2218024|CDS_2274952|CDS_549421	http://www.genome.jp/kegg-bin/show_pathway?sxo00780/sxo:SXYL_01602%09red/sxo:SXYL_02609%09red/sxo:SXYL_01646%09red/sxo:SXYL_01921%09red
Pantothenate and CoA biosynthesis	KEGG PATHWAY	sxo00770	7	18	39	0.178883	0.836531	CDS_2551400|CDS_389916|CDS_1709823|CDS_1614634|CDS_423009|CDS_1351508|CDS_144406	http://www.genome.jp/kegg-bin/show_pathway?sxo00770/sxo:SXYL_00167%09red/sxo:SXYL_02565%09red/sxo:SXYL_00855%09red/sxo:SXYL_02469%09red/sxo:SXYL_00803%09red/sxo:SXYL_00874%09red/sxo:SXYL_01810%09red
Cysteine and methionine metabolism	KEGG PATHWAY	sxo00270	10	29	34	0.188219	0.836531	CDS_950527|CDS_1510166|CDS_2409770|CDS_1514201|CDS_62130|CDS_1515373|CDS_1512406|CDS_52540|CDS_2428380|CDS_1741825	http://www.genome.jp/kegg-bin/show_pathway?sxo00270/sxo:SXYL_01103%09red/sxo:SXYL_00283%09red/sxo:SXYL_02324%09red/sxo:SXYL_00276%09red/sxo:SXYL_01140%09red/sxo:SXYL_01084%09red/sxo:SXYL_02644%09red/sxo:SXYL_02643%09red/sxo:SXYL_02642%09red/sxo:SXYL_02641%09red
Pyrimidine metabolism	KEGG PATHWAY	sxo00240	9	26	35	0.202907	0.854345	CDS_127091|CDS_2321778|CDS_2317816|CDS_2317203|CDS_2318612|CDS_2322878|CDS_28367|CDS_153306|CDS_2324149	http://www.genome.jp/kegg-bin/show_pathway?sxo00240/sxo:SXYL_01686%09red/sxo:SXYL_01687%09red/sxo:SXYL_01684%09red/sxo:SXYL_00310%09red/sxo:SXYL_01688%09red/sxo:SXYL_01689%09red/sxo:SXYL_00794%09red/sxo:SXYL_00821%09red/sxo:SXYL_01685%09red
Two-component system	KEGG PATHWAY	sxo02020	18	62	29	0.242066	0.968265	CDS_1673895|CDS_2033786|CDS_2689311|CDS_2689879|CDS_1782538|CDS_2691437|CDS_946928|CDS_1082096|CDS_1781828|CDS_2033127|CDS_1232122|CDS_627550|CDS_626339|CDS_1367904|CDS_1972053|CDS_626084|CDS_624939|CDS_1080342	http://www.genome.jp/kegg-bin/show_pathway?sxo02020/sxo:SXYL_00539%09red/sxo:SXYL_01366%09red/sxo:SXYL_00359%09red/sxo:SXYL_02504%09red/sxo:SXYL_01990%09red/sxo:SXYL_01174%09red/sxo:SXYL_01175%09red/sxo:SXYL_00818%09red/sxo:SXYL_00495%09red/sxo:SXYL_00496%09red/sxo:SXYL_01427%09red/sxo:SXYL_01987%09red/sxo:SXYL_01989%09red/sxo:SXYL_01988%09red/sxo:SXYL_01428%09red/sxo:SXYL_02322%09red/sxo:SXYL_00…
Lysine degradation	KEGG PATHWAY	sxo00310	5	14	36	0.282692	0.982466	CDS_1355246|CDS_1232122|CDS_2395945|CDS_2756823|CDS_1944500	http://www.genome.jp/kegg-bin/show_pathway?sxo00310/sxo:SXYL_00917%09red/sxo:SXYL_00218%09red/sxo:SXYL_01337%09red/sxo:SXYL_00359%09red/sxo:SXYL_01115%09red
Quorum sensing	KEGG PATHWAY	sxo02024	12	41	29	0.29219	0.982466	CDS_38410|CDS_24898|CDS_564851|CDS_568562|CDS_566527|CDS_2409218|CDS_567461|CDS_39384|CDS_1575513|CDS_37589|CDS_1071998|CDS_36817	http://www.genome.jp/kegg-bin/show_pathway?sxo02024/sxo:SXYL_00300%09red/sxo:SXYL_00301%09red/sxo:SXYL_00314%09red/sxo:SXYL_00298%09red/sxo:SXYL_00299%09red/sxo:SXYL_01936%09red/sxo:SXYL_01937%09red/sxo:SXYL_02585%09red/sxo:SXYL_00504%09red/sxo:SXYL_01938%09red/sxo:SXYL_01939%09red/sxo:SXYL_01104%09red
Metabolic pathways	KEGG PATHWAY	sxo01100	136	560	24	0.334409	0.982466	CDS_127091|CDS_318056|CDS_2396793|CDS_62130|CDS_390383|CDS_2322878|CDS_1772104|CDS_28367|CDS_1920726|CDS_954582|CDS_1980768|CDS_1525223|CDS_1512406|CDS_52540|CDS_1350472|CDS_1346058|CDS_2641139|CDS_1113618|CDS_1346919|CDS_1514201|CDS_1836456|CDS_2723956|CDS_2318612|CDS_182452|CDS_1519915|CDS_1746108|CDS_2551400|CDS_1766376|CDS_1525989|CDS_2065051|CDS_2691437|CDS_626084|CDS_1233380|CDS_1741825|CDS…	http://www.genome.jp/kegg-bin/show_pathway?sxo01100/sxo:SXYL_02595%09red/sxo:SXYL_00133%09red/sxo:SXYL_00226%09red/sxo:SXYL_00225%09red/sxo:SXYL_01084%09red/sxo:SXYL_02644%09red/sxo:SXYL_02643%09red/sxo:SXYL_02642%09red/sxo:SXYL_00038%09red/sxo:SXYL_00039%09red/sxo:SXYL_01513%09red/sxo:SXYL_01358%09red/sxo:SXYL_01921%09red/sxo:SXYL_01599%09red/sxo:SXYL_02324%09red/sxo:SXYL_02327%09red/sxo:SXYL_00…
Tryptophan metabolism	KEGG PATHWAY	sxo00380	4	12	33	0.358469	0.982466	CDS_1232122|CDS_2756823|CDS_1944500|CDS_1641841	http://www.genome.jp/kegg-bin/show_pathway?sxo00380/sxo:SXYL_00359%09red/sxo:SXYL_00917%09red/sxo:SXYL_01337%09red/sxo:SXYL_02533%09red
Valine, leucine and isoleucine degradation	KEGG PATHWAY	sxo00280	5	16	31	0.364296	0.982466	CDS_1232122|CDS_2756823|CDS_1945938|CDS_1233380|CDS_1944500	http://www.genome.jp/kegg-bin/show_pathway?sxo00280/sxo:SXYL_00917%09red/sxo:SXYL_01338%09red/sxo:SXYL_01337%09red/sxo:SXYL_00359%09red/sxo:SXYL_00358%09red
Tyrosine metabolism	KEGG PATHWAY	sxo00350	2	5	40	0.393332	0.982466	CDS_1355246|CDS_1114877	http://www.genome.jp/kegg-bin/show_pathway?sxo00350/sxo:SXYL_00465%09red/sxo:SXYL_00218%09red
Carotenoid biosynthesis	KEGG PATHWAY	sxo00906	2	5	40	0.393332	0.982466	CDS_1331086|CDS_1332588	http://www.genome.jp/kegg-bin/show_pathway?sxo00906/sxo:SXYL_00054%09red/sxo:SXYL_00053%09red
C5-Branched dibasic acid metabolism	KEGG PATHWAY	sxo00660	3	9	33	0.40309	0.982466	CDS_1351508|CDS_2263367|CDS_2262440	http://www.genome.jp/kegg-bin/show_pathway?sxo00660/sxo:SXYL_01637%09red/sxo:SXYL_01636%09red/sxo:SXYL_00874%09red
Arginine biosynthesis	KEGG PATHWAY	sxo00220	5	17	29	0.405467	0.982466	CDS_100959|CDS_2357181|CDS_1690967|CDS_99697|CDS_98923	http://www.genome.jp/kegg-bin/show_pathway?sxo00220/sxo:SXYL_00241%09red/sxo:SXYL_00239%09red/sxo:SXYL_00769%09red/sxo:SXYL_00240%09red/sxo:SXYL_02488%09red
One carbon pool by folate	KEGG PATHWAY	sxo00670	4	13	31	0.405546	0.982466	CDS_1382934|CDS_1512406|CDS_1916836|CDS_2458326	http://www.genome.jp/kegg-bin/show_pathway?sxo00670/sxo:SXYL_01025%09red/sxo:SXYL_02643%09red/sxo:SXYL_00820%09red/sxo:SXYL_01306%09red
Starch and sucrose metabolism	KEGG PATHWAY	sxo00500	6	22	27	0.441117	0.982466	CDS_2641139|CDS_2639658|CDS_1353436|CDS_286278|CDS_881346|CDS_2677466	http://www.genome.jp/kegg-bin/show_pathway?sxo00500/sxo:SXYL_00887%09red/sxo:SXYL_02255%09red/sxo:SXYL_00626%09red/sxo:SXYL_00555%09red/sxo:SXYL_00888%09red
Streptomycin biosynthesis	KEGG PATHWAY	sxo00521	2	6	33	0.464611	0.982466	CDS_1350472|CDS_1346919	http://www.genome.jp/kegg-bin/show_pathway?sxo00521/sxo:SXYL_00038%09red
Synthesis and degradation of ketone bodies	KEGG PATHWAY	sxo00072	2	6	33	0.464611	0.982466	CDS_1232122|CDS_1233380	http://www.genome.jp/kegg-bin/show_pathway?sxo00072/sxo:SXYL_00359%09red/sxo:SXYL_00358%09red
Biosynthesis of amino acids	KEGG PATHWAY	sxo01230	26	109	24	0.494789	0.982466	CDS_1382934|CDS_1510166|CDS_1118461|CDS_2396793|CDS_507308|CDS_1709823|CDS_98923|CDS_1351508|CDS_1741825|CDS_1114877|CDS_1113618|CDS_2357181|CDS_1514201|CDS_2117136|CDS_1115859|CDS_97562|CDS_2428380|CDS_100959|CDS_99697|CDS_2065051|CDS_1116434|CDS_1117706|CDS_1113014|CDS_1515373|CDS_433259|CDS_1117005	http://www.genome.jp/kegg-bin/show_pathway?sxo01230/sxo:SXYL_00241%09red/sxo:SXYL_00240%09red/sxo:SXYL_00242%09red/sxo:SXYL_01084%09red/sxo:SXYL_00465%09red/sxo:SXYL_00464%09red/sxo:SXYL_00467%09red/sxo:SXYL_02644%09red/sxo:SXYL_00461%09red/sxo:SXYL_02642%09red/sxo:SXYL_00463%09red/sxo:SXYL_00462%09red/sxo:SXYL_00466%09red/sxo:SXYL_01513%09red/sxo:SXYL_01140%09red/sxo:SXYL_00460%09red/sxo:SXYL_02…
2-Oxocarboxylic acid metabolism	KEGG PATHWAY	sxo01210	5	20	25	0.525351	0.982466	CDS_1351508|CDS_100959|CDS_99697|CDS_1709823|CDS_98923	http://www.genome.jp/kegg-bin/show_pathway?sxo01210/sxo:SXYL_00241%09red/sxo:SXYL_00239%09red/sxo:SXYL_00874%09red/sxo:SXYL_02469%09red/sxo:SXYL_00240%09red
Glutathione metabolism	KEGG PATHWAY	sxo00480	2	7	29	0.530677	0.982466	CDS_618634|CDS_1868083	http://www.genome.jp/kegg-bin/show_pathway?sxo00480/sxo:SXYL_01255%09red/sxo:SXYL_01980%09red
Terpenoid backbone biosynthesis	KEGG PATHWAY	sxo00900	3	12	25	0.560667	0.982466	CDS_1233380|CDS_318056|CDS_1232122	http://www.genome.jp/kegg-bin/show_pathway?sxo00900/sxo:SXYL_00599%09red/sxo:SXYL_00359%09red/sxo:SXYL_00358%09red
Lysine biosynthesis	KEGG PATHWAY	sxo00300	4	17	24	0.581953	0.982466	CDS_507308|CDS_97562|CDS_2396793|CDS_2065051	http://www.genome.jp/kegg-bin/show_pathway?sxo00300/sxo:SXYL_01888%09red/sxo:SXYL_00242%09red/sxo:SXYL_01476%09red/sxo:SXYL_01114%09red
Biosynthesis of secondary metabolites	KEGG PATHWAY	sxo01110	54	237	23	0.591208	0.982466	CDS_1382934|CDS_1653673|CDS_2188188|CDS_2357181|CDS_318056|CDS_1118461|CDS_1817085|CDS_1866725|CDS_62130|CDS_507308|CDS_1772104|CDS_581370|CDS_405287|CDS_1510166|CDS_344529|CDS_1772963|CDS_1980768|CDS_1232122|CDS_950527|CDS_1709823|CDS_2262440|CDS_98923|CDS_1525223|CDS_1944500|CDS_1351508|CDS_1945938|CDS_1512406|CDS_102033|CDS_1114877|CDS_1113618|CDS_2551400|CDS_1514201|CDS_1515373|CDS_2117136|CD…	http://www.genome.jp/kegg-bin/show_pathway?sxo01110/sxo:SXYL_00359%09red/sxo:SXYL_00053%09red/sxo:SXYL_01373%09red/sxo:SXYL_00241%09red/sxo:SXYL_00240%09red/sxo:SXYL_01338%09red/sxo:SXYL_01084%09red/sxo:SXYL_00465%09red/sxo:SXYL_00464%09red/sxo:SXYL_00467%09red/sxo:SXYL_00466%09red/sxo:SXYL_02643%09red/sxo:SXYL_02642%09red/sxo:SXYL_02641%09red/sxo:SXYL_00462%09red/sxo:SXYL_01167%09red/sxo:SXYL_01…
Nitrogen metabolism	KEGG PATHWAY	sxo00910	3	13	23	0.607328	0.982466	CDS_2689879|CDS_2691437|CDS_1690967	http://www.genome.jp/kegg-bin/show_pathway?sxo00910/sxo:SXYL_02488%09red/sxo:SXYL_00539%09red/sxo:SXYL_00540%09red
Citrate cycle (TCA cycle)	KEGG PATHWAY	sxo00020	5	23	22	0.633414	0.982466	CDS_2263367|CDS_433259|CDS_1944500|CDS_2262440|CDS_405287	http://www.genome.jp/kegg-bin/show_pathway?sxo00020/sxo:SXYL_01337%09red/sxo:SXYL_01636%09red/sxo:SXYL_01637%09red/sxo:SXYL_01795%09red/sxo:SXYL_01821%09red
Fatty acid degradation	KEGG PATHWAY	sxo00071	2	9	22	0.645252	0.982466	CDS_1232122|CDS_2756823	http://www.genome.jp/kegg-bin/show_pathway?sxo00071/sxo:SXYL_00917%09red/sxo:SXYL_00359%09red
Nicotinate and nicotinamide metabolism	KEGG PATHWAY	sxo00760	2	9	22	0.645252	0.982466	CDS_1355246|CDS_153306	http://www.genome.jp/kegg-bin/show_pathway?sxo00760/sxo:SXYL_00794%09red/sxo:SXYL_00218%09red
Glycerophospholipid metabolism	KEGG PATHWAY	sxo00564	3	14	21	0.650568	0.982466	CDS_1745282|CDS_2215955|CDS_600662	http://www.genome.jp/kegg-bin/show_pathway?sxo00564/sxo:SXYL_01963%09red/sxo:SXYL_01143%09red/sxo:SXYL_01599%09red
Microbial metabolism in diverse environments	KEGG PATHWAY	sxo01120	38	172	22	0.652494	0.982466	CDS_1382934|CDS_2262440|CDS_13361|CDS_2396793|CDS_1866725|CDS_62130|CDS_1772104|CDS_405287|CDS_2506864|CDS_1232122|CDS_1772963|CDS_1944500|CDS_1520830|CDS_1682769|CDS_1512406|CDS_1527549|CDS_1350472|CDS_1741825|CDS_1346058|CDS_1349559|CDS_1522672|CDS_1346919|CDS_2263367|CDS_1524404|CDS_2756823|CDS_1519915|CDS_97562|CDS_1690967|CDS_1355246|CDS_2689879|CDS_1766376|CDS_1525989|CDS_1528746|CDS_240977…	http://www.genome.jp/kegg-bin/show_pathway?sxo01120/sxo:SXYL_00359%09red/sxo:SXYL_02495%09red/sxo:SXYL_00242%09red/sxo:SXYL_00207%09red/sxo:SXYL_02643%09red/sxo:SXYL_01337%09red/sxo:SXYL_00038%09red/sxo:SXYL_00039%09red/sxo:SXYL_01167%09red/sxo:SXYL_01254%09red/sxo:SXYL_01103%09red/sxo:SXYL_01164%09red/sxo:SXYL_01795%09red/sxo:SXYL_01253%09red/sxo:SXYL_01140%09red/sxo:SXYL_01168%09red/sxo:SXYL_01…
Butanoate metabolism	KEGG PATHWAY	sxo00650	5	24	21	0.665894	0.982466	CDS_1355246|CDS_1351508|CDS_1232122|CDS_1233380|CDS_405287	http://www.genome.jp/kegg-bin/show_pathway?sxo00650/sxo:SXYL_00359%09red/sxo:SXYL_00218%09red/sxo:SXYL_01795%09red/sxo:SXYL_00874%09red/sxo:SXYL_00358%09red
Glyoxylate and dicarboxylate metabolism	KEGG PATHWAY	sxo00630	6	29	21	0.673781	0.982466	CDS_1382934|CDS_1232122|CDS_1542755|CDS_1944500|CDS_1641841|CDS_2458326	http://www.genome.jp/kegg-bin/show_pathway?sxo00630/sxo:SXYL_00359%09red/sxo:SXYL_01025%09red/sxo:SXYL_02533%09red/sxo:SXYL_01337%09red/sxo:SXYL_02616%09red/sxo:SXYL_00820%09red
Alanine, aspartate and glutamate metabolism	KEGG PATHWAY	sxo00250	5	25	20	0.696438	0.982466	CDS_1355246|CDS_2318612|CDS_1980768|CDS_2321778|CDS_2324149	http://www.genome.jp/kegg-bin/show_pathway?sxo00250/sxo:SXYL_01686%09red/sxo:SXYL_01687%09red/sxo:SXYL_01373%09red/sxo:SXYL_00218%09red/sxo:SXYL_01689%09red
Biosynthesis of antibiotics	KEGG PATHWAY	sxo01130	38	178	21	0.724009	0.982466	CDS_1382934|CDS_2357181|CDS_318056|CDS_2262440|CDS_1817085|CDS_1866725|CDS_62130|CDS_1772104|CDS_1185657|CDS_405287|CDS_1772963|CDS_2274952|CDS_1232122|CDS_1945938|CDS_1709823|CDS_774620|CDS_98923|CDS_1944500|CDS_1351508|CDS_1527549|CDS_1350472|CDS_1741825|CDS_102033|CDS_1114877|CDS_1346919|CDS_1515373|CDS_2117136|CDS_2756823|CDS_2218024|CDS_100959|CDS_99697|CDS_2409770|CDS_1542755|CDS_1233380|CD…	http://www.genome.jp/kegg-bin/show_pathway?sxo01130/sxo:SXYL_00359%09red/sxo:SXYL_00358%09red/sxo:SXYL_00401%09red/sxo:SXYL_00241%09red/sxo:SXYL_00240%09red/sxo:SXYL_01338%09red/sxo:SXYL_00465%09red/sxo:SXYL_01337%09red/sxo:SXYL_00038%09red/sxo:SXYL_01167%09red/sxo:SXYL_01254%09red/sxo:SXYL_01103%09red/sxo:SXYL_01513%09red/sxo:SXYL_01253%09red/sxo:SXYL_01140%09red/sxo:SXYL_02533%09red/sxo:SXYL_01…
Bacterial secretion system	KEGG PATHWAY	sxo03070	2	11	18	0.736521	0.982466	CDS_1071998|CDS_1575513	http://www.genome.jp/kegg-bin/show_pathway?sxo03070/sxo:SXYL_02585%09red/sxo:SXYL_00504%09red
Purine metabolism	KEGG PATHWAY	sxo00230	10	51	20	0.743567	0.982466	CDS_1653673|CDS_1527549|CDS_1528746|CDS_1682769|CDS_1966383|CDS_1836456|CDS_344529|CDS_153306|CDS_1690967|CDS_1693491	http://www.genome.jp/kegg-bin/show_pathway?sxo00230/sxo:SXYL_02488%09red/sxo:SXYL_02486%09red/sxo:SXYL_02420%09red/sxo:SXYL_01358%09red/sxo:SXYL_02522%09red/sxo:SXYL_02495%09red/sxo:SXYL_01226%09red/sxo:SXYL_00794%09red/sxo:SXYL_02630%09red/sxo:SXYL_02631%09red
Valine, leucine and isoleucine biosynthesis	KEGG PATHWAY	sxo00290	2	12	17	0.774142	0.982466	CDS_1351508|CDS_1709823	http://www.genome.jp/kegg-bin/show_pathway?sxo00290/sxo:SXYL_00874%09red/sxo:SXYL_02469%09red
Monobactam biosynthesis	KEGG PATHWAY	sxo00261	1	7	14	0.813557	0.982466	CDS_1527549	http://www.genome.jp/kegg-bin/show_pathway?sxo00261/sxo:SXYL_02631%09red
Nucleotide excision repair	KEGG PATHWAY	sxo03420	1	7	14	0.813557	0.982466	CDS_350479	http://www.genome.jp/kegg-bin/show_pathway?sxo03420/sxo:SXYL_02427%09red
beta-Alanine metabolism	KEGG PATHWAY	sxo00410	1	7	14	0.813557	0.982466	CDS_2756823	http://www.genome.jp/kegg-bin/show_pathway?sxo00410/sxo:SXYL_00917%09red
Ascorbate and aldarate metabolism	KEGG PATHWAY	sxo00053	1	7	14	0.813557	0.982466	CDS_2756823	http://www.genome.jp/kegg-bin/show_pathway?sxo00053/sxo:SXYL_00917%09red
Methane metabolism	KEGG PATHWAY	sxo00680	3	19	16	0.815424	0.982466	CDS_1382934|CDS_1542755|CDS_1741825	http://www.genome.jp/kegg-bin/show_pathway?sxo00680/sxo:SXYL_02616%09red/sxo:SXYL_00820%09red/sxo:SXYL_01140%09red
Porphyrin and chlorophyll metabolism	KEGG PATHWAY	sxo00860	3	19	16	0.815424	0.982466	CDS_1524404|CDS_1525223|CDS_1525989	http://www.genome.jp/kegg-bin/show_pathway?sxo00860/sxo:SXYL_02633%09red/sxo:SXYL_02634%09red/sxo:SXYL_02635%09red
Phosphotransferase system (PTS)	KEGG PATHWAY	sxo02060	4	26	15	0.847025	0.982466	CDS_286278|CDS_881346|CDS_2677466|CDS_2365270	http://www.genome.jp/kegg-bin/show_pathway?sxo02060/sxo:SXYL_00555%09red/sxo:SXYL_02255%09red/sxo:SXYL_00626%09red/sxo:SXYL_00776%09red
Benzoate degradation	KEGG PATHWAY	sxo00362	1	8	13	0.848917	0.982466	CDS_1232122	http://www.genome.jp/kegg-bin/show_pathway?sxo00362/sxo:SXYL_00359%09red
Glycine, serine and threonine metabolism	KEGG PATHWAY	sxo00260	5	32	16	0.856264	0.982466	CDS_1382934|CDS_1741825|CDS_2484756|CDS_2486497|CDS_1944500	http://www.genome.jp/kegg-bin/show_pathway?sxo00260/sxo:SXYL_00226%09red/sxo:SXYL_00225%09red/sxo:SXYL_00820%09red/sxo:SXYL_01140%09red/sxo:SXYL_01337%09red
Carbon metabolism	KEGG PATHWAY	sxo01200	17	93	18	0.858275	0.982466	CDS_1382934|CDS_1232122|CDS_1641841|CDS_2506864|CDS_2262440|CDS_405287|CDS_1944500|CDS_1542755|CDS_1772104|CDS_1741825|CDS_1866725|CDS_1772963|CDS_1512406|CDS_433259|CDS_1690967|CDS_1866262|CDS_2263367	http://www.genome.jp/kegg-bin/show_pathway?sxo01200/sxo:SXYL_01167%09red/sxo:SXYL_01254%09red/sxo:SXYL_01795%09red/sxo:SXYL_01253%09red/sxo:SXYL_01821%09red/sxo:SXYL_01140%09red/sxo:SXYL_02533%09red/sxo:SXYL_01168%09red/sxo:SXYL_01637%09red/sxo:SXYL_01636%09red/sxo:SXYL_02616%09red/sxo:SXYL_01337%09red/sxo:SXYL_00359%09red/sxo:SXYL_00207%09red/sxo:SXYL_02643%09red/sxo:SXYL_00820%09red/sxo:SXYL_02…
RNA degradation	KEGG PATHWAY	sxo03018	2	15	13	0.860164	0.982466	CDS_755133|CDS_1976288	http://www.genome.jp/kegg-bin/show_pathway?sxo03018/sxo:SXYL_02129%09red/sxo:SXYL_01370%09red
Protein export	KEGG PATHWAY	sxo03060	2	15	13	0.860164	0.982466	CDS_1071998|CDS_1575513	http://www.genome.jp/kegg-bin/show_pathway?sxo03060/sxo:SXYL_02585%09red/sxo:SXYL_00504%09red
Riboflavin metabolism	KEGG PATHWAY	sxo00740	1	9	11	0.87758	0.982466	CDS_581370	http://www.genome.jp/kegg-bin/show_pathway?sxo00740/sxo:SXYL_01949%09red
Folate biosynthesis	KEGG PATHWAY	sxo00790	3	22	14	0.878527	0.982466	CDS_232137|CDS_338595|CDS_338938	http://www.genome.jp/kegg-bin/show_pathway?sxo00790/sxo:SXYL_00682%09red/sxo:SXYL_02416%09red/sxo:SXYL_02415%09red
Fructose and mannose metabolism	KEGG PATHWAY	sxo00051	3	22	14	0.878527	0.982466	CDS_2641139|CDS_2365270|CDS_1353436	http://www.genome.jp/kegg-bin/show_pathway?sxo00051/sxo:SXYL_00888%09red/sxo:SXYL_00776%09red
DNA replication	KEGG PATHWAY	sxo03030	2	16	13	0.881398	0.982466	CDS_1767333|CDS_369462	http://www.genome.jp/kegg-bin/show_pathway?sxo03030/sxo:SXYL_02447%09red/sxo:SXYL_01165%09red
Mismatch repair	KEGG PATHWAY	sxo03430	2	17	12	0.899617	0.982466	CDS_1767333|CDS_369462	http://www.genome.jp/kegg-bin/show_pathway?sxo03430/sxo:SXYL_02447%09red/sxo:SXYL_01165%09red
Base excision repair	KEGG PATHWAY	sxo03410	1	10	10	0.900812	0.982466	CDS_2005982	http://www.genome.jp/kegg-bin/show_pathway?sxo03410/sxo:SXYL_01397%09red
Aminoacyl-tRNA biosynthesis	KEGG PATHWAY	sxo00970	3	25	12	0.921702	0.982466	CDS_417594|CDS_2733769|CDS_1734977	http://www.genome.jp/kegg-bin/show_pathway?sxo00970/sxo:SXYL_00937%09red/sxo:SXYL_01135%09red/sxo:SXYL_01804%09red
Phenylalanine, tyrosine and tryptophan biosynthesis	KEGG PATHWAY	sxo00400	2	19	11	0.928491	0.982466	CDS_2117136|CDS_1114877	http://www.genome.jp/kegg-bin/show_pathway?sxo00400/sxo:SXYL_00465%09red/sxo:SXYL_01513%09red
Homologous recombination	KEGG PATHWAY	sxo03440	2	20	10	0.939798	0.982466	CDS_1767333|CDS_369462	http://www.genome.jp/kegg-bin/show_pathway?sxo03440/sxo:SXYL_02447%09red/sxo:SXYL_01165%09red
Glycolysis / Gluconeogenesis	KEGG PATHWAY	sxo00010	5	40	13	0.946433	0.982466	CDS_2409770|CDS_2756823|CDS_1542755|CDS_62130|CDS_1944500	http://www.genome.jp/kegg-bin/show_pathway?sxo00010/sxo:SXYL_02616%09red/sxo:SXYL_00917%09red/sxo:SXYL_00276%09red/sxo:SXYL_01103%09red/sxo:SXYL_01337%09red
Galactose metabolism	KEGG PATHWAY	sxo00052	1	13	8	0.947269	0.982466	CDS_2639658	http://www.genome.jp/kegg-bin/show_pathway?sxo00052/sxo:SXYL_00887%09red
Pentose and glucuronate interconversions	KEGG PATHWAY	sxo00040	2	21	10	0.949394	0.982466	CDS_2579536|CDS_2589932	http://www.genome.jp/kegg-bin/show_pathway?sxo00040/sxo:SXYL_00142%09red/sxo:SXYL_00133%09red
Amino sugar and nucleotide sugar metabolism	KEGG PATHWAY	sxo00520	3	30	10	0.963722	0.982466	CDS_2641139|CDS_1353436|CDS_774620	http://www.genome.jp/kegg-bin/show_pathway?sxo00520/sxo:SXYL_00888%09red/sxo:SXYL_02147%09red
Glycerolipid metabolism	KEGG PATHWAY	sxo00561	2	24	8	0.970186	0.982466	CDS_2756823|CDS_1706804	http://www.genome.jp/kegg-bin/show_pathway?sxo00561/sxo:SXYL_02472%09red/sxo:SXYL_00917%09red
Oxidative phosphorylation	KEGG PATHWAY	sxo00190	2	24	8	0.970186	0.982466	CDS_1586936|CDS_405287	http://www.genome.jp/kegg-bin/show_pathway?sxo00190/sxo:SXYL_01795%09red/sxo:SXYL_02576%09red
Ribosome	KEGG PATHWAY	sxo03010	1	57	2	0.999995	0.999995	CDS_2161139	http://www.genome.jp/kegg-bin/show_pathway?sxo03010/sxo:SXYL_01550%09red
INCREASED EXRESSION:
#Term	Database	ID	Input number	Background number	% of background	P-Value	Corrected P-Value	Input	Hyperlink
Pentose phosphate pathway	KEGG PATHWAY	sxo00030	12	25	48	0.00848353	0.363024	CDS_138162|CDS_86999|CDS_7333|CDS_220454|CDS_197440|CDS_14173|CDS_51724|CDS_35316|CDS_39681|CDS_24951|CDS_115349|CDS_40209	http://www.genome.jp/kegg-bin/show_pathway?sxo00030/sxo:SXYL_00568%09red/sxo:SXYL_00221%09red/sxo:SXYL_01169%09red/sxo:SXYL_00797%09red/sxo:SXYL_00448%09red/sxo:SXYL_00792%09red/sxo:SXYL_01349%09red/sxo:SXYL_00426%09red/sxo:SXYL_00612%09red/sxo:SXYL_01089%09red/sxo:SXYL_00808%09red/sxo:SXYL_01960%09red
Porphyrin and chlorophyll metabolism	KEGG PATHWAY	sxo00860	10	19	52.6	0.00994585	0.363024	CDS_7076|CDS_74918|CDS_72300|CDS_70061|CDS_73975|CDS_68375|CDS_70796|CDS_33258|CDS_73248|CDS_69787	http://www.genome.jp/kegg-bin/show_pathway?sxo00860/sxo:SXYL_01198%09red/sxo:SXYL_01199%09red/sxo:SXYL_01039%09red/sxo:SXYL_01820%09red/sxo:SXYL_01196%09red/sxo:SXYL_01197%09red/sxo:SXYL_01194%09red/sxo:SXYL_00755%09red/sxo:SXYL_01040%09red/sxo:SXYL_01041%09red
Purine metabolism	KEGG PATHWAY	sxo00230	18	51	35.3	0.0171393	0.417056	CDS_340440|CDS_341525|CDS_35316|CDS_40670|CDS_84882|CDS_48122|CDS_78150|CDS_529680|CDS_107823|CDS_81234|CDS_85816|CDS_86517|CDS_530290|CDS_80213|CDS_85553|CDS_82700|CDS_87637|CDS_76891	http://www.genome.jp/kegg-bin/show_pathway?sxo00230/sxo:SXYL_00797%09red/sxo:SXYL_02118%09red/sxo:SXYL_01170%09red/sxo:SXYL_02302%09red/sxo:SXYL_02117%09red/sxo:SXYL_00928%09red/sxo:SXYL_01862%09red/sxo:SXYL_01868%09red/sxo:SXYL_01869%09red/sxo:SXYL_02301%09red/sxo:SXYL_00231%09red/sxo:SXYL_01871%09red/sxo:SXYL_01870%09red/sxo:SXYL_01861%09red/sxo:SXYL_01866%09red/sxo:SXYL_01867%09red/sxo:SXYL_01…
Riboflavin metabolism	KEGG PATHWAY	sxo00740	5	9	55.6	0.0552083	0.838992	CDS_41499|CDS_41027|CDS_382777|CDS_42691|CDS_43330	http://www.genome.jp/kegg-bin/show_pathway?sxo00740/sxo:SXYL_01097%09red/sxo:SXYL_01100%09red/sxo:SXYL_01098%09red/sxo:SXYL_01099%09red/sxo:SXYL_02532%09red
Biosynthesis of secondary metabolites	KEGG PATHWAY	sxo01110	56	237	23.6	0.0574652	0.838992	CDS_138162|CDS_86517|CDS_54588|CDS_435422|CDS_432886|CDS_112258|CDS_78150|CDS_111465|CDS_42691|CDS_73975|CDS_81234|CDS_41499|CDS_3462|CDS_81992|CDS_352212|CDS_455779|CDS_39681|CDS_82700|CDS_110654|CDS_40670|CDS_7855|CDS_69787|CDS_74918|CDS_85553|CDS_303788|CDS_85816|CDS_68375|CDS_60945|CDS_87637|CDS_2969|CDS_33258|CDS_41027|CDS_7333|CDS_7076|CDS_220454|CDS_48122|CDS_70061|CDS_427114|CDS_43330|CDS…	http://www.genome.jp/kegg-bin/show_pathway?sxo01110/sxo:SXYL_00170%09red/sxo:SXYL_00221%09red/sxo:SXYL_00568%09red/sxo:SXYL_00426%09red/sxo:SXYL_01080%09red/sxo:SXYL_01576%09red/sxo:SXYL_01892%09red/sxo:SXYL_01891%09red/sxo:SXYL_01890%09red/sxo:SXYL_01089%09red/sxo:SXYL_01551%09red/sxo:SXYL_01040%09red/sxo:SXYL_01041%09red/sxo:SXYL_01100%09red/sxo:SXYL_01820%09red/sxo:SXYL_01430%09red/sxo:SXYL_01…
RNA degradation	KEGG PATHWAY	sxo03018	6	15	40	0.0983279	0.985948	CDS_66803|CDS_490313|CDS_281815|CDS_74783|CDS_153051|CDS_39681	http://www.genome.jp/kegg-bin/show_pathway?sxo03018/sxo:SXYL_00899%09red/sxo:SXYL_01169%09red/sxo:SXYL_02062%09red/sxo:SXYL_01277%09red/sxo:SXYL_01607%09red/sxo:SXYL_00470%09red
Ubiquinone and other terpenoid-quinone biosynthesis	KEGG PATHWAY	sxo00130	4	8	50	0.105327	0.985948	CDS_112258|CDS_110654|CDS_60945|CDS_111465	http://www.genome.jp/kegg-bin/show_pathway?sxo00130/sxo:SXYL_01080%09red/sxo:SXYL_01892%09red/sxo:SXYL_01891%09red/sxo:SXYL_01890%09red
Glycerolipid metabolism	KEGG PATHWAY	sxo00561	8	24	33.3	0.116873	0.985948	CDS_361247|CDS_27167|CDS_427191|CDS_426215|CDS_3462|CDS_426577|CDS_330397|CDS_82431	http://www.genome.jp/kegg-bin/show_pathway?sxo00561/sxo:SXYL_00043%09red/sxo:SXYL_01137%09red/sxo:SXYL_02106%09red/sxo:SXYL_02132%09red/sxo:SXYL_02200%09red/sxo:SXYL_00204%09red/sxo:SXYL_02199%09red/sxo:SXYL_02198%09red
Phosphotransferase system (PTS)	KEGG PATHWAY	sxo02060	8	26	30.8	0.152912	0.985948	CDS_67524|CDS_74400|CDS_75663|CDS_74063|CDS_53264|CDS_4345|CDS_377223|CDS_464864	http://www.genome.jp/kegg-bin/show_pathway?sxo02060/sxo:SXYL_00278%09red/sxo:SXYL_02457%09red/sxo:SXYL_00260%09red/sxo:SXYL_02148%09red/sxo:SXYL_01852%09red/sxo:SXYL_01138%09red/sxo:SXYL_00257%09red/sxo:SXYL_00259%09red
Fructose and mannose metabolism	KEGG PATHWAY	sxo00051	7	22	31.8	0.15844	0.985948	CDS_7333|CDS_14173|CDS_53264|CDS_377223|CDS_39681|CDS_24951|CDS_115349	http://www.genome.jp/kegg-bin/show_pathway?sxo00051/sxo:SXYL_00568%09red/sxo:SXYL_00278%09red/sxo:SXYL_01169%09red/sxo:SXYL_02148%09red/sxo:SXYL_00221%09red/sxo:SXYL_00426%09red/sxo:SXYL_00808%09red
Methane metabolism	KEGG PATHWAY	sxo00680	6	19	31.6	0.188069	0.985948	CDS_7333|CDS_488938|CDS_2969|CDS_39681|CDS_24951|CDS_115349	http://www.genome.jp/kegg-bin/show_pathway?sxo00680/sxo:SXYL_01169%09red/sxo:SXYL_02260%09red/sxo:SXYL_00221%09red/sxo:SXYL_00426%09red/sxo:SXYL_01132%09red/sxo:SXYL_00808%09red
Sulfur relay system	KEGG PATHWAY	sxo04122	4	11	36.4	0.199548	0.985948	CDS_115743|CDS_116889|CDS_63176|CDS_67328	http://www.genome.jp/kegg-bin/show_pathway?sxo04122/sxo:SXYL_00681%09red/sxo:SXYL_01239%09red/sxo:SXYL_01238%09red/sxo:SXYL_00687%09red
Microbial metabolism in diverse environments	KEGG PATHWAY	sxo01120	37	172	21.5	0.232925	0.985948	CDS_138162|CDS_86999|CDS_54588|CDS_432886|CDS_73975|CDS_63331|CDS_488938|CDS_241206|CDS_88322|CDS_377223|CDS_39681|CDS_27167|CDS_74918|CDS_435422|CDS_145144|CDS_2969|CDS_330397|CDS_134000|CDS_126378|CDS_7333|CDS_220454|CDS_70061|CDS_40670|CDS_462894|CDS_238915|CDS_73248|CDS_303788|CDS_325375|CDS_433953|CDS_197440|CDS_24951|CDS_14173|CDS_51724|CDS_53264|CDS_72300|CDS_115349|CDS_458371	http://www.genome.jp/kegg-bin/show_pathway?sxo01120/sxo:SXYL_00170%09red/sxo:SXYL_00426%09red/sxo:SXYL_00568%09red/sxo:SXYL_00377%09red/sxo:SXYL_00221%09red/sxo:SXYL_00204%09red/sxo:SXYL_01089%09red/sxo:SXYL_01556%09red/sxo:SXYL_01557%09red/sxo:SXYL_00448%09red/sxo:SXYL_01872%09red/sxo:SXYL_02106%09red/sxo:SXYL_01169%09red/sxo:SXYL_02148%09red/sxo:SXYL_02260%09red/sxo:SXYL_00612%09red/sxo:SXYL_01…
Benzoate degradation	KEGG PATHWAY	sxo00362	3	8	37.5	0.243003	0.985948	CDS_241206|CDS_134000|CDS_238915	http://www.genome.jp/kegg-bin/show_pathway?sxo00362/sxo:SXYL_02652%09red/sxo:SXYL_02653%09red/sxo:SXYL_00411%09red
Starch and sucrose metabolism	KEGG PATHWAY	sxo00500	6	22	27.3	0.270072	0.985948	CDS_74400|CDS_466378|CDS_197440|CDS_75663|CDS_74063|CDS_464864	http://www.genome.jp/kegg-bin/show_pathway?sxo00500/sxo:SXYL_02456%09red/sxo:SXYL_02457%09red/sxo:SXYL_00260%09red/sxo:SXYL_00257%09red/sxo:SXYL_00259%09red/sxo:SXYL_01960%09red
Fatty acid degradation	KEGG PATHWAY	sxo00071	3	9	33.3	0.288895	0.985948	CDS_236076|CDS_241206|CDS_238915	http://www.genome.jp/kegg-bin/show_pathway?sxo00071/sxo:SXYL_02652%09red/sxo:SXYL_02653%09red/sxo:SXYL_02655%09red
Glycerophospholipid metabolism	KEGG PATHWAY	sxo00564	4	14	28.6	0.310298	0.985948	CDS_5210|CDS_3462|CDS_455779|CDS_15787	http://www.genome.jp/kegg-bin/show_pathway?sxo00564/sxo:SXYL_01576%09red/sxo:SXYL_01137%09red/sxo:SXYL_00215%09red/sxo:SXYL_00844%09red
Biosynthesis of antibiotics	KEGG PATHWAY	sxo01130	36	178	20.2	0.351863	0.985948	CDS_138162|CDS_86517|CDS_54588|CDS_78150|CDS_81234|CDS_433953|CDS_81992|CDS_352212|CDS_241206|CDS_39681|CDS_80213|CDS_27167|CDS_7855|CDS_85816|CDS_435422|CDS_87637|CDS_2969|CDS_330397|CDS_7333|CDS_220454|CDS_48122|CDS_427114|CDS_3325|CDS_40670|CDS_462894|CDS_10803|CDS_63331|CDS_9658|CDS_303788|CDS_197440|CDS_14173|CDS_51724|CDS_458371|CDS_24951|CDS_115349|CDS_76891	http://www.genome.jp/kegg-bin/show_pathway?sxo01130/sxo:SXYL_00170%09red/sxo:SXYL_00426%09red/sxo:SXYL_01865%09red/sxo:SXYL_00568%09red/sxo:SXYL_01558%09red/sxo:SXYL_00221%09red/sxo:SXYL_00204%09red/sxo:SXYL_01089%09red/sxo:SXYL_01551%09red/sxo:SXYL_01557%09red/sxo:SXYL_02459%09red/sxo:SXYL_02106%09red/sxo:SXYL_01169%09red/sxo:SXYL_00928%09red/sxo:SXYL_01430%09red/sxo:SXYL_01869%09red/sxo:SXYL_02…
Alanine, aspartate and glutamate metabolism	KEGG PATHWAY	sxo00250	6	25	24	0.358898	0.985948	CDS_84882|CDS_48122|CDS_81234|CDS_462894|CDS_10803|CDS_458371	http://www.genome.jp/kegg-bin/show_pathway?sxo00250/sxo:SXYL_02460%09red/sxo:SXYL_02459%09red/sxo:SXYL_00928%09red/sxo:SXYL_01867%09red/sxo:SXYL_00777%09red/sxo:SXYL_01865%09red
Pyrimidine metabolism	KEGG PATHWAY	sxo00240	6	26	23.1	0.389088	0.985948	CDS_340440|CDS_341525|CDS_163195|CDS_36515|CDS_26071|CDS_530290	http://www.genome.jp/kegg-bin/show_pathway?sxo00240/sxo:SXYL_02118%09red/sxo:SXYL_02117%09red/sxo:SXYL_00807%09red/sxo:SXYL_00796%09red/sxo:SXYL_01288%09red/sxo:SXYL_02302%09red
Carbon metabolism	KEGG PATHWAY	sxo01200	19	93	20.4	0.395988	0.985948	CDS_138162|CDS_86999|CDS_40670|CDS_54588|CDS_303788|CDS_220454|CDS_39681|CDS_88322|CDS_14173|CDS_197440|CDS_427114|CDS_488938|CDS_7333|CDS_51724|CDS_63331|CDS_238915|CDS_2969|CDS_24951|CDS_115349	http://www.genome.jp/kegg-bin/show_pathway?sxo01200/sxo:SXYL_01179%09red/sxo:SXYL_02653%09red/sxo:SXYL_00808%09red/sxo:SXYL_01872%09red/sxo:SXYL_01170%09red/sxo:SXYL_01169%09red/sxo:SXYL_00568%09red/sxo:SXYL_02260%09red/sxo:SXYL_00170%09red/sxo:SXYL_01349%09red/sxo:SXYL_00426%09red/sxo:SXYL_00612%09red/sxo:SXYL_01089%09red/sxo:SXYL_00221%09red/sxo:SXYL_01551%09red/sxo:SXYL_01430%09red/sxo:SXYL_01…
Two-component system	KEGG PATHWAY	sxo02020	13	62	21	0.396705	0.985948	CDS_27946|CDS_42218|CDS_33258|CDS_26485|CDS_362462|CDS_1933|CDS_152166|CDS_41778|CDS_19452|CDS_236709|CDS_209485|CDS_38140|CDS_27806	http://www.genome.jp/kegg-bin/show_pathway?sxo02020/sxo:SXYL_00890%09red/sxo:SXYL_00891%09red/sxo:SXYL_00892%09red/sxo:SXYL_01365%09red/sxo:SXYL_01820%09red/sxo:SXYL_00022%09red/sxo:SXYL_00494%09red/sxo:SXYL_00114%09red/sxo:SXYL_00955%09red/sxo:SXYL_01969%09red/sxo:SXYL_00493%09red/sxo:SXYL_00545%09red/sxo:SXYL_02554%09red
Metabolic pathways	KEGG PATHWAY	sxo01100	107	560	19.1	0.417216	0.985948	CDS_86999|CDS_86517|CDS_244505|CDS_63331|CDS_426215|CDS_433953|CDS_81992|CDS_377223|CDS_10803|CDS_110654|CDS_27167|CDS_7855|CDS_1954|CDS_26071|CDS_145144|CDS_35316|CDS_134000|CDS_40209|CDS_7333|CDS_48122|CDS_107823|CDS_5210|CDS_3325|CDS_43330|CDS_80213|CDS_382777|CDS_303788|CDS_325375|CDS_197440|CDS_70796|CDS_72300|CDS_115349|CDS_76891|CDS_167780|CDS_241206|CDS_73975|CDS_130945|CDS_452576|CDS_824…	http://www.genome.jp/kegg-bin/show_pathway?sxo01100/sxo:SXYL_01080%09red/sxo:SXYL_01892%09red/sxo:SXYL_01891%09red/sxo:SXYL_01890%09red/sxo:SXYL_01089%09red/sxo:SXYL_02148%09red/sxo:SXYL_02007%09red/sxo:SXYL_02459%09red/sxo:SXYL_02456%09red/sxo:SXYL_02126%09red/sxo:SXYL_01099%09red/sxo:SXYL_01098%09red/sxo:SXYL_01097%09red/sxo:SXYL_00417%09red/sxo:SXYL_00411%09red/sxo:SXYL_00797%09red/sxo:SXYL_00…
Folate biosynthesis	KEGG PATHWAY	sxo00790	5	22	22.7	0.422472	0.985948	CDS_41499|CDS_14212|CDS_81102|CDS_63176|CDS_67328	http://www.genome.jp/kegg-bin/show_pathway?sxo00790/sxo:SXYL_00681%09red/sxo:SXYL_01203%09red/sxo:SXYL_00321%09red/sxo:SXYL_00687%09red/sxo:SXYL_01099%09red
Glutathione metabolism	KEGG PATHWAY	sxo00480	2	7	28.6	0.425333	0.985948	CDS_452576|CDS_220454	http://www.genome.jp/kegg-bin/show_pathway?sxo00480/sxo:SXYL_01572%09red/sxo:SXYL_01349%09red
Nucleotide excision repair	KEGG PATHWAY	sxo03420	2	7	28.6	0.425333	0.985948	CDS_311107|CDS_308267	http://www.genome.jp/kegg-bin/show_pathway?sxo03420/sxo:SXYL_02089%09red/sxo:SXYL_02088%09red
Glyoxylate and dicarboxylate metabolism	KEGG PATHWAY	sxo00630	6	29	20.7	0.478867	0.985948	CDS_126378|CDS_86999|CDS_27167|CDS_427114|CDS_2969|CDS_330397	http://www.genome.jp/kegg-bin/show_pathway?sxo00630/sxo:SXYL_02106%09red/sxo:SXYL_00417%09red/sxo:SXYL_00204%09red/sxo:SXYL_01551%09red/sxo:SXYL_01132%09red/sxo:SXYL_00448%09red
Glycolysis / Gluconeogenesis	KEGG PATHWAY	sxo00010	8	40	20	0.489045	0.985948	CDS_7333|CDS_54588|CDS_39681|CDS_197440|CDS_40670|CDS_2969|CDS_24951|CDS_115349	http://www.genome.jp/kegg-bin/show_pathway?sxo00010/sxo:SXYL_01179%09red/sxo:SXYL_01170%09red/sxo:SXYL_01169%09red/sxo:SXYL_00221%09red/sxo:SXYL_00426%09red/sxo:SXYL_00808%09red/sxo:SXYL_01132%09red/sxo:SXYL_01960%09red
Amino sugar and nucleotide sugar metabolism	KEGG PATHWAY	sxo00520	6	30	20	0.508009	0.985948	CDS_334067|CDS_197440|CDS_139775|CDS_3325|CDS_4345|CDS_10803	http://www.genome.jp/kegg-bin/show_pathway?sxo00520/sxo:SXYL_02110%09red/sxo:SXYL_00406%09red/sxo:SXYL_01138%09red/sxo:SXYL_00772%09red/sxo:SXYL_00777%09red/sxo:SXYL_01960%09red
Ribosome	KEGG PATHWAY	sxo03010	11	57	19.3	0.510331	0.985948	CDS_159905|CDS_494832|CDS_26480|CDS_248276|CDS_63717|CDS_610270|CDS_518000|CDS_63980|CDS_158119|CDS_26068|CDS_18708	http://www.genome.jp/kegg-bin/show_pathway?sxo03010/sxo:SXYL_01188%09red/sxo:SXYL_00737%09red/sxo:SXYL_01375%09red/sxo:SXYL_02376%09red/sxo:SXYL_01187%09red/sxo:SXYL_00738%09red/sxo:SXYL_01628%09red/sxo:SXYL_02429%09red/sxo:SXYL_01281%09red/sxo:SXYL_00015%09red/sxo:SXYL_01609%09red
Quorum sensing	KEGG PATHWAY	sxo02024	8	41	19.5	0.513993	0.985948	CDS_27946|CDS_78248|CDS_34268|CDS_26485|CDS_43330|CDS_27806|CDS_96190|CDS_236076	http://www.genome.jp/kegg-bin/show_pathway?sxo02024/sxo:SXYL_00890%09red/sxo:SXYL_00891%09red/sxo:SXYL_00892%09red/sxo:SXYL_02655%09red/sxo:SXYL_01097%09red/sxo:SXYL_01223%09red/sxo:SXYL_00255%09red/sxo:SXYL_00799%09red
Aminoacyl-tRNA biosynthesis	KEGG PATHWAY	sxo00970	5	25	20	0.520052	0.985948	CDS_628052|CDS_78460|CDS_469548|CDS_165045|CDS_31191	http://www.genome.jp/kegg-bin/show_pathway?sxo00970/sxo:SXYL_01202%09red/sxo:SXYL_01108%09red/sxo:SXYL_02242%09red/sxo:SXYL_02393%09red/sxo:SXYL_01935%09red
Homologous recombination	KEGG PATHWAY	sxo03440	4	20	20	0.53498	0.985948	CDS_478890|CDS_175239|CDS_335262|CDS_469926	http://www.genome.jp/kegg-bin/show_pathway?sxo03440/sxo:SXYL_01597%09red/sxo:SXYL_02568%09red/sxo:SXYL_00004%09red/sxo:SXYL_02453%09red
C5-Branched dibasic acid metabolism	KEGG PATHWAY	sxo00660	2	9	22.2	0.535168	0.985948	CDS_7855|CDS_109616	http://www.genome.jp/kegg-bin/show_pathway?sxo00660/sxo:SXYL_00431%09red/sxo:SXYL_00874%09red
Glycine, serine and threonine metabolism	KEGG PATHWAY	sxo00260	6	32	18.8	0.56434	0.985948	CDS_27167|CDS_432886|CDS_433953|CDS_435422|CDS_330397|CDS_69280	http://www.genome.jp/kegg-bin/show_pathway?sxo00260/sxo:SXYL_02106%09red/sxo:SXYL_01558%09red/sxo:SXYL_00469%09red/sxo:SXYL_00204%09red/sxo:SXYL_01556%09red/sxo:SXYL_01557%09red
Fatty acid metabolism	KEGG PATHWAY	sxo01212	4	21	19	0.569185	0.985948	CDS_236076|CDS_241206|CDS_1954|CDS_238915	http://www.genome.jp/kegg-bin/show_pathway?sxo01212/sxo:SXYL_02652%09red/sxo:SXYL_00834%09red/sxo:SXYL_02653%09red/sxo:SXYL_02655%09red
Base excision repair	KEGG PATHWAY	sxo03410	2	10	20	0.584423	0.985948	CDS_175761|CDS_52796	http://www.genome.jp/kegg-bin/show_pathway?sxo03410/sxo:SXYL_01299%09red/sxo:SXYL_01177%09red
DNA replication	KEGG PATHWAY	sxo03030	3	16	18.8	0.593432	0.985948	CDS_469926|CDS_335262|CDS_285521	http://www.genome.jp/kegg-bin/show_pathway?sxo03030/sxo:SXYL_02568%09red/sxo:SXYL_01410%09red/sxo:SXYL_02453%09red
Lysine biosynthesis	KEGG PATHWAY	sxo00300	3	17	17.6	0.629831	0.985948	CDS_145144|CDS_433953|CDS_435422	http://www.genome.jp/kegg-bin/show_pathway?sxo00300/sxo:SXYL_00377%09red/sxo:SXYL_01558%09red/sxo:SXYL_01557%09red
Tyrosine metabolism	KEGG PATHWAY	sxo00350	1	5	20	0.641871	0.985948	CDS_352212	http://www.genome.jp/kegg-bin/show_pathway?sxo00350/sxo:SXYL_02126%09red
Biosynthesis of amino acids	KEGG PATHWAY	sxo01230	19	109	17.4	0.647728	0.985948	CDS_138162|CDS_40670|CDS_54588|CDS_9658|CDS_432886|CDS_34268|CDS_14173|CDS_433953|CDS_352212|CDS_7333|CDS_51724|CDS_435422|CDS_462894|CDS_81992|CDS_145144|CDS_7855|CDS_39681|CDS_24951|CDS_458371	http://www.genome.jp/kegg-bin/show_pathway?sxo01230/sxo:SXYL_01179%09red/sxo:SXYL_00221%09red/sxo:SXYL_02459%09red/sxo:SXYL_01170%09red/sxo:SXYL_00568%09red/sxo:SXYL_02460%09red/sxo:SXYL_01558%09red/sxo:SXYL_01169%09red/sxo:SXYL_00252%09red/sxo:SXYL_00377%09red/sxo:SXYL_02126%09red/sxo:SXYL_00874%09red/sxo:SXYL_00875%09red/sxo:SXYL_00612%09red/sxo:SXYL_01089%09red/sxo:SXYL_01556%09red/sxo:SXYL_01…
Pantothenate and CoA biosynthesis	KEGG PATHWAY	sxo00770	3	18	16.7	0.663916	0.985948	CDS_7855|CDS_9658|CDS_53684	http://www.genome.jp/kegg-bin/show_pathway?sxo00770/sxo:SXYL_01178%09red/sxo:SXYL_00874%09red/sxo:SXYL_00875%09red
Valine, leucine and isoleucine biosynthesis	KEGG PATHWAY	sxo00290	2	12	16.7	0.671064	0.985948	CDS_7855|CDS_9658	http://www.genome.jp/kegg-bin/show_pathway?sxo00290/sxo:SXYL_00874%09red/sxo:SXYL_00875%09red
Tryptophan metabolism	KEGG PATHWAY	sxo00380	2	12	16.7	0.671064	0.985948	CDS_427114|CDS_303788	http://www.genome.jp/kegg-bin/show_pathway?sxo00380/sxo:SXYL_01430%09red/sxo:SXYL_01551%09red
Pyruvate metabolism	KEGG PATHWAY	sxo00620	7	43	16.3	0.691234	0.985948	CDS_126378|CDS_40670|CDS_325375|CDS_181899|CDS_63331|CDS_488938|CDS_2969	http://www.genome.jp/kegg-bin/show_pathway?sxo00620/sxo:SXYL_00170%09red/sxo:SXYL_02260%09red/sxo:SXYL_01170%09red/sxo:SXYL_00417%09red/sxo:SXYL_00367%09red/sxo:SXYL_01470%09red/sxo:SXYL_01132%09red
Taurine and hypotaurine metabolism	KEGG PATHWAY	sxo00430	1	6	16.7	0.698271	0.985948	CDS_488938	http://www.genome.jp/kegg-bin/show_pathway?sxo00430/sxo:SXYL_02260%09red
One carbon pool by folate	KEGG PATHWAY	sxo00670	2	13	15.4	0.708594	0.985948	CDS_78150|CDS_88322	http://www.genome.jp/kegg-bin/show_pathway?sxo00670/sxo:SXYL_01862%09red/sxo:SXYL_01872%09red
Nitrogen metabolism	KEGG PATHWAY	sxo00910	2	13	15.4	0.708594	0.985948	CDS_462894|CDS_458371	http://www.genome.jp/kegg-bin/show_pathway?sxo00910/sxo:SXYL_02460%09red/sxo:SXYL_02459%09red
2-Oxocarboxylic acid metabolism	KEGG PATHWAY	sxo01210	3	20	15	0.725093	0.985948	CDS_7855|CDS_9658|CDS_435422	http://www.genome.jp/kegg-bin/show_pathway?sxo01210/sxo:SXYL_01558%09red/sxo:SXYL_00874%09red/sxo:SXYL_00875%09red
Monobactam biosynthesis	KEGG PATHWAY	sxo00261	1	7	14.3	0.745805	0.985948	CDS_435422	http://www.genome.jp/kegg-bin/show_pathway?sxo00261/sxo:SXYL_01558%09red
Selenocompound metabolism	KEGG PATHWAY	sxo00450	1	7	14.3	0.745805	0.985948	CDS_244505	http://www.genome.jp/kegg-bin/show_pathway?sxo00450/sxo:SXYL_02007%09red
Thiamine metabolism	KEGG PATHWAY	sxo00730	2	15	13.3	0.772939	0.985948	CDS_115743|CDS_562937	http://www.genome.jp/kegg-bin/show_pathway?sxo00730/sxo:SXYL_01665%09red/sxo:SXYL_01238%09red
Biotin metabolism	KEGG PATHWAY	sxo00780	1	8	12.5	0.785864	0.985948	CDS_1954	http://www.genome.jp/kegg-bin/show_pathway?sxo00780/sxo:SXYL_00834%09red
Histidine metabolism	KEGG PATHWAY	sxo00340	2	16	12.5	0.800208	0.985948	CDS_352212|CDS_167780	http://www.genome.jp/kegg-bin/show_pathway?sxo00340/sxo:SXYL_02126%09red/sxo:SXYL_00008%09red
Nicotinate and nicotinamide metabolism	KEGG PATHWAY	sxo00760	1	9	11.1	0.819622	0.985948	CDS_107823	http://www.genome.jp/kegg-bin/show_pathway?sxo00760/sxo:SXYL_00231%09red
Oxidative phosphorylation	KEGG PATHWAY	sxo00190	3	24	12.5	0.820942	0.985948	CDS_224105|CDS_66803|CDS_33258	http://www.genome.jp/kegg-bin/show_pathway?sxo00190/sxo:SXYL_01820%09red/sxo:SXYL_01984%09red/sxo:SXYL_00470%09red
Butanoate metabolism	KEGG PATHWAY	sxo00650	3	24	12.5	0.820942	0.985948	CDS_7855|CDS_109616|CDS_238915	http://www.genome.jp/kegg-bin/show_pathway?sxo00650/sxo:SXYL_00431%09red/sxo:SXYL_00874%09red/sxo:SXYL_02653%09red
Arginine biosynthesis	KEGG PATHWAY	sxo00220	2	17	11.8	0.824534	0.985948	CDS_84882|CDS_81992	http://www.genome.jp/kegg-bin/show_pathway?sxo00220/sxo:SXYL_00252%09red/sxo:SXYL_01867%09red
Mismatch repair	KEGG PATHWAY	sxo03430	2	17	11.8	0.824534	0.985948	CDS_469926|CDS_335262	http://www.genome.jp/kegg-bin/show_pathway?sxo03430/sxo:SXYL_02568%09red/sxo:SXYL_02453%09red
Fatty acid biosynthesis	KEGG PATHWAY	sxo00061	2	17	11.8	0.824534	0.985948	CDS_236076|CDS_1954	http://www.genome.jp/kegg-bin/show_pathway?sxo00061/sxo:SXYL_00834%09red/sxo:SXYL_02655%09red
Bacterial secretion system	KEGG PATHWAY	sxo03070	1	11	9.1	0.872035	0.985948	CDS_96190	http://www.genome.jp/kegg-bin/show_pathway?sxo03070/sxo:SXYL_01223%09red
beta-Lactam resistance	KEGG PATHWAY	sxo01501	1	11	9.1	0.872035	0.985948	CDS_434887	http://www.genome.jp/kegg-bin/show_pathway?sxo01501/sxo:SXYL_02206%09red
Cysteine and methionine metabolism	KEGG PATHWAY	sxo00270	3	29	10.3	0.899439	0.985948	CDS_433953|CDS_435422|CDS_34268	http://www.genome.jp/kegg-bin/show_pathway?sxo00270/sxo:SXYL_01558%09red/sxo:SXYL_01557%09red/sxo:SXYL_00799%09red
Galactose metabolism	KEGG PATHWAY	sxo00052	1	13	7.7	0.909241	0.985948	CDS_39681	http://www.genome.jp/kegg-bin/show_pathway?sxo00052/sxo:SXYL_01169%09red
Citrate cycle (TCA cycle)	KEGG PATHWAY	sxo00020	2	23	8.7	0.922069	0.985948	CDS_63331|CDS_303788	http://www.genome.jp/kegg-bin/show_pathway?sxo00020/sxo:SXYL_01430%09red/sxo:SXYL_00170%09red
Lysine degradation	KEGG PATHWAY	sxo00310	1	14	7.1	0.923573	0.985948	CDS_303788	http://www.genome.jp/kegg-bin/show_pathway?sxo00310/sxo:SXYL_01430%09red
Propanoate metabolism	KEGG PATHWAY	sxo00640	2	24	8.3	0.932235	0.985948	CDS_488938|CDS_2969	http://www.genome.jp/kegg-bin/show_pathway?sxo00640/sxo:SXYL_02260%09red/sxo:SXYL_01132%09red
Protein export	KEGG PATHWAY	sxo03060	1	15	6.7	0.935646	0.985948	CDS_96190	http://www.genome.jp/kegg-bin/show_pathway?sxo03060/sxo:SXYL_01223%09red
Valine, leucine and isoleucine degradation	KEGG PATHWAY	sxo00280	1	16	6.3	0.945815	0.985948	CDS_241206	http://www.genome.jp/kegg-bin/show_pathway?sxo00280/sxo:SXYL_02652%09red
Peptidoglycan biosynthesis	KEGG PATHWAY	sxo00550	2	28	7.1	0.961652	0.985948	CDS_334067|CDS_162770	http://www.genome.jp/kegg-bin/show_pathway?sxo00550/sxo:SXYL_02110%09red/sxo:SXYL_01287%09red
Phenylalanine, tyrosine and tryptophan biosynthesis	KEGG PATHWAY	sxo00400	1	19	5.3	0.967669	0.985948	CDS_352212	http://www.genome.jp/kegg-bin/show_pathway?sxo00400/sxo:SXYL_02126%09red
Pentose and glucuronate interconversions	KEGG PATHWAY	sxo00040	1	21	4.8	0.977093	0.985948	CDS_162375	http://www.genome.jp/kegg-bin/show_pathway?sxo00040/sxo:SXYL_00386%09red
ABC transporters	KEGG PATHWAY	sxo02010	8	85	9.4	0.985948	0.985948	CDS_74576|CDS_434887|CDS_442624|CDS_75978|CDS_166437|CDS_341734|CDS_165769|CDS_28730	http://www.genome.jp/kegg-bin/show_pathway?sxo02010/sxo:SXYL_00734%09red/sxo:SXYL_01859%09red/sxo:SXYL_02206%09red/sxo:SXYL_01486%09red/sxo:SXYL_02212%09red/sxo:SXYL_00586%09red/sxo:SXYL_01860%09red/sxo:SXYL_00585%09red
