## Supplementary material for "Species interactions promote parallel evolution of global transcriptional regulators in a widespread *Staphylococcus* species": Table S7

### Sheet: Table S7
Table S7: KOBAS Pathway enrichment analysis of differentially expressed genes in Staphylococcus xylosus BC10 mutant 55_5 compared to Staphylococcus xylosus BC10 ancestor based on RNA-sequencing. Pathways highlighted in bold are significantly enriched, based on corrected P-value < 0.05.
DECREASED EXRESSION:
#Term	Database	ID	Input number	Background number	% of Pathway	P-Value	Corrected P-Value	Input	Hyperlink
Histidine metabolism	KEGG PATHWAY	sxo00340	11	16	69	9.9e-05	0.00653423	CDS_1114877|CDS_1113618|CDS_1118461|CDS_301594|CDS_296376|CDS_1116434|CDS_1117706|CDS_135822|CDS_1113014|CDS_1115859|CDS_1117005	http://www.genome.jp/kegg-bin/show_pathway?sxo00340/sxo:SXYL_00618%09red/sxo:SXYL_00614%09red/sxo:SXYL_00811%09red/sxo:SXYL_00465%09red/sxo:SXYL_00464%09red/sxo:SXYL_00467%09red/sxo:SXYL_00466%09red/sxo:SXYL_00461%09red/sxo:SXYL_00460%09red/sxo:SXYL_00463%09red/sxo:SXYL_00462%09red
Glycolysis / Gluconeogenesis	KEGG PATHWAY	sxo00010	14	40	35	0.00248957	0.0618895	CDS_689399|CDS_687039|CDS_2409770|CDS_690720|CDS_62130|CDS_135822|CDS_1775167|CDS_1774178|CDS_2207229|CDS_1789085|CDS_84448|CDS_2540546|CDS_2208096|CDS_688558	http://www.genome.jp/kegg-bin/show_pathway?sxo00010/sxo:SXYL_00173%09red/sxo:SXYL_01179%09red/sxo:SXYL_01103%09red/sxo:SXYL_01170%09red/sxo:SXYL_00276%09red/sxo:SXYL_01169%09red/sxo:SXYL_00253%09red/sxo:SXYL_02070%09red/sxo:SXYL_00811%09red/sxo:SXYL_02067%09red/sxo:SXYL_02069%09red/sxo:SXYL_02068%09red/sxo:SXYL_01592%09red/sxo:SXYL_01593%09red
Biosynthesis of amino acids	KEGG PATHWAY	sxo01230	27	109	25	0.00281316	0.0618895	CDS_1510166|CDS_1118461|CDS_690720|CDS_1775167|CDS_1709823|CDS_2092840|CDS_2167383|CDS_689399|CDS_1789085|CDS_2168450|CDS_687039|CDS_1114877|CDS_1113618|CDS_1514201|CDS_920353|CDS_1115859|CDS_1186348|CDS_1774178|CDS_2090496|CDS_1116434|CDS_2092247|CDS_1117005|CDS_1117706|CDS_1113014|CDS_1515373|CDS_920903|CDS_688558	http://www.genome.jp/kegg-bin/show_pathway?sxo01230/sxo:SXYL_00377%09red/sxo:SXYL_02067%09red/sxo:SXYL_00465%09red/sxo:SXYL_00464%09red/sxo:SXYL_00467%09red/sxo:SXYL_02068%09red/sxo:SXYL_01556%09red/sxo:SXYL_02642%09red/sxo:SXYL_02641%09red/sxo:SXYL_00462%09red/sxo:SXYL_00466%09red/sxo:SXYL_00461%09red/sxo:SXYL_01169%09red/sxo:SXYL_00460%09red/sxo:SXYL_00463%09red/sxo:SXYL_01179%09red/sxo:SXYL_02…
Biosynthesis of secondary metabolites	KEGG PATHWAY	sxo01110	46	237	19	0.00798067	0.131681	CDS_1510166|CDS_1118461|CDS_1117005|CDS_690720|CDS_62130|CDS_689399|CDS_483629|CDS_135822|CDS_65217|CDS_1775167|CDS_476897|CDS_1709823|CDS_2190276|CDS_1525223|CDS_2092840|CDS_2167383|CDS_2207229|CDS_1774178|CDS_484300|CDS_1789085|CDS_2168450|CDS_1512406|CDS_1502566|CDS_687039|CDS_1114877|CDS_1113618|CDS_1514201|CDS_1641841|CDS_1115859|CDS_486384|CDS_1332588|CDS_2208096|CDS_484563|CDS_1524404|CDS_…	http://www.genome.jp/kegg-bin/show_pathway?sxo01110/sxo:SXYL_00173%09red/sxo:SXYL_00053%09red/sxo:SXYL_01576%09red/sxo:SXYL_02067%09red/sxo:SXYL_01169%09red/sxo:SXYL_00465%09red/sxo:SXYL_00464%09red/sxo:SXYL_00467%09red/sxo:SXYL_00466%09red/sxo:SXYL_02643%09red/sxo:SXYL_02642%09red/sxo:SXYL_00463%09red/sxo:SXYL_00462%09red/sxo:SXYL_01103%09red/sxo:SXYL_02068%09red/sxo:SXYL_00461%09red/sxo:SXYL_02…
Carotenoid biosynthesis	KEGG PATHWAY	sxo00906	4	5	80	0.0138044	0.182218	CDS_1336120|CDS_1332588|CDS_1334629|CDS_1333519	http://www.genome.jp/kegg-bin/show_pathway?sxo00906/sxo:SXYL_00050%09red/sxo:SXYL_00051%09red/sxo:SXYL_00052%09red/sxo:SXYL_00053%09red
Metabolic pathways	KEGG PATHWAY	sxo01100	91	560	16	0.0183641	0.202006	CDS_1510166|CDS_2696421|CDS_62130|CDS_959193|CDS_2159551|CDS_2710780|CDS_296376|CDS_1525223|CDS_1512406|CDS_52540|CDS_777921|CDS_1113618|CDS_442391|CDS_2361654|CDS_1514201|CDS_1167582|CDS_1519915|CDS_232137|CDS_475638|CDS_2540546|CDS_1515373|CDS_2743771|CDS_2168450|CDS_1418263|CDS_13361|CDS_483629|CDS_135822|CDS_65217|CDS_1144349|CDS_2506864|CDS_689399|CDS_2362757|CDS_484300|CDS_961025|CDS_111487…	http://www.genome.jp/kegg-bin/show_pathway?sxo01100/sxo:SXYL_00226%09red/sxo:SXYL_00225%09red/sxo:SXYL_00962%09red/sxo:SXYL_02644%09red/sxo:SXYL_02643%09red/sxo:SXYL_02642%09red/sxo:SXYL_02641%09red/sxo:SXYL_02001%09red/sxo:SXYL_01592%09red/sxo:SXYL_01593%09red/sxo:SXYL_00417%09red/sxo:SXYL_00253%09red/sxo:SXYL_02638%09red/sxo:SXYL_00792%09red/sxo:SXYL_00254%09red/sxo:SXYL_02636%09red/sxo:SXYL_02…
Cysteine and methionine metabolism	KEGG PATHWAY	sxo00270	9	29	31	0.0257767	0.226661	CDS_1510166|CDS_1424899|CDS_2409770|CDS_1514201|CDS_62130|CDS_1515373|CDS_1512406|CDS_52540|CDS_2168450	http://www.genome.jp/kegg-bin/show_pathway?sxo00270/sxo:SXYL_01103%09red/sxo:SXYL_00283%09red/sxo:SXYL_00276%09red/sxo:SXYL_01557%09red/sxo:SXYL_00012%09red/sxo:SXYL_02644%09red/sxo:SXYL_02643%09red/sxo:SXYL_02642%09red/sxo:SXYL_02641%09red
Sulfur metabolism	KEGG PATHWAY	sxo00920	6	15	40	0.027474	0.226661	CDS_1522672|CDS_1424899|CDS_1520830|CDS_2565182|CDS_1519915|CDS_1515373	http://www.genome.jp/kegg-bin/show_pathway?sxo00920/sxo:SXYL_00153%09red/sxo:SXYL_02638%09red/sxo:SXYL_00012%09red/sxo:SXYL_02636%09red/sxo:SXYL_02637%09red/sxo:SXYL_02641%09red
Pyruvate metabolism	KEGG PATHWAY	sxo00620	11	43	26	0.0413281	0.303073	CDS_2208096|CDS_13361|CDS_1223103|CDS_1167582|CDS_135822|CDS_62130|CDS_2207229|CDS_2540546|CDS_1775167|CDS_2409770|CDS_2506864	http://www.genome.jp/kegg-bin/show_pathway?sxo00620/sxo:SXYL_00173%09red/sxo:SXYL_01103%09red/sxo:SXYL_01170%09red/sxo:SXYL_00276%09red/sxo:SXYL_00417%09red/sxo:SXYL_00325%09red/sxo:SXYL_00367%09red/sxo:SXYL_00811%09red/sxo:SXYL_00207%09red/sxo:SXYL_01592%09red/sxo:SXYL_01593%09red
Purine metabolism	KEGG PATHWAY	sxo00230	12	51	24	0.0536438	0.323617	CDS_1418263|CDS_486384|CDS_1144349|CDS_475638|CDS_1775167|CDS_1106412|CDS_483629|CDS_484300|CDS_485264|CDS_476897|CDS_2159551|CDS_484563	http://www.genome.jp/kegg-bin/show_pathway?sxo00230/sxo:SXYL_01170%09red/sxo:SXYL_01871%09red/sxo:SXYL_01548%09red/sxo:SXYL_01868%09red/sxo:SXYL_01869%09red/sxo:SXYL_00436%09red/sxo:SXYL_00017%09red/sxo:SXYL_01862%09red/sxo:SXYL_01870%09red/sxo:SXYL_01861%09red/sxo:SXYL_01867%09red/sxo:SXYL_00471%09red
Fatty acid degradation	KEGG PATHWAY	sxo00071	4	9	44	0.0539362	0.323617	CDS_135822|CDS_1499024|CDS_1500275|CDS_1502566	http://www.genome.jp/kegg-bin/show_pathway?sxo00071/sxo:SXYL_00811%09red/sxo:SXYL_02652%09red/sxo:SXYL_02653%09red/sxo:SXYL_02654%09red
Microbial metabolism in diverse environments	KEGG PATHWAY	sxo01120	31	172	18	0.0589429	0.324186	CDS_13361|CDS_690720|CDS_62130|CDS_135822|CDS_2506864|CDS_1187681|CDS_2495939|CDS_2167383|CDS_689399|CDS_1520830|CDS_2207229|CDS_1789085|CDS_1512406|CDS_1502566|CDS_687039|CDS_1522672|CDS_920353|CDS_1167582|CDS_1519915|CDS_1186348|CDS_2208096|CDS_1774178|CDS_1524404|CDS_2409770|CDS_2168450|CDS_1775167|CDS_2540546|CDS_920903|CDS_1499024|CDS_688558|CDS_1500275	http://www.genome.jp/kegg-bin/show_pathway?sxo01120/sxo:SXYL_00173%09red/sxo:SXYL_00377%09red/sxo:SXYL_00398%09red/sxo:SXYL_02067%09red/sxo:SXYL_00207%09red/sxo:SXYL_02068%09red/sxo:SXYL_01556%09red/sxo:SXYL_02069%09red/sxo:SXYL_01103%09red/sxo:SXYL_02643%09red/sxo:SXYL_01169%09red/sxo:SXYL_01557%09red/sxo:SXYL_01592%09red/sxo:SXYL_01593%09red/sxo:SXYL_01179%09red/sxo:SXYL_00276%09red/sxo:SXYL_00…
Fructose and mannose metabolism	KEGG PATHWAY	sxo00051	6	22	27	0.0960577	0.468698	CDS_777921|CDS_2361654|CDS_2362757|CDS_1774178|CDS_2365270|CDS_688558	http://www.genome.jp/kegg-bin/show_pathway?sxo00051/sxo:SXYL_01169%09red/sxo:SXYL_02149%09red/sxo:SXYL_00773%09red/sxo:SXYL_02068%09red/sxo:SXYL_00774%09red/sxo:SXYL_00776%09red
Selenocompound metabolism	KEGG PATHWAY	sxo00450	3	7	43	0.0994209	0.468698	CDS_1514201|CDS_1510166|CDS_1515373	http://www.genome.jp/kegg-bin/show_pathway?sxo00450/sxo:SXYL_02644%09red/sxo:SXYL_02642%09red/sxo:SXYL_02641%09red
Glycerolipid metabolism	KEGG PATHWAY	sxo00561	6	24	25	0.124815	0.517538	CDS_2696421|CDS_1343791|CDS_1341969|CDS_2663611|CDS_135822|CDS_2695366	http://www.genome.jp/kegg-bin/show_pathway?sxo00561/sxo:SXYL_00043%09red/sxo:SXYL_00811%09red/sxo:SXYL_00566%09red
Benzoate degradation	KEGG PATHWAY	sxo00362	3	8	38	0.125464	0.517538	CDS_1499024|CDS_1500275|CDS_1502566	http://www.genome.jp/kegg-bin/show_pathway?sxo00362/sxo:SXYL_02652%09red/sxo:SXYL_02653%09red/sxo:SXYL_02654%09red
Biosynthesis of antibiotics	KEGG PATHWAY	sxo01130	29	178	16	0.152403	0.591681	CDS_690720|CDS_62130|CDS_135822|CDS_1775167|CDS_476897|CDS_1709823|CDS_2092840|CDS_689399|CDS_484563|CDS_2207229|CDS_1789085|CDS_2168450|CDS_1502566|CDS_687039|CDS_1114877|CDS_442391|CDS_1515373|CDS_486384|CDS_2208096|CDS_1774178|CDS_2090496|CDS_1424899|CDS_2409770|CDS_475638|CDS_2092247|CDS_485264|CDS_1641841|CDS_1499024|CDS_688558	http://www.genome.jp/kegg-bin/show_pathway?sxo01130/sxo:SXYL_00012%09red/sxo:SXYL_02067%09red/sxo:SXYL_02533%09red/sxo:SXYL_00465%09red/sxo:SXYL_02069%09red/sxo:SXYL_02068%09red/sxo:SXYL_01557%09red/sxo:SXYL_02641%09red/sxo:SXYL_01103%09red/sxo:SXYL_01169%09red/sxo:SXYL_01869%09red/sxo:SXYL_01862%09red/sxo:SXYL_01861%09red/sxo:SXYL_01592%09red/sxo:SXYL_01593%09red/sxo:SXYL_00276%09red/sxo:SXYL_01…
Tyrosine metabolism	KEGG PATHWAY	sxo00350	2	5	40	0.189743	0.695723	CDS_1114877|CDS_2495939	http://www.genome.jp/kegg-bin/show_pathway?sxo00350/sxo:SXYL_00465%09red/sxo:SXYL_00218%09red
Butanoate metabolism	KEGG PATHWAY	sxo00650	5	24	21	0.239055	0.724044	CDS_2207229|CDS_2208096|CDS_1150820|CDS_1500275|CDS_2495939	http://www.genome.jp/kegg-bin/show_pathway?sxo00650/sxo:SXYL_02653%09red/sxo:SXYL_01592%09red/sxo:SXYL_01593%09red/sxo:SXYL_00218%09red/sxo:SXYL_00431%09red
Pantothenate and CoA biosynthesis	KEGG PATHWAY	sxo00770	4	18	22	0.24519	0.724044	CDS_65217|CDS_1709823|CDS_1788181|CDS_1614634	http://www.genome.jp/kegg-bin/show_pathway?sxo00770/sxo:SXYL_01178%09red/sxo:SXYL_00273%09red/sxo:SXYL_02469%09red/sxo:SXYL_02565%09red
Tryptophan metabolism	KEGG PATHWAY	sxo00380	3	12	25	0.247097	0.724044	CDS_135822|CDS_1499024|CDS_1641841	http://www.genome.jp/kegg-bin/show_pathway?sxo00380/sxo:SXYL_00811%09red/sxo:SXYL_02654%09red/sxo:SXYL_02533%09red
Carbon metabolism	KEGG PATHWAY	sxo01200	15	93	16	0.262072	0.724044	CDS_687039|CDS_690720|CDS_920353|CDS_689399|CDS_1775167|CDS_1774178|CDS_2207229|CDS_1789085|CDS_2208096|CDS_1641841|CDS_1512406|CDS_920903|CDS_2506864|CDS_688558|CDS_1500275	http://www.genome.jp/kegg-bin/show_pathway?sxo01200/sxo:SXYL_02290%09red/sxo:SXYL_02291%09red/sxo:SXYL_02653%09red/sxo:SXYL_01179%09red/sxo:SXYL_01170%09red/sxo:SXYL_01592%09red/sxo:SXYL_02533%09red/sxo:SXYL_01593%09red/sxo:SXYL_02070%09red/sxo:SXYL_01169%09red/sxo:SXYL_02067%09red/sxo:SXYL_00207%09red/sxo:SXYL_02068%09red/sxo:SXYL_02643%09red/sxo:SXYL_02069%09red
Methane metabolism	KEGG PATHWAY	sxo00680	4	19	21	0.271951	0.724044	CDS_687039|CDS_920903|CDS_920353|CDS_1774178	http://www.genome.jp/kegg-bin/show_pathway?sxo00680/sxo:SXYL_02290%09red/sxo:SXYL_02291%09red/sxo:SXYL_02067%09red/sxo:SXYL_01169%09red
Phenylalanine, tyrosine and tryptophan biosynthesis	KEGG PATHWAY	sxo00400	4	19	21	0.271951	0.724044	CDS_1114877|CDS_2092840|CDS_2090496|CDS_2092247	http://www.genome.jp/kegg-bin/show_pathway?sxo00400/sxo:SXYL_00465%09red/sxo:SXYL_01500%09red/sxo:SXYL_01503%09red/sxo:SXYL_01502%09red
Inositol phosphate metabolism	KEGG PATHWAY	sxo00562	2	7	29	0.279942	0.724044	CDS_688558|CDS_442391	http://www.genome.jp/kegg-bin/show_pathway?sxo00562/sxo:SXYL_02068%09red/sxo:SXYL_01828%09red
Phosphotransferase system (PTS)	KEGG PATHWAY	sxo02060	5	26	19	0.285229	0.724044	CDS_84448|CDS_2365270|CDS_2677466|CDS_2362757|CDS_275758	http://www.genome.jp/kegg-bin/show_pathway?sxo02060/sxo:SXYL_00555%09red/sxo:SXYL_00253%09red/sxo:SXYL_00637%09red/sxo:SXYL_00774%09red/sxo:SXYL_00776%09red
Lysine degradation	KEGG PATHWAY	sxo00310	3	14	21	0.313375	0.766029	CDS_135822|CDS_1499024|CDS_2495939	http://www.genome.jp/kegg-bin/show_pathway?sxo00310/sxo:SXYL_00811%09red/sxo:SXYL_02654%09red/sxo:SXYL_00218%09red
RNA degradation	KEGG PATHWAY	sxo03018	3	15	20	0.346784	0.812746	CDS_680562|CDS_1774178|CDS_1108007	http://www.genome.jp/kegg-bin/show_pathway?sxo03018/sxo:SXYL_02062%09red/sxo:SXYL_01169%09red/sxo:SXYL_00470%09red
Riboflavin metabolism	KEGG PATHWAY	sxo00740	2	9	22	0.36943	0.812746	CDS_2565182|CDS_1644137	http://www.genome.jp/kegg-bin/show_pathway?sxo00740/sxo:SXYL_00153%09red/sxo:SXYL_02532%09red
Cationic antimicrobial peptide (CAMP) resistance	KEGG PATHWAY	sxo01503	2	9	22	0.36943	0.812746	CDS_819051|CDS_818030	http://www.genome.jp/kegg-bin/show_pathway?sxo01503/sxo:SXYL_02192%09red/sxo:SXYL_02191%09red
Glycine, serine and threonine metabolism	KEGG PATHWAY	sxo00260	5	32	16	0.429393	0.901116	CDS_2168450|CDS_687039|CDS_2167383|CDS_2484756|CDS_2486497	http://www.genome.jp/kegg-bin/show_pathway?sxo00260/sxo:SXYL_00226%09red/sxo:SXYL_00225%09red/sxo:SXYL_01556%09red/sxo:SXYL_01557%09red/sxo:SXYL_02067%09red
Pentose phosphate pathway	KEGG PATHWAY	sxo00030	4	25	16	0.436905	0.901116	CDS_920903|CDS_920353|CDS_154797|CDS_1774178	http://www.genome.jp/kegg-bin/show_pathway?sxo00030/sxo:SXYL_02290%09red/sxo:SXYL_02291%09red/sxo:SXYL_00792%09red/sxo:SXYL_01169%09red
One carbon pool by folate	KEGG PATHWAY	sxo00670	2	13	15	0.532146	0.94279	CDS_476897|CDS_1512406	http://www.genome.jp/kegg-bin/show_pathway?sxo00670/sxo:SXYL_01862%09red/sxo:SXYL_02643%09red
Starch and sucrose metabolism	KEGG PATHWAY	sxo00500	3	22	14	0.565992	0.94279	CDS_84448|CDS_275758|CDS_2677466	http://www.genome.jp/kegg-bin/show_pathway?sxo00500/sxo:SXYL_00555%09red/sxo:SXYL_00253%09red/sxo:SXYL_00637%09red
Folate biosynthesis	KEGG PATHWAY	sxo00790	3	22	14	0.565992	0.94279	CDS_18504|CDS_232137|CDS_234151	http://www.genome.jp/kegg-bin/show_pathway?sxo00790/sxo:SXYL_00680%09red/sxo:SXYL_00321%09red/sxo:SXYL_00682%09red
Streptomycin biosynthesis	KEGG PATHWAY	sxo00521	1	6	17	0.577589	0.94279	CDS_442391	http://www.genome.jp/kegg-bin/show_pathway?sxo00521/sxo:SXYL_01828%09red
Ascorbate and aldarate metabolism	KEGG PATHWAY	sxo00053	1	7	14	0.626588	0.94279	CDS_135822	http://www.genome.jp/kegg-bin/show_pathway?sxo00053/sxo:SXYL_00811%09red
beta-Alanine metabolism	KEGG PATHWAY	sxo00410	1	7	14	0.626588	0.94279	CDS_135822	http://www.genome.jp/kegg-bin/show_pathway?sxo00410/sxo:SXYL_00811%09red
Valine, leucine and isoleucine degradation	KEGG PATHWAY	sxo00280	2	16	13	0.634049	0.94279	CDS_135822|CDS_1502566	http://www.genome.jp/kegg-bin/show_pathway?sxo00280/sxo:SXYL_00811%09red/sxo:SXYL_02652%09red
Alanine, aspartate and glutamate metabolism	KEGG PATHWAY	sxo00250	3	25	12	0.645283	0.94279	CDS_1418263|CDS_483629|CDS_2495939	http://www.genome.jp/kegg-bin/show_pathway?sxo00250/sxo:SXYL_01867%09red/sxo:SXYL_00218%09red/sxo:SXYL_00017%09red
Lysine biosynthesis	KEGG PATHWAY	sxo00300	2	17	12	0.663933	0.94279	CDS_1186348|CDS_2168450	http://www.genome.jp/kegg-bin/show_pathway?sxo00300/sxo:SXYL_00377%09red/sxo:SXYL_01557%09red
Vancomycin resistance	KEGG PATHWAY	sxo01502	1	8	13	0.669918	0.94279	CDS_2743771	http://www.genome.jp/kegg-bin/show_pathway?sxo01502/sxo:SXYL_00930%09red
C5-Branched dibasic acid metabolism	KEGG PATHWAY	sxo00660	1	9	11	0.708235	0.94279	CDS_1150820	http://www.genome.jp/kegg-bin/show_pathway?sxo00660/sxo:SXYL_00431%09red
Nicotinate and nicotinamide metabolism	KEGG PATHWAY	sxo00760	1	9	11	0.708235	0.94279	CDS_2495939	http://www.genome.jp/kegg-bin/show_pathway?sxo00760/sxo:SXYL_00218%09red
Porphyrin and chlorophyll metabolism	KEGG PATHWAY	sxo00860	2	19	11	0.717785	0.94279	CDS_1525223|CDS_1524404	http://www.genome.jp/kegg-bin/show_pathway?sxo00860/sxo:SXYL_02634%09red/sxo:SXYL_02635%09red
Pentose and glucuronate interconversions	KEGG PATHWAY	sxo00040	2	21	10	0.764205	0.94279	CDS_959193|CDS_961025	http://www.genome.jp/kegg-bin/show_pathway?sxo00040/sxo:SXYL_02332%09red/sxo:SXYL_02331%09red
Fatty acid metabolism	KEGG PATHWAY	sxo01212	2	21	10	0.764205	0.94279	CDS_1500275|CDS_1502566	http://www.genome.jp/kegg-bin/show_pathway?sxo01212/sxo:SXYL_02652%09red/sxo:SXYL_02653%09red
Bacterial secretion system	KEGG PATHWAY	sxo03070	1	11	9	0.772072	0.94279	CDS_1071998	http://www.genome.jp/kegg-bin/show_pathway?sxo03070/sxo:SXYL_00504%09red
ABC transporters	KEGG PATHWAY	sxo02010	9	85	11	0.777523	0.94279	CDS_651215|CDS_1307391|CDS_447760|CDS_752201|CDS_1308203|CDS_651903|CDS_63106|CDS_753715|CDS_650376	http://www.genome.jp/kegg-bin/show_pathway?sxo02010/sxo:SXYL_02014%09red/sxo:SXYL_02015%09red/sxo:SXYL_02013%09red/sxo:SXYL_01833%09red/sxo:SXYL_00073%09red/sxo:SXYL_00074%09red/sxo:SXYL_02127%09red/sxo:SXYL_00275%09red/sxo:SXYL_02128%09red
Valine, leucine and isoleucine biosynthesis	KEGG PATHWAY	sxo00290	1	12	8	0.798558	0.94279	CDS_1709823	http://www.genome.jp/kegg-bin/show_pathway?sxo00290/sxo:SXYL_02469%09red
Citrate cycle (TCA cycle)	KEGG PATHWAY	sxo00020	2	23	9	0.803864	0.94279	CDS_2207229|CDS_2208096	http://www.genome.jp/kegg-bin/show_pathway?sxo00020/sxo:SXYL_01592%09red/sxo:SXYL_01593%09red
Two-component system	KEGG PATHWAY	sxo02020	6	62	10	0.816463	0.94279	CDS_1082982|CDS_819051|CDS_2716445|CDS_1083422|CDS_2743771|CDS_818030	http://www.genome.jp/kegg-bin/show_pathway?sxo02020/sxo:SXYL_00493%09red/sxo:SXYL_00494%09red/sxo:SXYL_02192%09red/sxo:SXYL_02191%09red/sxo:SXYL_00955%09red/sxo:SXYL_00930%09red
Propanoate metabolism	KEGG PATHWAY	sxo00640	2	24	8	0.821387	0.94279	CDS_2409770|CDS_62130	http://www.genome.jp/kegg-bin/show_pathway?sxo00640/sxo:SXYL_01103%09red/sxo:SXYL_00276%09red
Arginine and proline metabolism	KEGG PATHWAY	sxo00330	1	13	8	0.821975	0.94279	CDS_135822	http://www.genome.jp/kegg-bin/show_pathway?sxo00330/sxo:SXYL_00811%09red
Nitrogen metabolism	KEGG PATHWAY	sxo00910	1	13	8	0.821975	0.94279	CDS_637615	http://www.genome.jp/kegg-bin/show_pathway?sxo00910/sxo:SXYL_02001%09red
Galactose metabolism	KEGG PATHWAY	sxo00052	1	13	8	0.821975	0.94279	CDS_1774178	http://www.genome.jp/kegg-bin/show_pathway?sxo00052/sxo:SXYL_01169%09red
Glycerophospholipid metabolism	KEGG PATHWAY	sxo00564	1	14	7	0.842677	0.94279	CDS_2190276	http://www.genome.jp/kegg-bin/show_pathway?sxo00564/sxo:SXYL_01576%09red
Protein export	KEGG PATHWAY	sxo03060	1	15	7	0.860978	0.94279	CDS_1071998	http://www.genome.jp/kegg-bin/show_pathway?sxo03060/sxo:SXYL_00504%09red
Peptidoglycan biosynthesis	KEGG PATHWAY	sxo00550	2	28	7	0.878238	0.94279	CDS_2743771|CDS_2710780	http://www.genome.jp/kegg-bin/show_pathway?sxo00550/sxo:SXYL_00962%09red/sxo:SXYL_00930%09red
Glyoxylate and dicarboxylate metabolism	KEGG PATHWAY	sxo00630	2	29	7	0.889579	0.94279	CDS_1167582|CDS_1641841	http://www.genome.jp/kegg-bin/show_pathway?sxo00630/sxo:SXYL_00417%09red/sxo:SXYL_02533%09red
Arginine biosynthesis	KEGG PATHWAY	sxo00220	1	17	6	0.891457	0.94279	CDS_483629	http://www.genome.jp/kegg-bin/show_pathway?sxo00220/sxo:SXYL_01867%09red
Quorum sensing	KEGG PATHWAY	sxo02024	3	41	7	0.899245	0.94279	CDS_1071998|CDS_2092840|CDS_2092247	http://www.genome.jp/kegg-bin/show_pathway?sxo02024/sxo:SXYL_01503%09red/sxo:SXYL_00504%09red/sxo:SXYL_01502%09red
Amino sugar and nucleotide sugar metabolism	KEGG PATHWAY	sxo00520	2	30	7	0.899936	0.94279	CDS_84448|CDS_83651	http://www.genome.jp/kegg-bin/show_pathway?sxo00520/sxo:SXYL_00253%09red/sxo:SXYL_00254%09red
2-Oxocarboxylic acid metabolism	KEGG PATHWAY	sxo01210	1	20	5	0.925143	0.954054	CDS_1709823	http://www.genome.jp/kegg-bin/show_pathway?sxo01210/sxo:SXYL_02469%09red
Oxidative phosphorylation	KEGG PATHWAY	sxo00190	1	24	4	0.954419	0.969103	CDS_1108007	http://www.genome.jp/kegg-bin/show_pathway?sxo00190/sxo:SXYL_00470%09red
Ribosome	KEGG PATHWAY	sxo03010	1	57	2	0.999261	0.999261	CDS_2160719	http://www.genome.jp/kegg-bin/show_pathway?sxo03010/sxo:SXYL_01549%09red
INCREASED EXRESSION:
#Term	Database	ID	Input number	Background number	% of Pathway	P-Value	Corrected P-Value	Input	Hyperlink
Synthesis and degradation of ketone bodies	KEGG PATHWAY	sxo00072	4	6	66.7	0.0027793	0.125067	CDS_992632|CDS_1233380|CDS_994058|CDS_993418	http://www.genome.jp/kegg-bin/show_pathway?sxo00072/sxo:SXYL_02360%09red/sxo:SXYL_02361%09red/sxo:SXYL_02362%09red/sxo:SXYL_00358%09red
Riboflavin metabolism	KEGG PATHWAY	sxo00740	4	9	44.4	0.0080932	0.182096	CDS_2413707|CDS_2415538|CDS_2413235|CDS_2414899	http://www.genome.jp/kegg-bin/show_pathway?sxo00740/sxo:SXYL_01097%09red/sxo:SXYL_01100%09red/sxo:SXYL_01099%09red/sxo:SXYL_01098%09red
Fatty acid biosynthesis	KEGG PATHWAY	sxo00061	5	17	29.4	0.0122437	0.183656	CDS_2286210|CDS_2285483|CDS_2274952|CDS_574252|CDS_572996	http://www.genome.jp/kegg-bin/show_pathway?sxo00061/sxo:SXYL_01944%09red/sxo:SXYL_01646%09red/sxo:SXYL_01654%09red/sxo:SXYL_01943%09red/sxo:SXYL_01655%09red
Fatty acid metabolism	KEGG PATHWAY	sxo01212	5	21	23.8	0.0247113	0.206983	CDS_2286210|CDS_2285483|CDS_2274952|CDS_574252|CDS_572996	http://www.genome.jp/kegg-bin/show_pathway?sxo01212/sxo:SXYL_01944%09red/sxo:SXYL_01646%09red/sxo:SXYL_01654%09red/sxo:SXYL_01943%09red/sxo:SXYL_01655%09red
Folate biosynthesis	KEGG PATHWAY	sxo00790	5	22	22.7	0.0287603	0.206983	CDS_2413707|CDS_767934|CDS_767260|CDS_768355|CDS_338938	http://www.genome.jp/kegg-bin/show_pathway?sxo00790/sxo:SXYL_02139%09red/sxo:SXYL_02141%09red/sxo:SXYL_02140%09red/sxo:SXYL_02416%09red/sxo:SXYL_01099%09red
Biotin metabolism	KEGG PATHWAY	sxo00780	3	8	37.5	0.0311986	0.206983	CDS_2274952|CDS_2285483|CDS_572996	http://www.genome.jp/kegg-bin/show_pathway?sxo00780/sxo:SXYL_01646%09red/sxo:SXYL_01654%09red/sxo:SXYL_01943%09red
Thiamine metabolism	KEGG PATHWAY	sxo00730	4	15	26.7	0.0321973	0.206983	CDS_2577530|CDS_1572100|CDS_2576560|CDS_2578623	http://www.genome.jp/kegg-bin/show_pathway?sxo00730/sxo:SXYL_00143%09red/sxo:SXYL_00146%09red/sxo:SXYL_00144%09red/sxo:SXYL_02587%09red
Cationic antimicrobial peptide (CAMP) resistance	KEGG PATHWAY	sxo01503	3	9	33.3	0.0396308	0.222923	CDS_626339|CDS_624939|CDS_627550	http://www.genome.jp/kegg-bin/show_pathway?sxo01503/sxo:SXYL_01989%09red/sxo:SXYL_01990%09red/sxo:SXYL_01987%09red
Pentose and glucuronate interconversions	KEGG PATHWAY	sxo00040	4	21	19	0.0774766	0.387383	CDS_2579536|CDS_1132110|CDS_1203579|CDS_1204600	http://www.genome.jp/kegg-bin/show_pathway?sxo00040/sxo:SXYL_00142%09red/sxo:SXYL_00385%09red/sxo:SXYL_00386%09red/sxo:SXYL_00445%09red
Butanoate metabolism	KEGG PATHWAY	sxo00650	4	24	16.7	0.107879	0.485454	CDS_992632|CDS_1233380|CDS_994058|CDS_993418	http://www.genome.jp/kegg-bin/show_pathway?sxo00650/sxo:SXYL_02360%09red/sxo:SXYL_02361%09red/sxo:SXYL_02362%09red/sxo:SXYL_00358%09red
Valine, leucine and isoleucine degradation	KEGG PATHWAY	sxo00280	3	16	18.8	0.124979	0.490125	CDS_1233380|CDS_994058|CDS_993418	http://www.genome.jp/kegg-bin/show_pathway?sxo00280/sxo:SXYL_02361%09red/sxo:SXYL_02362%09red/sxo:SXYL_00358%09red
Pyrimidine metabolism	KEGG PATHWAY	sxo00240	4	26	15.4	0.1307	0.490125	CDS_2322878|CDS_1989629|CDS_28367|CDS_2324149	http://www.genome.jp/kegg-bin/show_pathway?sxo00240/sxo:SXYL_01382%09red/sxo:SXYL_00310%09red/sxo:SXYL_01688%09red/sxo:SXYL_01689%09red
Quorum sensing	KEGG PATHWAY	sxo02024	5	41	12.2	0.181884	0.629598	CDS_2415538|CDS_2095921|CDS_24898|CDS_569629|CDS_2596517	http://www.genome.jp/kegg-bin/show_pathway?sxo02024/sxo:SXYL_01097%09red/sxo:SXYL_01506%09red/sxo:SXYL_01940%09red/sxo:SXYL_00127%09red/sxo:SXYL_00314%09red
Sulfur relay system	KEGG PATHWAY	sxo04122	2	11	18.2	0.209039	0.671912	CDS_2577329|CDS_2575562	http://www.genome.jp/kegg-bin/show_pathway?sxo04122/sxo:SXYL_00147%09red/sxo:SXYL_00145%09red
One carbon pool by folate	KEGG PATHWAY	sxo00670	2	13	15.4	0.259032	0.777096	CDS_1382934|CDS_1916836	http://www.genome.jp/kegg-bin/show_pathway?sxo00670/sxo:SXYL_00820%09red/sxo:SXYL_01306%09red
Two-component system	KEGG PATHWAY	sxo02020	6	62	9.7	0.288113	0.781668	CDS_626339|CDS_1082096|CDS_2033127|CDS_1623822|CDS_627550|CDS_624939	http://www.genome.jp/kegg-bin/show_pathway?sxo02020/sxo:SXYL_00495%09red/sxo:SXYL_01990%09red/sxo:SXYL_01427%09red/sxo:SXYL_01987%09red/sxo:SXYL_01989%09red/sxo:SXYL_02554%09red
Metabolic pathways	KEGG PATHWAY	sxo01100	43	560	7.7	0.295297	0.781668	CDS_1382934|CDS_2415538|CDS_1203579|CDS_2285483|CDS_2396793|CDS_1001541|CDS_28367|CDS_574252|CDS_1204600|CDS_1916836|CDS_2274952|CDS_2414899|CDS_2413707|CDS_2579536|CDS_2413235|CDS_2578623|CDS_1989629|CDS_2491926|CDS_993418|CDS_2322878|CDS_1429140|CDS_2576560|CDS_1132110|CDS_768355|CDS_1675533|CDS_2286210|CDS_1671831|CDS_182452|CDS_1572100|CDS_2287129|CDS_572996|CDS_1180979|CDS_992632|CDS_767934|…	http://www.genome.jp/kegg-bin/show_pathway?sxo01100/sxo:SXYL_00310%09red/sxo:SXYL_00358%09red/sxo:SXYL_00406%09red/sxo:SXYL_00445%09red/sxo:SXYL_01990%09red/sxo:SXYL_00221%09red/sxo:SXYL_00204%09red/sxo:SXYL_01100%09red/sxo:SXYL_02416%09red/sxo:SXYL_01943%09red/sxo:SXYL_00194%09red/sxo:SXYL_00008%09red/sxo:SXYL_02360%09red/sxo:SXYL_02361%09red/sxo:SXYL_02362%09red/sxo:SXYL_01097%09red/sxo:SXYL_01…
Glyoxylate and dicarboxylate metabolism	KEGG PATHWAY	sxo00630	3	29	10.3	0.352782	0.834174	CDS_2511760|CDS_1382934|CDS_1671831	http://www.genome.jp/kegg-bin/show_pathway?sxo00630/sxo:SXYL_00204%09red/sxo:SXYL_00820%09red/sxo:SXYL_02505%09red
Lysine biosynthesis	KEGG PATHWAY	sxo00300	2	17	11.8	0.358626	0.834174	CDS_2396793|CDS_1675533	http://www.genome.jp/kegg-bin/show_pathway?sxo00300/sxo:SXYL_02502%09red/sxo:SXYL_01114%09red
D-Alanine metabolism	KEGG PATHWAY	sxo00473	1	6	16.7	0.379336	0.834174	CDS_627550	http://www.genome.jp/kegg-bin/show_pathway?sxo00473/sxo:SXYL_01990%09red
Methane metabolism	KEGG PATHWAY	sxo00680	2	19	10.5	0.406749	0.834174	CDS_1382934|CDS_2491926	http://www.genome.jp/kegg-bin/show_pathway?sxo00680/sxo:SXYL_00820%09red/sxo:SXYL_00221%09red
Glycine, serine and threonine metabolism	KEGG PATHWAY	sxo00260	3	32	9.4	0.407818	0.834174	CDS_1001541|CDS_2511760|CDS_1382934	http://www.genome.jp/kegg-bin/show_pathway?sxo00260/sxo:SXYL_00204%09red/sxo:SXYL_02370%09red/sxo:SXYL_00820%09red
Glycerolipid metabolism	KEGG PATHWAY	sxo00561	2	24	8.3	0.518548	0.92701	CDS_2511760|CDS_2287129	http://www.genome.jp/kegg-bin/show_pathway?sxo00561/sxo:SXYL_00204%09red/sxo:SXYL_01656%09red
Base excision repair	KEGG PATHWAY	sxo03410	1	10	10	0.52768	0.92701	CDS_1812035	http://www.genome.jp/kegg-bin/show_pathway?sxo03410/sxo:SXYL_01201%09red
beta-Lactam resistance	KEGG PATHWAY	sxo01501	1	11	9.1	0.558884	0.92701	CDS_569629	http://www.genome.jp/kegg-bin/show_pathway?sxo01501/sxo:SXYL_01940%09red
ABC transporters	KEGG PATHWAY	sxo02010	6	85	7.1	0.560367	0.92701	CDS_1560208|CDS_176200|CDS_1086695|CDS_569629|CDS_177246|CDS_1085735	http://www.genome.jp/kegg-bin/show_pathway?sxo02010/sxo:SXYL_01940%09red/sxo:SXYL_02601%09red/sxo:SXYL_00752%09red/sxo:SXYL_00751%09red/sxo:SXYL_00490%09red/sxo:SXYL_00489%09red
Tryptophan metabolism	KEGG PATHWAY	sxo00380	1	12	8.3	0.588038	0.92701	CDS_1671831	http://www.genome.jp/kegg-bin/show_pathway?sxo00380/sxo:SXYL_02505%09red
Terpenoid backbone biosynthesis	KEGG PATHWAY	sxo00900	1	12	8.3	0.588038	0.92701	CDS_1233380	http://www.genome.jp/kegg-bin/show_pathway?sxo00900/sxo:SXYL_00358%09red
Peptidoglycan biosynthesis	KEGG PATHWAY	sxo00550	2	28	7.1	0.597406	0.92701	CDS_1675533|CDS_794393	http://www.genome.jp/kegg-bin/show_pathway?sxo00550/sxo:SXYL_02166%09red/sxo:SXYL_02502%09red
RNA degradation	KEGG PATHWAY	sxo03018	1	15	6.7	0.664493	0.996739	CDS_1976288	http://www.genome.jp/kegg-bin/show_pathway?sxo03018/sxo:SXYL_01370%09red
Histidine metabolism	KEGG PATHWAY	sxo00340	1	16	6.3	0.6867	0.996823	CDS_1429140	http://www.genome.jp/kegg-bin/show_pathway?sxo00340/sxo:SXYL_00008%09red
Porphyrin and chlorophyll metabolism	KEGG PATHWAY	sxo00860	1	19	5.3	0.744926	0.997429	CDS_1132110	http://www.genome.jp/kegg-bin/show_pathway?sxo00860/sxo:SXYL_00445%09red
Starch and sucrose metabolism	KEGG PATHWAY	sxo00500	1	22	4.5	0.792381	0.997429	CDS_881346	http://www.genome.jp/kegg-bin/show_pathway?sxo00500/sxo:SXYL_02255%09red
Fructose and mannose metabolism	KEGG PATHWAY	sxo00051	1	22	4.5	0.792381	0.997429	CDS_2491926	http://www.genome.jp/kegg-bin/show_pathway?sxo00051/sxo:SXYL_00221%09red
Biosynthesis of antibiotics	KEGG PATHWAY	sxo01130	10	178	5.6	0.807084	0.997429	CDS_1382934|CDS_2285483|CDS_2286210|CDS_1989629|CDS_2491926|CDS_1671831|CDS_2511760|CDS_1233380|CDS_1185657|CDS_2274952	http://www.genome.jp/kegg-bin/show_pathway?sxo01130/sxo:SXYL_01655%09red/sxo:SXYL_01382%09red/sxo:SXYL_00401%09red/sxo:SXYL_00358%09red/sxo:SXYL_02505%09red/sxo:SXYL_01646%09red/sxo:SXYL_01654%09red/sxo:SXYL_00221%09red/sxo:SXYL_00204%09red/sxo:SXYL_00820%09red
Pentose phosphate pathway	KEGG PATHWAY	sxo00030	1	25	4	0.831048	0.997429	CDS_2491926	http://www.genome.jp/kegg-bin/show_pathway?sxo00030/sxo:SXYL_00221%09red
Alanine, aspartate and glutamate metabolism	KEGG PATHWAY	sxo00250	1	25	4	0.831048	0.997429	CDS_2324149	http://www.genome.jp/kegg-bin/show_pathway?sxo00250/sxo:SXYL_01689%09red
Phosphotransferase system (PTS)	KEGG PATHWAY	sxo02060	1	26	3.8	0.842273	0.997429	CDS_881346	http://www.genome.jp/kegg-bin/show_pathway?sxo02060/sxo:SXYL_02255%09red
Amino sugar and nucleotide sugar metabolism	KEGG PATHWAY	sxo00520	1	30	3.3	0.880227	0.998017	CDS_1180979	http://www.genome.jp/kegg-bin/show_pathway?sxo00520/sxo:SXYL_00406%09red
Glycolysis / Gluconeogenesis	KEGG PATHWAY	sxo00010	1	40	2.5	0.939929	0.998017	CDS_2491926	http://www.genome.jp/kegg-bin/show_pathway?sxo00010/sxo:SXYL_00221%09red
Biosynthesis of secondary metabolites	KEGG PATHWAY	sxo01110	11	237	4.6	0.947572	0.998017	CDS_1382934|CDS_2413707|CDS_2415538|CDS_2413235|CDS_1989629|CDS_2491926|CDS_1671831|CDS_1233380|CDS_1132110|CDS_2287129|CDS_2414899	http://www.genome.jp/kegg-bin/show_pathway?sxo01110/sxo:SXYL_01100%09red/sxo:SXYL_01099%09red/sxo:SXYL_01098%09red/sxo:SXYL_01097%09red/sxo:SXYL_01382%09red/sxo:SXYL_00358%09red/sxo:SXYL_02505%09red/sxo:SXYL_00445%09red/sxo:SXYL_00221%09red/sxo:SXYL_01656%09red/sxo:SXYL_00820%09red
Carbon metabolism	KEGG PATHWAY	sxo01200	3	93	3.2	0.958457	0.998017	CDS_1382934|CDS_2491926|CDS_1671831	http://www.genome.jp/kegg-bin/show_pathway?sxo01200/sxo:SXYL_00820%09red/sxo:SXYL_00221%09red/sxo:SXYL_02505%09red
Purine metabolism	KEGG PATHWAY	sxo00230	1	51	2	0.971969	0.998017	CDS_1989629	http://www.genome.jp/kegg-bin/show_pathway?sxo00230/sxo:SXYL_01382%09red
Biosynthesis of amino acids	KEGG PATHWAY	sxo01230	3	109	2.8	0.982301	0.998017	CDS_1382934|CDS_2396793|CDS_2491926	http://www.genome.jp/kegg-bin/show_pathway?sxo01230/sxo:SXYL_01114%09red/sxo:SXYL_00820%09red/sxo:SXYL_00221%09red
Microbial metabolism in diverse environments	KEGG PATHWAY	sxo01120	4	172	2.3	0.998017	0.998017	CDS_2511760|CDS_1382934|CDS_2491926|CDS_2396793	http://www.genome.jp/kegg-bin/show_pathway?sxo01120/sxo:SXYL_00204%09red/sxo:SXYL_01114%09red/sxo:SXYL_00820%09red/sxo:SXYL_00221%09red
