## Supplementary material for "Species interactions promote parallel evolution of global transcriptional regulators in a widespread *Staphylococcus* species": Table S8

### Sheet: Table S8
Table S8: KOBAS Pathway enrichment analysis of differentially expressed genes in Staphylococcus xylosus BC10 mutant 60_1 compared to Staphylococcus xylosus BC10 ancestor based on RNA-sequencing. Pathways highlighted in bold are significantly enriched, based on corrected P-value < 0.05.
DECREASED EXRESSION:
#Term	Database	ID	Input number	Background number	% of Pathway	P-Value	Corrected P-Value	Input	Hyperlink
Histidine metabolism	KEGG PATHWAY	sxo00340	13	16	81.25	0.0007692	0.0623054	CDS_1114877|CDS_1113618|CDS_1118461|CDS_1117706|CDS_296376|CDS_1116434|CDS_301594|CDS_135822|CDS_1113014|CDS_1115859|CDS_2756823|CDS_1117005|CDS_297614	http://www.genome.jp/kegg-bin/show_pathway?sxo00340/sxo:SXYL_00917%09red/sxo:SXYL_00617%09red/sxo:SXYL_00618%09red/sxo:SXYL_00463%09red/sxo:SXYL_00464%09red/sxo:SXYL_00465%09red/sxo:SXYL_00811%09red/sxo:SXYL_00467%09red/sxo:SXYL_00466%09red/sxo:SXYL_00461%09red/sxo:SXYL_00460%09red/sxo:SXYL_00614%09red/sxo:SXYL_00462%09red
Carotenoid biosynthesis	KEGG PATHWAY	sxo00906	5	5	100	0.0215862	0.87424	CDS_1336120|CDS_1331086|CDS_1332588|CDS_1334629|CDS_1333519	http://www.genome.jp/kegg-bin/show_pathway?sxo00906/sxo:SXYL_00054%09red/sxo:SXYL_00050%09red/sxo:SXYL_00051%09red/sxo:SXYL_00052%09red/sxo:SXYL_00053%09red
Monobactam biosynthesis	KEGG PATHWAY	sxo00261	5	7	71.4286	0.0495484	0.956144	CDS_2066512|CDS_1485564|CDS_1527549|CDS_2068442|CDS_2067401	http://www.genome.jp/kegg-bin/show_pathway?sxo00261/sxo:SXYL_02665%09red/sxo:SXYL_01480%09red/sxo:SXYL_02631%09red/sxo:SXYL_01479%09red/sxo:SXYL_01478%09red
Inositol phosphate metabolism	KEGG PATHWAY	sxo00562	5	7	71.4286	0.0495484	0.956144	CDS_1579844|CDS_1349559|CDS_688558|CDS_442391|CDS_1346058	http://www.genome.jp/kegg-bin/show_pathway?sxo00562/sxo:SXYL_02581%09red/sxo:SXYL_02068%09red/sxo:SXYL_01828%09red/sxo:SXYL_00039%09red
Glycolysis / Gluconeogenesis	KEGG PATHWAY	sxo00010	15	40	37.5	0.0590212	0.956144	CDS_687039|CDS_2208096|CDS_2409770|CDS_690720|CDS_689399|CDS_1775167|CDS_688558|CDS_2429966|CDS_135822|CDS_2540546|CDS_454198|CDS_2207229|CDS_1323614|CDS_2756823|CDS_1774178	http://www.genome.jp/kegg-bin/show_pathway?sxo00010/sxo:SXYL_00173%09red/sxo:SXYL_01103%09red/sxo:SXYL_01840%09red/sxo:SXYL_00061%09red/sxo:SXYL_01169%09red/sxo:SXYL_01593%09red/sxo:SXYL_01170%09red/sxo:SXYL_01083%09red/sxo:SXYL_02070%09red/sxo:SXYL_00811%09red/sxo:SXYL_02067%09red/sxo:SXYL_02069%09red/sxo:SXYL_02068%09red/sxo:SXYL_01592%09red/sxo:SXYL_00917%09red
Sulfur metabolism	KEGG PATHWAY	sxo00920	7	15	46.6667	0.0865151	0.997414	CDS_1527549|CDS_1507113|CDS_1522672|CDS_96718|CDS_1520830|CDS_1519915|CDS_1528746	http://www.genome.jp/kegg-bin/show_pathway?sxo00920/sxo:SXYL_00243%09red/sxo:SXYL_02638%09red/sxo:SXYL_02646%09red/sxo:SXYL_02630%09red/sxo:SXYL_02631%09red/sxo:SXYL_02636%09red/sxo:SXYL_02637%09red
Pyruvate metabolism	KEGG PATHWAY	sxo00620	15	43	34.8837	0.0877289	0.997414	CDS_2208096|CDS_1232122|CDS_2409770|CDS_2547924|CDS_1223103|CDS_1167582|CDS_2207229|CDS_1775167|CDS_2429966|CDS_135822|CDS_2540546|CDS_454198|CDS_1866725|CDS_2756823|CDS_1866262	http://www.genome.jp/kegg-bin/show_pathway?sxo00620/sxo:SXYL_00173%09red/sxo:SXYL_01254%09red/sxo:SXYL_01103%09red/sxo:SXYL_00170%09red/sxo:SXYL_00359%09red/sxo:SXYL_01253%09red/sxo:SXYL_01170%09red/sxo:SXYL_00417%09red/sxo:SXYL_00367%09red/sxo:SXYL_01083%09red/sxo:SXYL_01840%09red/sxo:SXYL_00811%09red/sxo:SXYL_00917%09red/sxo:SXYL_01592%09red/sxo:SXYL_01593%09red
Peptidoglycan biosynthesis	KEGG PATHWAY	sxo00550	10	28	35.7143	0.134118	0.997414	CDS_117037|CDS_1673895|CDS_2723956|CDS_835595|CDS_2342444|CDS_2372265|CDS_137811|CDS_2343594|CDS_2341093|CDS_2710780	http://www.genome.jp/kegg-bin/show_pathway?sxo00550/sxo:SXYL_02207%09red/sxo:SXYL_02504%09red/sxo:SXYL_00962%09red/sxo:SXYL_01707%09red/sxo:SXYL_01706%09red/sxo:SXYL_01705%09red/sxo:SXYL_00946%09red/sxo:SXYL_01134%09red/sxo:SXYL_00833%09red/sxo:SXYL_00809%09red
Folate biosynthesis	KEGG PATHWAY	sxo00790	8	22	36.3636	0.160531	0.997414	CDS_18504|CDS_232137|CDS_768355|CDS_767934|CDS_230347|CDS_231193|CDS_234151|CDS_767260	http://www.genome.jp/kegg-bin/show_pathway?sxo00790/sxo:SXYL_02139%09red/sxo:SXYL_00321%09red/sxo:SXYL_00680%09red/sxo:SXYL_00682%09red/sxo:SXYL_00684%09red/sxo:SXYL_00686%09red/sxo:SXYL_02140%09red/sxo:SXYL_02141%09red
Pyrimidine metabolism	KEGG PATHWAY	sxo00240	9	26	34.6154	0.167618	0.997414	CDS_1680505|CDS_2321778|CDS_2317816|CDS_2317203|CDS_2318612|CDS_1863127|CDS_2322878|CDS_370879|CDS_2324149	http://www.genome.jp/kegg-bin/show_pathway?sxo00240/sxo:SXYL_01686%09red/sxo:SXYL_01687%09red/sxo:SXYL_01684%09red/sxo:SXYL_01685%09red/sxo:SXYL_02449%09red/sxo:SXYL_02497%09red/sxo:SXYL_01688%09red/sxo:SXYL_01249%09red/sxo:SXYL_01689%09red
ABC transporters	KEGG PATHWAY	sxo02010	24	85	28.2353	0.168422	0.997414	CDS_237229|CDS_1307391|CDS_752201|CDS_2707009|CDS_753715|CDS_449648|CDS_568562|CDS_447760|CDS_1491038|CDS_1306649|CDS_176200|CDS_1558686|CDS_332571|CDS_1559544|CDS_450444|CDS_1491893|CDS_1490308|CDS_249437|CDS_250988|CDS_567461|CDS_1308203|CDS_236623|CDS_250291|CDS_248691	http://www.genome.jp/kegg-bin/show_pathway?sxo02010/sxo:SXYL_01835%09red/sxo:SXYL_01836%09red/sxo:SXYL_01833%09red/sxo:SXYL_00073%09red/sxo:SXYL_00074%09red/sxo:SXYL_00075%09red/sxo:SXYL_02603%09red/sxo:SXYL_02602%09red/sxo:SXYL_02660%09red/sxo:SXYL_00966%09red/sxo:SXYL_00752%09red/sxo:SXYL_02127%09red/sxo:SXYL_02128%09red/sxo:SXYL_00676%09red/sxo:SXYL_00677%09red/sxo:SXYL_02658%09red/sxo:SXYL_02…
Microbial metabolism in diverse environments	KEGG PATHWAY	sxo01120	45	172	26.1628	0.168441	0.997414	CDS_1507113|CDS_690720|CDS_687039|CDS_2429966|CDS_135822|CDS_454198|CDS_1866725|CDS_1528746|CDS_2068442|CDS_1187681|CDS_1232122|CDS_2756823|CDS_2547924|CDS_2495939|CDS_2066512|CDS_689399|CDS_1520830|CDS_2207229|CDS_1485564|CDS_2143521|CDS_1579844|CDS_1527549|CDS_1346058|CDS_1349559|CDS_1522672|CDS_2067401|CDS_920353|CDS_1167582|CDS_1684088|CDS_1519915|CDS_1186348|CDS_2208096|CDS_1141076|CDS_17741…	http://www.genome.jp/kegg-bin/show_pathway?sxo01120/sxo:SXYL_00173%09red/sxo:SXYL_00170%09red/sxo:SXYL_00359%09red/sxo:SXYL_02494%09red/sxo:SXYL_00377%09red/sxo:SXYL_01083%09red/sxo:SXYL_02067%09red/sxo:SXYL_02646%09red/sxo:SXYL_02069%09red/sxo:SXYL_02068%09red/sxo:SXYL_00540%09red/sxo:SXYL_00039%09red/sxo:SXYL_02665%09red/sxo:SXYL_01254%09red/sxo:SXYL_01103%09red/sxo:SXYL_00439%09red/sxo:SXYL_01…
Tryptophan metabolism	KEGG PATHWAY	sxo00380	5	12	41.6667	0.179782	0.997414	CDS_1232122|CDS_135822|CDS_1499024|CDS_2756823|CDS_1641841	http://www.genome.jp/kegg-bin/show_pathway?sxo00380/sxo:SXYL_00811%09red/sxo:SXYL_00917%09red/sxo:SXYL_02654%09red/sxo:SXYL_00359%09red/sxo:SXYL_02533%09red
Fatty acid degradation	KEGG PATHWAY	sxo00071	4	9	44.4444	0.19607	0.997414	CDS_1232122|CDS_135822|CDS_1499024|CDS_2756823	http://www.genome.jp/kegg-bin/show_pathway?sxo00071/sxo:SXYL_00811%09red/sxo:SXYL_00917%09red/sxo:SXYL_02654%09red/sxo:SXYL_00359%09red
Cationic antimicrobial peptide (CAMP) resistance	KEGG PATHWAY	sxo01503	4	9	44.4444	0.19607	0.997414	CDS_2289148|CDS_819051|CDS_1839107|CDS_818030	http://www.genome.jp/kegg-bin/show_pathway?sxo01503/sxo:SXYL_01658%09red/sxo:SXYL_02191%09red/sxo:SXYL_01228%09red/sxo:SXYL_02192%09red
2-Oxocarboxylic acid metabolism	KEGG PATHWAY	sxo01210	7	20	35	0.203218	0.997414	CDS_100959|CDS_1709823|CDS_2067401|CDS_98923|CDS_2143521|CDS_99697|CDS_2068442	http://www.genome.jp/kegg-bin/show_pathway?sxo01210/sxo:SXYL_01534%09red/sxo:SXYL_00239%09red/sxo:SXYL_02469%09red/sxo:SXYL_00241%09red/sxo:SXYL_00240%09red/sxo:SXYL_01480%09red/sxo:SXYL_01479%09red
Lysine biosynthesis	KEGG PATHWAY	sxo00300	6	17	35.2941	0.225051	0.997414	CDS_2067401|CDS_2065051|CDS_2066512|CDS_1485564|CDS_1186348|CDS_2068442	http://www.genome.jp/kegg-bin/show_pathway?sxo00300/sxo:SXYL_02665%09red/sxo:SXYL_00377%09red/sxo:SXYL_01480%09red/sxo:SXYL_01478%09red/sxo:SXYL_01479%09red/sxo:SXYL_01476%09red
Lysine degradation	KEGG PATHWAY	sxo00310	5	14	35.7143	0.250608	0.997414	CDS_1232122|CDS_135822|CDS_1499024|CDS_2756823|CDS_2495939	http://www.genome.jp/kegg-bin/show_pathway?sxo00310/sxo:SXYL_00811%09red/sxo:SXYL_00917%09red/sxo:SXYL_02654%09red/sxo:SXYL_00359%09red/sxo:SXYL_00218%09red
Biosynthesis of amino acids	KEGG PATHWAY	sxo01230	28	109	25.6881	0.264451	0.997414	CDS_1118461|CDS_690720|CDS_2068442|CDS_1709823|CDS_2066512|CDS_98923|CDS_689399|CDS_1485564|CDS_2143521|CDS_687039|CDS_1114877|CDS_1113618|CDS_2067401|CDS_920353|CDS_1115859|CDS_1186348|CDS_1774178|CDS_100959|CDS_99697|CDS_2065051|CDS_1116434|CDS_1775167|CDS_1117005|CDS_1117706|CDS_1113014|CDS_920903|CDS_688558|CDS_2089870	http://www.genome.jp/kegg-bin/show_pathway?sxo01230/sxo:SXYL_00241%09red/sxo:SXYL_00240%09red/sxo:SXYL_00377%09red/sxo:SXYL_02067%09red/sxo:SXYL_00465%09red/sxo:SXYL_00464%09red/sxo:SXYL_00467%09red/sxo:SXYL_02068%09red/sxo:SXYL_00461%09red/sxo:SXYL_02069%09red/sxo:SXYL_00463%09red/sxo:SXYL_00462%09red/sxo:SXYL_02665%09red/sxo:SXYL_00466%09red/sxo:SXYL_01534%09red/sxo:SXYL_01499%09red/sxo:SXYL_01…
beta-Alanine metabolism	KEGG PATHWAY	sxo00410	3	7	42.8571	0.265314	0.997414	CDS_135822|CDS_2756823|CDS_2481379	http://www.genome.jp/kegg-bin/show_pathway?sxo00410/sxo:SXYL_00811%09red/sxo:SXYL_01002%09red/sxo:SXYL_00917%09red
Glutathione metabolism	KEGG PATHWAY	sxo00480	3	7	42.8571	0.265314	0.997414	CDS_1207272|CDS_1868083|CDS_618634	http://www.genome.jp/kegg-bin/show_pathway?sxo00480/sxo:SXYL_01255%09red/sxo:SXYL_01980%09red/sxo:SXYL_00383%09red
beta-Lactam resistance	KEGG PATHWAY	sxo01501	4	11	36.3636	0.28124	0.997414	CDS_568562|CDS_2343594|CDS_567461|CDS_977014	http://www.genome.jp/kegg-bin/show_pathway?sxo01501/sxo:SXYL_01707%09red/sxo:SXYL_01938%09red/sxo:SXYL_02347%09red/sxo:SXYL_01939%09red
Metabolic pathways	KEGG PATHWAY	sxo01100	130	560	23.2143	0.298466	0.997414	CDS_117037|CDS_2322878|CDS_2068442|CDS_2710780|CDS_296376|CDS_1525223|CDS_1190327|CDS_1485564|CDS_961025|CDS_52540|CDS_1586936|CDS_1346058|CDS_1113618|CDS_442391|CDS_232137|CDS_1167582|CDS_2318612|CDS_1519915|CDS_2361654|CDS_2723956|CDS_1525989|CDS_767934|CDS_2691437|CDS_2065051|CDS_2540546|CDS_297614|CDS_137811|CDS_2089870|CDS_2588604|CDS_2342444|CDS_135822|CDS_65217|CDS_454198|CDS_2756823|CDS_1…	http://www.genome.jp/kegg-bin/show_pathway?sxo01100/sxo:SXYL_00134%09red/sxo:SXYL_00133%09red/sxo:SXYL_00226%09red/sxo:SXYL_00225%09red/sxo:SXYL_01083%09red/sxo:SXYL_00962%09red/sxo:SXYL_02646%09red/sxo:SXYL_00540%09red/sxo:SXYL_00039%09red/sxo:SXYL_02001%09red/sxo:SXYL_01358%09red/sxo:SXYL_01002%09red/sxo:SXYL_01599%09red/sxo:SXYL_02635%09red/sxo:SXYL_01592%09red/sxo:SXYL_01593%09red/sxo:SXYL_00…
Vancomycin resistance	KEGG PATHWAY	sxo01502	3	8	37.5	0.319376	0.997414	CDS_1673895|CDS_2342444|CDS_2062587	http://www.genome.jp/kegg-bin/show_pathway?sxo01502/sxo:SXYL_01474%09red/sxo:SXYL_02504%09red/sxo:SXYL_01706%09red
Glyoxylate and dicarboxylate metabolism	KEGG PATHWAY	sxo00630	8	29	27.5862	0.350075	0.997414	CDS_1232122|CDS_1925791|CDS_1167582|CDS_2143521|CDS_1641841|CDS_1928239|CDS_1926900|CDS_2458326	http://www.genome.jp/kegg-bin/show_pathway?sxo00630/sxo:SXYL_01025%09red/sxo:SXYL_01534%09red/sxo:SXYL_00359%09red/sxo:SXYL_00417%09red/sxo:SXYL_02533%09red/sxo:SXYL_01317%09red/sxo:SXYL_01318%09red/sxo:SXYL_01319%09red
Tyrosine metabolism	KEGG PATHWAY	sxo00350	2	5	40	0.370295	0.997414	CDS_1114877|CDS_2495939	http://www.genome.jp/kegg-bin/show_pathway?sxo00350/sxo:SXYL_00465%09red/sxo:SXYL_00218%09red
Riboflavin metabolism	KEGG PATHWAY	sxo00740	3	9	33.3333	0.37352	0.997414	CDS_1644137|CDS_96718|CDS_581370	http://www.genome.jp/kegg-bin/show_pathway?sxo00740/sxo:SXYL_00243%09red/sxo:SXYL_01949%09red/sxo:SXYL_02532%09red
Fructose and mannose metabolism	KEGG PATHWAY	sxo00051	6	22	27.2727	0.396132	0.997414	CDS_2361654|CDS_2588604|CDS_2362757|CDS_688558|CDS_2365270|CDS_1774178	http://www.genome.jp/kegg-bin/show_pathway?sxo00051/sxo:SXYL_00134%09red/sxo:SXYL_01169%09red/sxo:SXYL_00773%09red/sxo:SXYL_02068%09red/sxo:SXYL_00774%09red/sxo:SXYL_00776%09red
Pantothenate and CoA biosynthesis	KEGG PATHWAY	sxo00770	5	18	27.7778	0.405291	0.997414	CDS_65217|CDS_2481379|CDS_389916|CDS_1709823|CDS_1614634	http://www.genome.jp/kegg-bin/show_pathway?sxo00770/sxo:SXYL_00855%09red/sxo:SXYL_01002%09red/sxo:SXYL_00273%09red/sxo:SXYL_02469%09red/sxo:SXYL_02565%09red
Glycerophospholipid metabolism	KEGG PATHWAY	sxo00564	4	14	28.5714	0.415404	0.997414	CDS_2533128|CDS_2215955|CDS_600662|CDS_425002	http://www.genome.jp/kegg-bin/show_pathway?sxo00564/sxo:SXYL_01599%09red/sxo:SXYL_01814%09red/sxo:SXYL_01963%09red/sxo:SXYL_00181%09red
Carbon metabolism	KEGG PATHWAY	sxo01200	22	93	23.6559	0.422768	0.997414	CDS_690720|CDS_2429966|CDS_1866262|CDS_454198|CDS_1866725|CDS_1232122|CDS_2547924|CDS_1925791|CDS_1928239|CDS_689399|CDS_2207229|CDS_2143521|CDS_687039|CDS_920353|CDS_2208096|CDS_1141076|CDS_1774178|CDS_1775167|CDS_1926900|CDS_1641841|CDS_920903|CDS_688558	http://www.genome.jp/kegg-bin/show_pathway?sxo01200/sxo:SXYL_00170%09red/sxo:SXYL_00359%09red/sxo:SXYL_01083%09red/sxo:SXYL_02067%09red/sxo:SXYL_01169%09red/sxo:SXYL_02069%09red/sxo:SXYL_02068%09red/sxo:SXYL_01318%09red/sxo:SXYL_01319%09red/sxo:SXYL_01254%09red/sxo:SXYL_01534%09red/sxo:SXYL_01253%09red/sxo:SXYL_02533%09red/sxo:SXYL_01840%09red/sxo:SXYL_01592%09red/sxo:SXYL_01593%09red/sxo:SXYL_02…
Base excision repair	KEGG PATHWAY	sxo03410	3	10	30	0.426755	0.997414	CDS_2738748|CDS_2005982|CDS_2704705	http://www.genome.jp/kegg-bin/show_pathway?sxo03410/sxo:SXYL_00968%09red/sxo:SXYL_01397%09red/sxo:SXYL_00933%09red
Citrate cycle (TCA cycle)	KEGG PATHWAY	sxo00020	6	23	26.087	0.431282	0.997414	CDS_2547924|CDS_2429966|CDS_2207229|CDS_2143521|CDS_454198|CDS_2208096	http://www.genome.jp/kegg-bin/show_pathway?sxo00020/sxo:SXYL_00170%09red/sxo:SXYL_01534%09red/sxo:SXYL_01083%09red/sxo:SXYL_01840%09red/sxo:SXYL_01592%09red/sxo:SXYL_01593%09red
Glycine, serine and threonine metabolism	KEGG PATHWAY	sxo00260	8	32	25	0.439821	0.997414	CDS_687039|CDS_2486497|CDS_2067401|CDS_1925791|CDS_1928239|CDS_2484756|CDS_2068442|CDS_1926900	http://www.genome.jp/kegg-bin/show_pathway?sxo00260/sxo:SXYL_00226%09red/sxo:SXYL_00225%09red/sxo:SXYL_01317%09red/sxo:SXYL_01480%09red/sxo:SXYL_01479%09red/sxo:SXYL_02067%09red/sxo:SXYL_01318%09red/sxo:SXYL_01319%09red
Ascorbate and aldarate metabolism	KEGG PATHWAY	sxo00053	2	7	28.5714	0.504448	0.997414	CDS_135822|CDS_2756823	http://www.genome.jp/kegg-bin/show_pathway?sxo00053/sxo:SXYL_00811%09red/sxo:SXYL_00917%09red
Nucleotide excision repair	KEGG PATHWAY	sxo03420	2	7	28.5714	0.504448	0.997414	CDS_2738748|CDS_350479	http://www.genome.jp/kegg-bin/show_pathway?sxo03420/sxo:SXYL_02427%09red/sxo:SXYL_00933%09red
Fatty acid metabolism	KEGG PATHWAY	sxo01212	5	21	23.8095	0.519626	0.997414	CDS_1232122|CDS_2218024|CDS_1699318|CDS_1866262|CDS_1866725	http://www.genome.jp/kegg-bin/show_pathway?sxo01212/sxo:SXYL_02479%09red/sxo:SXYL_01602%09red/sxo:SXYL_00359%09red/sxo:SXYL_01253%09red/sxo:SXYL_01254%09red
Fatty acid biosynthesis	KEGG PATHWAY	sxo00061	4	17	23.5294	0.543307	0.997414	CDS_2218024|CDS_1699318|CDS_1866262|CDS_1866725	http://www.genome.jp/kegg-bin/show_pathway?sxo00061/sxo:SXYL_02479%09red/sxo:SXYL_01602%09red/sxo:SXYL_01253%09red/sxo:SXYL_01254%09red
Benzoate degradation	KEGG PATHWAY	sxo00362	2	8	25	0.564232	0.997414	CDS_1232122|CDS_1499024	http://www.genome.jp/kegg-bin/show_pathway?sxo00362/sxo:SXYL_02654%09red/sxo:SXYL_00359%09red
Nitrogen metabolism	KEGG PATHWAY	sxo00910	3	13	23.0769	0.574131	0.997414	CDS_2689879|CDS_2691437|CDS_637615	http://www.genome.jp/kegg-bin/show_pathway?sxo00910/sxo:SXYL_00539%09red/sxo:SXYL_02001%09red/sxo:SXYL_00540%09red
Arginine and proline metabolism	KEGG PATHWAY	sxo00330	3	13	23.0769	0.574131	0.997414	CDS_102033|CDS_2756823|CDS_135822	http://www.genome.jp/kegg-bin/show_pathway?sxo00330/sxo:SXYL_00238%09red/sxo:SXYL_00811%09red/sxo:SXYL_00917%09red
Biosynthesis of antibiotics	KEGG PATHWAY	sxo01130	38	178	21.3483	0.607983	0.997414	CDS_690720|CDS_102033|CDS_2429966|CDS_135822|CDS_454198|CDS_1866725|CDS_1926900|CDS_2068442|CDS_1232122|CDS_2756823|CDS_1709823|CDS_442391|CDS_2066512|CDS_1141076|CDS_689399|CDS_2207229|CDS_1485564|CDS_2143521|CDS_1527549|CDS_98923|CDS_687039|CDS_1114877|CDS_2067401|CDS_2208096|CDS_1928239|CDS_1774178|CDS_2547924|CDS_100959|CDS_99697|CDS_2409770|CDS_2218024|CDS_1775167|CDS_1866262|CDS_1925791|CDS…	http://www.genome.jp/kegg-bin/show_pathway?sxo01130/sxo:SXYL_00170%09red/sxo:SXYL_00359%09red/sxo:SXYL_00241%09red/sxo:SXYL_00240%09red/sxo:SXYL_01083%09red/sxo:SXYL_02067%09red/sxo:SXYL_02533%09red/sxo:SXYL_00465%09red/sxo:SXYL_01499%09red/sxo:SXYL_02068%09red/sxo:SXYL_01318%09red/sxo:SXYL_01319%09red/sxo:SXYL_02665%09red/sxo:SXYL_01254%09red/sxo:SXYL_01103%09red/sxo:SXYL_00439%09red/sxo:SXYL_01…
Methane metabolism	KEGG PATHWAY	sxo00680	4	19	21.0526	0.620031	0.997414	CDS_687039|CDS_920903|CDS_920353|CDS_1774178	http://www.genome.jp/kegg-bin/show_pathway?sxo00680/sxo:SXYL_02290%09red/sxo:SXYL_02291%09red/sxo:SXYL_02067%09red/sxo:SXYL_01169%09red
Biosynthesis of secondary metabolites	KEGG PATHWAY	sxo01110	50	237	21.097	0.647557	0.997414	CDS_1118461|CDS_690720|CDS_102033|CDS_2429966|CDS_135822|CDS_65217|CDS_454198|CDS_1866725|CDS_1926900|CDS_2068442|CDS_1232122|CDS_2756823|CDS_1709823|CDS_2547924|CDS_2066512|CDS_1141076|CDS_1525223|CDS_689399|CDS_1925791|CDS_2207229|CDS_1485564|CDS_2143521|CDS_581370|CDS_2481379|CDS_98923|CDS_687039|CDS_1114877|CDS_1113618|CDS_2067401|CDS_688558|CDS_1115859|CDS_1332588|CDS_2208096|CDS_1928239|CDS…	http://www.genome.jp/kegg-bin/show_pathway?sxo01110/sxo:SXYL_00173%09red/sxo:SXYL_00170%09red/sxo:SXYL_00359%09red/sxo:SXYL_00053%09red/sxo:SXYL_00241%09red/sxo:SXYL_00240%09red/sxo:SXYL_01083%09red/sxo:SXYL_02067%09red/sxo:SXYL_02533%09red/sxo:SXYL_00465%09red/sxo:SXYL_00464%09red/sxo:SXYL_01499%09red/sxo:SXYL_00466%09red/sxo:SXYL_01318%09red/sxo:SXYL_01319%09red/sxo:SXYL_00463%09red/sxo:SXYL_00…
Pentose phosphate pathway	KEGG PATHWAY	sxo00030	5	25	20	0.65503	0.997414	CDS_1141076|CDS_920903|CDS_920353|CDS_154797|CDS_1774178	http://www.genome.jp/kegg-bin/show_pathway?sxo00030/sxo:SXYL_02290%09red/sxo:SXYL_02291%09red/sxo:SXYL_00439%09red/sxo:SXYL_00792%09red/sxo:SXYL_01169%09red
Alanine, aspartate and glutamate metabolism	KEGG PATHWAY	sxo00250	5	25	20	0.65503	0.997414	CDS_2645665|CDS_2324149|CDS_2495939|CDS_2321778|CDS_2318612	http://www.genome.jp/kegg-bin/show_pathway?sxo00250/sxo:SXYL_01686%09red/sxo:SXYL_01687%09red/sxo:SXYL_00894%09red/sxo:SXYL_00218%09red/sxo:SXYL_01689%09red
RNA degradation	KEGG PATHWAY	sxo03018	3	15	20	0.658185	0.997414	CDS_1976288|CDS_1774178|CDS_1108007	http://www.genome.jp/kegg-bin/show_pathway?sxo03018/sxo:SXYL_01169%09red/sxo:SXYL_00470%09red/sxo:SXYL_01370%09red
Phosphotransferase system (PTS)	KEGG PATHWAY	sxo02060	5	26	19.2308	0.684787	0.997414	CDS_275758|CDS_2677466|CDS_2362757|CDS_2365270|CDS_881346	http://www.genome.jp/kegg-bin/show_pathway?sxo02060/sxo:SXYL_00555%09red/sxo:SXYL_02255%09red/sxo:SXYL_00637%09red/sxo:SXYL_00774%09red/sxo:SXYL_00776%09red
Pentose and glucuronate interconversions	KEGG PATHWAY	sxo00040	4	21	19.0476	0.688129	0.997414	CDS_2589932|CDS_961025|CDS_2588604|CDS_1190327	http://www.genome.jp/kegg-bin/show_pathway?sxo00040/sxo:SXYL_00134%09red/sxo:SXYL_00133%09red/sxo:SXYL_02332%09red/sxo:SXYL_00395%09red
Valine, leucine and isoleucine degradation	KEGG PATHWAY	sxo00280	3	16	18.75	0.695467	0.997414	CDS_1232122|CDS_135822|CDS_2756823	http://www.genome.jp/kegg-bin/show_pathway?sxo00280/sxo:SXYL_00811%09red/sxo:SXYL_00917%09red/sxo:SXYL_00359%09red
Sulfur relay system	KEGG PATHWAY	sxo04122	2	11	18.1818	0.711471	0.997414	CDS_230963|CDS_231193	http://www.genome.jp/kegg-bin/show_pathway?sxo04122/sxo:SXYL_00685%09red/sxo:SXYL_00684%09red
Starch and sucrose metabolism	KEGG PATHWAY	sxo00500	4	22	18.1818	0.718766	0.997414	CDS_1323614|CDS_275758|CDS_2677466|CDS_881346	http://www.genome.jp/kegg-bin/show_pathway?sxo00500/sxo:SXYL_00555%09red/sxo:SXYL_02255%09red/sxo:SXYL_00637%09red/sxo:SXYL_00061%09red
Arginine biosynthesis	KEGG PATHWAY	sxo00220	3	17	17.6471	0.72959	0.997414	CDS_98923|CDS_99697|CDS_100959	http://www.genome.jp/kegg-bin/show_pathway?sxo00220/sxo:SXYL_00241%09red/sxo:SXYL_00240%09red/sxo:SXYL_00239%09red
Taurine and hypotaurine metabolism	KEGG PATHWAY	sxo00430	1	6	16.6667	0.753051	0.997414	CDS_1207272	http://www.genome.jp/kegg-bin/show_pathway?sxo00430/sxo:SXYL_00383%09red
Streptomycin biosynthesis	KEGG PATHWAY	sxo00521	1	6	16.6667	0.753051	0.997414	CDS_442391	http://www.genome.jp/kegg-bin/show_pathway?sxo00521/sxo:SXYL_01828%09red
D-Alanine metabolism	KEGG PATHWAY	sxo00473	1	6	16.6667	0.753051	0.997414	CDS_2062587	http://www.genome.jp/kegg-bin/show_pathway?sxo00473/sxo:SXYL_01474%09red
Synthesis and degradation of ketone bodies	KEGG PATHWAY	sxo00072	1	6	16.6667	0.753051	0.997414	CDS_1232122	http://www.genome.jp/kegg-bin/show_pathway?sxo00072/sxo:SXYL_00359%09red
Propanoate metabolism	KEGG PATHWAY	sxo00640	4	24	16.6667	0.773247	0.997414	CDS_2409770|CDS_1232122|CDS_1866262|CDS_1866725	http://www.genome.jp/kegg-bin/show_pathway?sxo00640/sxo:SXYL_01254%09red/sxo:SXYL_01103%09red/sxo:SXYL_00359%09red/sxo:SXYL_01253%09red
Butanoate metabolism	KEGG PATHWAY	sxo00650	4	24	16.6667	0.773247	0.997414	CDS_1232122|CDS_2207229|CDS_2208096|CDS_2495939	http://www.genome.jp/kegg-bin/show_pathway?sxo00650/sxo:SXYL_01592%09red/sxo:SXYL_00359%09red/sxo:SXYL_00218%09red/sxo:SXYL_01593%09red
One carbon pool by folate	KEGG PATHWAY	sxo00670	2	13	15.3846	0.784605	0.997414	CDS_1925791|CDS_2458326	http://www.genome.jp/kegg-bin/show_pathway?sxo00670/sxo:SXYL_01317%09red/sxo:SXYL_01025%09red
Porphyrin and chlorophyll metabolism	KEGG PATHWAY	sxo00860	3	19	15.7895	0.788735	0.997414	CDS_1524404|CDS_1525223|CDS_1525989	http://www.genome.jp/kegg-bin/show_pathway?sxo00860/sxo:SXYL_02633%09red/sxo:SXYL_02634%09red/sxo:SXYL_02635%09red
Two-component system	KEGG PATHWAY	sxo02020	11	62	17.7419	0.794923	0.997414	CDS_2689879|CDS_2689311|CDS_1673895|CDS_1232122|CDS_2691437|CDS_1782538|CDS_819051|CDS_2716445|CDS_946928|CDS_1367904|CDS_818030	http://www.genome.jp/kegg-bin/show_pathway?sxo02020/sxo:SXYL_00539%09red/sxo:SXYL_00359%09red/sxo:SXYL_02504%09red/sxo:SXYL_01175%09red/sxo:SXYL_00818%09red/sxo:SXYL_02192%09red/sxo:SXYL_02191%09red/sxo:SXYL_00955%09red/sxo:SXYL_02322%09red/sxo:SXYL_00540%09red/sxo:SXYL_00541%09red
Selenocompound metabolism	KEGG PATHWAY	sxo00450	1	7	14.2857	0.797833	0.997414	CDS_1527549	http://www.genome.jp/kegg-bin/show_pathway?sxo00450/sxo:SXYL_02631%09red
Biotin metabolism	KEGG PATHWAY	sxo00780	1	8	12.5	0.834506	0.997414	CDS_2218024	http://www.genome.jp/kegg-bin/show_pathway?sxo00780/sxo:SXYL_01602%09red
DNA replication	KEGG PATHWAY	sxo03030	2	16	12.5	0.863777	0.997414	CDS_369462|CDS_2738748	http://www.genome.jp/kegg-bin/show_pathway?sxo03030/sxo:SXYL_02447%09red/sxo:SXYL_00933%09red
Nicotinate and nicotinamide metabolism	KEGG PATHWAY	sxo00760	1	9	11.1111	0.864536	0.997414	CDS_2495939	http://www.genome.jp/kegg-bin/show_pathway?sxo00760/sxo:SXYL_00218%09red
Cysteine and methionine metabolism	KEGG PATHWAY	sxo00270	4	29	13.7931	0.873279	0.997414	CDS_2409770|CDS_52540|CDS_2068442|CDS_2067401	http://www.genome.jp/kegg-bin/show_pathway?sxo00270/sxo:SXYL_01480%09red/sxo:SXYL_01103%09red/sxo:SXYL_01479%09red/sxo:SXYL_00283%09red
Mismatch repair	KEGG PATHWAY	sxo03430	2	17	11.7647	0.883578	0.997414	CDS_369462|CDS_2738748	http://www.genome.jp/kegg-bin/show_pathway?sxo03430/sxo:SXYL_02447%09red/sxo:SXYL_00933%09red
Glycerolipid metabolism	KEGG PATHWAY	sxo00561	3	24	12.5	0.891012	0.997414	CDS_135822|CDS_2756823|CDS_2695366	http://www.genome.jp/kegg-bin/show_pathway?sxo00561/sxo:SXYL_00043%09red/sxo:SXYL_00811%09red/sxo:SXYL_00917%09red
Bacterial secretion system	KEGG PATHWAY	sxo03070	1	11	9.09091	0.909258	0.997414	CDS_1071998	http://www.genome.jp/kegg-bin/show_pathway?sxo03070/sxo:SXYL_00504%09red
Phenylalanine, tyrosine and tryptophan biosynthesis	KEGG PATHWAY	sxo00400	2	19	10.5263	0.91543	0.997414	CDS_1114877|CDS_2089870	http://www.genome.jp/kegg-bin/show_pathway?sxo00400/sxo:SXYL_00465%09red/sxo:SXYL_01499%09red
Purine metabolism	KEGG PATHWAY	sxo00230	7	51	13.7255	0.921698	0.997414	CDS_1527549|CDS_1966383|CDS_1684088|CDS_1775167|CDS_1106412|CDS_1144349|CDS_1528746	http://www.genome.jp/kegg-bin/show_pathway?sxo00230/sxo:SXYL_01358%09red/sxo:SXYL_02494%09red/sxo:SXYL_01170%09red/sxo:SXYL_00436%09red/sxo:SXYL_02630%09red/sxo:SXYL_02631%09red/sxo:SXYL_00471%09red
Terpenoid backbone biosynthesis	KEGG PATHWAY	sxo00900	1	12	8.33333	0.92574	0.997414	CDS_1232122	http://www.genome.jp/kegg-bin/show_pathway?sxo00900/sxo:SXYL_00359%09red
Valine, leucine and isoleucine biosynthesis	KEGG PATHWAY	sxo00290	1	12	8.33333	0.92574	0.997414	CDS_1709823	http://www.genome.jp/kegg-bin/show_pathway?sxo00290/sxo:SXYL_02469%09red
Galactose metabolism	KEGG PATHWAY	sxo00052	1	13	7.69231	0.939233	0.997414	CDS_1774178	http://www.genome.jp/kegg-bin/show_pathway?sxo00052/sxo:SXYL_01169%09red
Amino sugar and nucleotide sugar metabolism	KEGG PATHWAY	sxo00520	3	30	10	0.953864	0.997414	CDS_117037|CDS_83651|CDS_137811	http://www.genome.jp/kegg-bin/show_pathway?sxo00520/sxo:SXYL_00833%09red/sxo:SXYL_00254%09red/sxo:SXYL_00809%09red
Protein export	KEGG PATHWAY	sxo03060	1	15	6.66667	0.959318	0.997414	CDS_1071998	http://www.genome.jp/kegg-bin/show_pathway?sxo03060/sxo:SXYL_00504%09red
Oxidative phosphorylation	KEGG PATHWAY	sxo00190	2	24	8.33333	0.962955	0.997414	CDS_1586936|CDS_1108007	http://www.genome.jp/kegg-bin/show_pathway?sxo00190/sxo:SXYL_00470%09red/sxo:SXYL_02576%09red
Quorum sensing	KEGG PATHWAY	sxo02024	4	41	9.7561	0.974113	0.997414	CDS_568562|CDS_567461|CDS_24898|CDS_1071998	http://www.genome.jp/kegg-bin/show_pathway?sxo02024/sxo:SXYL_01938%09red/sxo:SXYL_01939%09red/sxo:SXYL_00504%09red/sxo:SXYL_00314%09red
Homologous recombination	KEGG PATHWAY	sxo03440	1	20	5	0.985101	0.997414	CDS_369462	http://www.genome.jp/kegg-bin/show_pathway?sxo03440/sxo:SXYL_02447%09red
Ribosome	KEGG PATHWAY	sxo03010	3	57	5.26316	0.999419	0.999419	CDS_2161139|CDS_2160719|CDS_1982773	http://www.genome.jp/kegg-bin/show_pathway?sxo03010/sxo:SXYL_01549%09red/sxo:SXYL_01550%09red/sxo:SXYL_01375%09red
INCREASED EXRESSION:
#Term	Database	ID	Input number	Background number	% of Pathway	P-Value	Corrected P-Value	Input	Hyperlink
Valine, leucine and isoleucine biosynthesis	KEGG PATHWAY	sxo00290	9	12	75	0.00108275	0.0381166	CDS_2618616|CDS_2626042|CDS_2618039|CDS_2616733|CDS_2624239|CDS_2622718|CDS_2623769|CDS_2620005|CDS_2621042	http://www.genome.jp/kegg-bin/show_pathway?sxo00290/sxo:SXYL_00874%09red/sxo:SXYL_00872%09red/sxo:SXYL_00873%09red/sxo:SXYL_00870%09red/sxo:SXYL_00871%09red/sxo:SXYL_00867%09red/sxo:SXYL_00875%09red/sxo:SXYL_00869%09red/sxo:SXYL_00868%09red
Alanine, aspartate and glutamate metabolism	KEGG PATHWAY	sxo00250	13	25	52	0.00115096	0.0381166	CDS_1719731|CDS_1269185|CDS_1724254|CDS_479981|CDS_2745115|CDS_483629|CDS_1247717|CDS_597858|CDS_2367606|CDS_599053|CDS_953049|CDS_1267723|CDS_2182486	http://www.genome.jp/kegg-bin/show_pathway?sxo00250/sxo:SXYL_00777%09red/sxo:SXYL_00108%09red/sxo:SXYL_02460%09red/sxo:SXYL_02459%09red/sxo:SXYL_01867%09red/sxo:SXYL_00928%09red/sxo:SXYL_00107%09red/sxo:SXYL_02326%09red/sxo:SXYL_00347%09red/sxo:SXYL_01568%09red/sxo:SXYL_01962%09red/sxo:SXYL_01961%09red/sxo:SXYL_01865%09red
Biosynthesis of antibiotics	KEGG PATHWAY	sxo01130	47	178	26.4045	0.00165724	0.0381166	CDS_1960802|CDS_1954951|CDS_2380677|CDS_2624239|CDS_785972|CDS_1185657|CDS_2367606|CDS_476897|CDS_50272|CDS_403478|CDS_1724254|CDS_2511760|CDS_2154879|CDS_496690|CDS_2169919|CDS_1156553|CDS_2491926|CDS_2360128|CDS_930248|CDS_478960|CDS_1992684|CDS_478391|CDS_402663|CDS_485264|CDS_596187|CDS_355565|CDS_86284|CDS_1671831|CDS_750959|CDS_139539|CDS_479981|CDS_599053|CDS_486384|CDS_484563|CDS_1719731|…	http://www.genome.jp/kegg-bin/show_pathway?sxo01130/sxo:SXYL_00285%09red/sxo:SXYL_00401%09red/sxo:SXYL_00426%09red/sxo:SXYL_01865%09red/sxo:SXYL_01558%09red/sxo:SXYL_01128%09red/sxo:SXYL_00221%09red/sxo:SXYL_01089%09red/sxo:SXYL_00204%09red/sxo:SXYL_02430%09red/sxo:SXYL_02431%09red/sxo:SXYL_01793%09red/sxo:SXYL_01794%09red/sxo:SXYL_02459%09red/sxo:SXYL_02106%09red/sxo:SXYL_00928%09red/sxo:SXYL_01…
Pentose phosphate pathway	KEGG PATHWAY	sxo00030	12	25	48	0.00297321	0.0477771	CDS_149904|CDS_2491926|CDS_1960802|CDS_1954951|CDS_2154879|CDS_596187|CDS_355565|CDS_1156553|CDS_1128203|CDS_139539|CDS_496690|CDS_2423932	http://www.genome.jp/kegg-bin/show_pathway?sxo00030/sxo:SXYL_01353%09red/sxo:SXYL_01349%09red/sxo:SXYL_00426%09red/sxo:SXYL_00797%09red/sxo:SXYL_01960%09red/sxo:SXYL_00448%09red/sxo:SXYL_00221%09red/sxo:SXYL_01881%09red/sxo:SXYL_01089%09red/sxo:SXYL_01542%09red/sxo:SXYL_02430%09red/sxo:SXYL_00808%09red
Two-component system	KEGG PATHWAY	sxo02020	21	62	33.871	0.00346211	0.0477771	CDS_2127947|CDS_5806|CDS_1269185|CDS_1083422|CDS_1262255|CDS_2644330|CDS_624939|CDS_626339|CDS_2642140|CDS_1413526|CDS_626084|CDS_1263293|CDS_1623822|CDS_2644190|CDS_432005|CDS_1082982|CDS_2642869|CDS_7691|CDS_1439977|CDS_627550|CDS_2182486	http://www.genome.jp/kegg-bin/show_pathway?sxo02020/sxo:SXYL_00890%09red/sxo:SXYL_00115%09red/sxo:SXYL_00892%09red/sxo:SXYL_01568%09red/sxo:SXYL_00891%09red/sxo:SXYL_01987%09red/sxo:SXYL_01820%09red/sxo:SXYL_00114%09red/sxo:SXYL_00330%09red/sxo:SXYL_00022%09red/sxo:SXYL_00001%09red/sxo:SXYL_00494%09red/sxo:SXYL_00107%09red/sxo:SXYL_01990%09red/sxo:SXYL_00329%09red/sxo:SXYL_00889%09red/sxo:SXYL_00…
Biosynthesis of amino acids	KEGG PATHWAY	sxo01230	31	109	28.4404	0.00417306	0.0479902	CDS_1991607|CDS_2380677|CDS_2624239|CDS_2620005|CDS_50272|CDS_2618616|CDS_2154879|CDS_1990402|CDS_2169919|CDS_2491926|CDS_2621042|CDS_1992684|CDS_2618039|CDS_2182486|CDS_1269185|CDS_1724254|CDS_355565|CDS_750959|CDS_139539|CDS_2623769|CDS_599053|CDS_86284|CDS_1719731|CDS_2626042|CDS_2616733|CDS_597858|CDS_2622718|CDS_51410|CDS_433259|CDS_2423932|CDS_148856	http://www.genome.jp/kegg-bin/show_pathway?sxo01230/sxo:SXYL_00285%09red/sxo:SXYL_00284%09red/sxo:SXYL_01558%09red/sxo:SXYL_01128%09red/sxo:SXYL_00221%09red/sxo:SXYL_01089%09red/sxo:SXYL_02430%09red/sxo:SXYL_01568%09red/sxo:SXYL_02459%09red/sxo:SXYL_02126%09red/sxo:SXYL_00867%09red/sxo:SXYL_00869%09red/sxo:SXYL_00868%09red/sxo:SXYL_01962%09red/sxo:SXYL_01961%09red/sxo:SXYL_00808%09red/sxo:SXYL_01…
2-Oxocarboxylic acid metabolism	KEGG PATHWAY	sxo01210	9	20	45	0.0133	0.1311	CDS_2626042|CDS_2169919|CDS_2618039|CDS_2618616|CDS_2624239|CDS_2622718|CDS_2623769|CDS_2620005|CDS_2621042	http://www.genome.jp/kegg-bin/show_pathway?sxo01210/sxo:SXYL_01558%09red/sxo:SXYL_00872%09red/sxo:SXYL_00873%09red/sxo:SXYL_00870%09red/sxo:SXYL_00871%09red/sxo:SXYL_00874%09red/sxo:SXYL_00875%09red/sxo:SXYL_00869%09red/sxo:SXYL_00868%09red
Purine metabolism	KEGG PATHWAY	sxo00230	16	51	31.3725	0.0178012	0.153535	CDS_149904|CDS_481447|CDS_112115|CDS_478391|CDS_486384|CDS_496690|CDS_355565|CDS_2745115|CDS_475638|CDS_483629|CDS_484300|CDS_478960|CDS_485264|CDS_476897|CDS_479981|CDS_484563	http://www.genome.jp/kegg-bin/show_pathway?sxo00230/sxo:SXYL_00797%09red/sxo:SXYL_00231%09red/sxo:SXYL_01866%09red/sxo:SXYL_01870%09red/sxo:SXYL_00928%09red/sxo:SXYL_01871%09red/sxo:SXYL_01868%09red/sxo:SXYL_01869%09red/sxo:SXYL_01881%09red/sxo:SXYL_01862%09red/sxo:SXYL_01863%09red/sxo:SXYL_01861%09red/sxo:SXYL_02430%09red/sxo:SXYL_01867%09red/sxo:SXYL_01864%09red/sxo:SXYL_01865%09red
Quorum sensing	KEGG PATHWAY	sxo02024	13	41	31.7073	0.0292197	0.196491	CDS_2095406|CDS_2351272|CDS_2351453|CDS_2095921|CDS_2644330|CDS_857781|CDS_2596517|CDS_2642140|CDS_1830687|CDS_2644190|CDS_2642869|CDS_2351096|CDS_148856	http://www.genome.jp/kegg-bin/show_pathway?sxo02024/sxo:SXYL_01505%09red/sxo:SXYL_00890%09red/sxo:SXYL_00892%09red/sxo:SXYL_01506%09red/sxo:SXYL_00891%09red/sxo:SXYL_00127%09red/sxo:SXYL_01716%09red/sxo:SXYL_00889%09red/sxo:SXYL_01223%09red/sxo:SXYL_01714%09red/sxo:SXYL_01715%09red/sxo:SXYL_00799%09red/sxo:SXYL_02231%09red
Biosynthesis of secondary metabolites	KEGG PATHWAY	sxo01110	51	237	21.519	0.0312054	0.196491	CDS_1960802|CDS_1954951|CDS_2443004|CDS_2380677|CDS_2624239|CDS_476897|CDS_2620005|CDS_403478|CDS_1724254|CDS_2618616|CDS_2154879|CDS_496690|CDS_2169919|CDS_1156553|CDS_2491926|CDS_930248|CDS_355565|CDS_484300|CDS_478960|CDS_2440583|CDS_2618039|CDS_1992684|CDS_432005|CDS_481447|CDS_478391|CDS_402663|CDS_485264|CDS_596187|CDS_2441995|CDS_86284|CDS_1671831|CDS_750959|CDS_139539|CDS_479981|CDS_26237…	http://www.genome.jp/kegg-bin/show_pathway?sxo01110/sxo:SXYL_01865%09red/sxo:SXYL_01558%09red/sxo:SXYL_01128%09red/sxo:SXYL_00221%09red/sxo:SXYL_00426%09red/sxo:SXYL_01089%09red/sxo:SXYL_01040%09red/sxo:SXYL_01041%09red/sxo:SXYL_01793%09red/sxo:SXYL_01794%09red/sxo:SXYL_02459%09red/sxo:SXYL_02430%09red/sxo:SXYL_00928%09red/sxo:SXYL_01868%09red/sxo:SXYL_01869%09red/sxo:SXYL_02126%09red/sxo:SXYL_00…
C5-Branched dibasic acid metabolism	KEGG PATHWAY	sxo00660	5	9	55.5556	0.0341723	0.196491	CDS_2618616|CDS_2620005|CDS_2624239|CDS_2618039|CDS_2623769	http://www.genome.jp/kegg-bin/show_pathway?sxo00660/sxo:SXYL_00869%09red/sxo:SXYL_00873%09red/sxo:SXYL_00870%09red/sxo:SXYL_00874%09red/sxo:SXYL_00868%09red
Cationic antimicrobial peptide (CAMP) resistance	KEGG PATHWAY	sxo01503	5	9	55.5556	0.0341723	0.196491	CDS_624939|CDS_2127947|CDS_626339|CDS_627550|CDS_626084	http://www.genome.jp/kegg-bin/show_pathway?sxo01503/sxo:SXYL_01989%09red/sxo:SXYL_01988%09red/sxo:SXYL_01990%09red/sxo:SXYL_01524%09red/sxo:SXYL_01987%09red
Arginine biosynthesis	KEGG PATHWAY	sxo00220	7	17	41.1765	0.0388489	0.206198	CDS_1269185|CDS_86284|CDS_483629|CDS_597858|CDS_599053|CDS_953049|CDS_2182486	http://www.genome.jp/kegg-bin/show_pathway?sxo00220/sxo:SXYL_01962%09red/sxo:SXYL_00252%09red/sxo:SXYL_00107%09red/sxo:SXYL_02326%09red/sxo:SXYL_01568%09red/sxo:SXYL_01867%09red/sxo:SXYL_01961%09red
Butanoate metabolism	KEGG PATHWAY	sxo00650	8	24	33.3333	0.0650084	0.320399	CDS_402663|CDS_2459573|CDS_2624239|CDS_1943428|CDS_2623769|CDS_1942294|CDS_1267723|CDS_403478	http://www.genome.jp/kegg-bin/show_pathway?sxo00650/sxo:SXYL_01793%09red/sxo:SXYL_01794%09red/sxo:SXYL_01024%09red/sxo:SXYL_00873%09red/sxo:SXYL_00874%09red/sxo:SXYL_01336%09red/sxo:SXYL_00108%09red/sxo:SXYL_01335%09red
One carbon pool by folate	KEGG PATHWAY	sxo00670	5	13	38.4615	0.0919362	0.396475	CDS_476897|CDS_487069|CDS_478391|CDS_2025590|CDS_2373192	http://www.genome.jp/kegg-bin/show_pathway?sxo00670/sxo:SXYL_01862%09red/sxo:SXYL_01863%09red/sxo:SXYL_01872%09red/sxo:SXYL_01417%09red/sxo:SXYL_01133%09red
Nitrogen metabolism	KEGG PATHWAY	sxo00910	5	13	38.4615	0.0919362	0.396475	CDS_953049|CDS_1269185|CDS_2182486|CDS_1724254|CDS_1719731	http://www.genome.jp/kegg-bin/show_pathway?sxo00910/sxo:SXYL_02459%09red/sxo:SXYL_00107%09red/sxo:SXYL_01568%09red/sxo:SXYL_02326%09red/sxo:SXYL_02460%09red
Glyoxylate and dicarboxylate metabolism	KEGG PATHWAY	sxo00630	8	29	27.5862	0.129768	0.526704	CDS_1269185|CDS_1128203|CDS_1671831|CDS_930248|CDS_2511760|CDS_729144|CDS_785972|CDS_2182486	http://www.genome.jp/kegg-bin/show_pathway?sxo00630/sxo:SXYL_01568%09red/sxo:SXYL_02106%09red/sxo:SXYL_02505%09red/sxo:SXYL_00107%09red/sxo:SXYL_00204%09red/sxo:SXYL_02304%09red/sxo:SXYL_02158%09red/sxo:SXYL_00448%09red
Carbon metabolism	KEGG PATHWAY	sxo01200	19	93	20.4301	0.200101	0.767055	CDS_1128203|CDS_402663|CDS_1954951|CDS_2154879|CDS_2373192|CDS_355565|CDS_1156553|CDS_2491926|CDS_403478|CDS_1671831|CDS_139539|CDS_2616733|CDS_887685|CDS_487069|CDS_1960802|CDS_596187|CDS_433259|CDS_2423932|CDS_785972	http://www.genome.jp/kegg-bin/show_pathway?sxo01200/sxo:SXYL_02158%09red/sxo:SXYL_02260%09red/sxo:SXYL_01793%09red/sxo:SXYL_01794%09red/sxo:SXYL_00867%09red/sxo:SXYL_01821%09red/sxo:SXYL_02430%09red/sxo:SXYL_01542%09red/sxo:SXYL_02505%09red/sxo:SXYL_01872%09red/sxo:SXYL_01960%09red/sxo:SXYL_01353%09red/sxo:SXYL_00448%09red/sxo:SXYL_00221%09red/sxo:SXYL_00426%09red/sxo:SXYL_01089%09red/sxo:SXYL_00…
Methane metabolism	KEGG PATHWAY	sxo00680	5	19	26.3158	0.231513	0.789022	CDS_1156553|CDS_2491926|CDS_887685|CDS_785972|CDS_139539	http://www.genome.jp/kegg-bin/show_pathway?sxo00680/sxo:SXYL_02260%09red/sxo:SXYL_00426%09red/sxo:SXYL_02158%09red/sxo:SXYL_00221%09red/sxo:SXYL_00808%09red
Phenylalanine, tyrosine and tryptophan biosynthesis	KEGG PATHWAY	sxo00400	5	19	26.3158	0.231513	0.789022	CDS_2380677|CDS_1990402|CDS_1992684|CDS_750959|CDS_1991607	http://www.genome.jp/kegg-bin/show_pathway?sxo00400/sxo:SXYL_01383%09red/sxo:SXYL_01128%09red/sxo:SXYL_02126%09red/sxo:SXYL_01385%09red/sxo:SXYL_01384%09red
Amino sugar and nucleotide sugar metabolism	KEGG PATHWAY	sxo00520	7	30	23.3333	0.245211	0.789022	CDS_1180979|CDS_1130213|CDS_496690|CDS_356683|CDS_596187|CDS_2360128|CDS_2367606	http://www.genome.jp/kegg-bin/show_pathway?sxo00520/sxo:SXYL_00406%09red/sxo:SXYL_00446%09red/sxo:SXYL_01881%09red/sxo:SXYL_00772%09red/sxo:SXYL_02431%09red/sxo:SXYL_00777%09red/sxo:SXYL_01960%09red
Tyrosine metabolism	KEGG PATHWAY	sxo00350	2	5	40	0.251572	0.789022	CDS_1267723|CDS_750959	http://www.genome.jp/kegg-bin/show_pathway?sxo00350/sxo:SXYL_02126%09red/sxo:SXYL_00108%09red
D-Alanine metabolism	KEGG PATHWAY	sxo00473	2	6	33.3333	0.30656	0.864742	CDS_627550|CDS_626084	http://www.genome.jp/kegg-bin/show_pathway?sxo00473/sxo:SXYL_01988%09red/sxo:SXYL_01990%09red
Taurine and hypotaurine metabolism	KEGG PATHWAY	sxo00430	2	6	33.3333	0.30656	0.864742	CDS_953049|CDS_887685	http://www.genome.jp/kegg-bin/show_pathway?sxo00430/sxo:SXYL_02260%09red/sxo:SXYL_02326%09red
Metabolic pathways	KEGG PATHWAY	sxo01100	95	560	16.9643	0.313312	0.864742	CDS_1203579|CDS_2624239|CDS_487069|CDS_1341969|CDS_403478|CDS_478960|CDS_140659|CDS_1724254|CDS_596187|CDS_1671831|CDS_750959|CDS_1138545|CDS_182452|CDS_2542286|CDS_1180979|CDS_1942294|CDS_2626042|CDS_356683|CDS_1124056|CDS_626084|CDS_2616733|CDS_597858|CDS_627550|CDS_2182486|CDS_475638|CDS_112115|CDS_13361|CDS_483629|CDS_2367606|CDS_2620005|CDS_50272|CDS_2511760|CDS_1125139|CDS_1130213|CDS_24919…	http://www.genome.jp/kegg-bin/show_pathway?sxo01100/sxo:SXYL_01128%09red/sxo:SXYL_00221%09red/sxo:SXYL_00426%09red/sxo:SXYL_01089%09red/sxo:SXYL_02007%09red/sxo:SXYL_01353%09red/sxo:SXYL_02459%09red/sxo:SXYL_02126%09red/sxo:SXYL_00867%09red/sxo:SXYL_00869%09red/sxo:SXYL_00868%09red/sxo:SXYL_02326%09red/sxo:SXYL_01943%09red/sxo:SXYL_00797%09red/sxo:SXYL_01349%09red/sxo:SXYL_00386%09red/sxo:SXYL_00…
Ribosome	KEGG PATHWAY	sxo03010	11	57	19.2982	0.338317	0.874857	CDS_2274265|CDS_354770|CDS_206257|CDS_192202|CDS_1596298|CDS_1009017|CDS_206694|CDS_192614|CDS_206058|CDS_1007968|CDS_1892616	http://www.genome.jp/kegg-bin/show_pathway?sxo03010/sxo:SXYL_00737%09red/sxo:SXYL_02569%09red/sxo:SXYL_02376%09red/sxo:SXYL_02374%09red/sxo:SXYL_02429%09red/sxo:SXYL_01281%09red/sxo:SXYL_01645%09red/sxo:SXYL_00738%09red/sxo:SXYL_00713%09red/sxo:SXYL_00712%09red/sxo:SXYL_00711%09red
Glutathione metabolism	KEGG PATHWAY	sxo00480	2	7	28.5714	0.360715	0.874857	CDS_1960802|CDS_1954951	http://www.genome.jp/kegg-bin/show_pathway?sxo00480/sxo:SXYL_01353%09red/sxo:SXYL_01349%09red
Pantothenate and CoA biosynthesis	KEGG PATHWAY	sxo00770	4	18	22.2222	0.364007	0.874857	CDS_2623769|CDS_2624239|CDS_2626042|CDS_2622718	http://www.genome.jp/kegg-bin/show_pathway?sxo00770/sxo:SXYL_00872%09red/sxo:SXYL_00873%09red/sxo:SXYL_00874%09red/sxo:SXYL_00875%09red
Microbial metabolism in diverse environments	KEGG PATHWAY	sxo01120	30	172	17.4419	0.367693	0.874857	CDS_1960802|CDS_1954951|CDS_13361|CDS_487069|CDS_1269185|CDS_403478|CDS_2154879|CDS_496690|CDS_2169919|CDS_1156553|CDS_2491926|CDS_953049|CDS_2182486|CDS_402663|CDS_1724254|CDS_596187|CDS_355565|CDS_1128203|CDS_2459573|CDS_139539|CDS_1267723|CDS_2059872|CDS_1719731|CDS_2373192|CDS_785972|CDS_2511760|CDS_887685|CDS_729144|CDS_433259|CDS_2423932	http://www.genome.jp/kegg-bin/show_pathway?sxo01120/sxo:SXYL_00426%09red/sxo:SXYL_01558%09red/sxo:SXYL_00221%09red/sxo:SXYL_01089%09red/sxo:SXYL_00204%09red/sxo:SXYL_02430%09red/sxo:SXYL_00448%09red/sxo:SXYL_01793%09red/sxo:SXYL_01794%09red/sxo:SXYL_02459%09red/sxo:SXYL_02106%09red/sxo:SXYL_02260%09red/sxo:SXYL_01470%09red/sxo:SXYL_02326%09red/sxo:SXYL_01960%09red/sxo:SXYL_01821%09red/sxo:SXYL_00…
Porphyrin and chlorophyll metabolism	KEGG PATHWAY	sxo00860	4	19	21.0526	0.397509	0.91427	CDS_2441995|CDS_2443004|CDS_432005|CDS_2440583	http://www.genome.jp/kegg-bin/show_pathway?sxo00860/sxo:SXYL_01039%09red/sxo:SXYL_01040%09red/sxo:SXYL_01041%09red/sxo:SXYL_01820%09red
Homologous recombination	KEGG PATHWAY	sxo03440	4	20	20	0.430708	0.935812	CDS_1438600|CDS_1596622|CDS_2213387|CDS_1436599	http://www.genome.jp/kegg-bin/show_pathway?sxo03440/sxo:SXYL_01597%09red/sxo:SXYL_02568%09red/sxo:SXYL_00004%09red/sxo:SXYL_00002%09red
Glycine, serine and threonine metabolism	KEGG PATHWAY	sxo00260	6	32	18.75	0.434	0.935812	CDS_2616733|CDS_1110484|CDS_2511760|CDS_2169919|CDS_729144|CDS_50272	http://www.genome.jp/kegg-bin/show_pathway?sxo00260/sxo:SXYL_00285%09red/sxo:SXYL_02106%09red/sxo:SXYL_01558%09red/sxo:SXYL_00469%09red/sxo:SXYL_00867%09red/sxo:SXYL_00204%09red
Pentose and glucuronate interconversions	KEGG PATHWAY	sxo00040	4	21	19.0476	0.463401	0.940577	CDS_1124056|CDS_1125139|CDS_1203579|CDS_1138545	http://www.genome.jp/kegg-bin/show_pathway?sxo00040/sxo:SXYL_00450%09red/sxo:SXYL_00386%09red/sxo:SXYL_00441%09red/sxo:SXYL_02338%09red
Nicotinate and nicotinamide metabolism	KEGG PATHWAY	sxo00760	2	9	22.2222	0.463473	0.940577	CDS_112115|CDS_1267723	http://www.genome.jp/kegg-bin/show_pathway?sxo00760/sxo:SXYL_00231%09red/sxo:SXYL_00108%09red
Cysteine and methionine metabolism	KEGG PATHWAY	sxo00270	5	29	17.2414	0.518008	0.948345	CDS_2169919|CDS_51410|CDS_50272|CDS_785972|CDS_148856	http://www.genome.jp/kegg-bin/show_pathway?sxo00270/sxo:SXYL_00285%09red/sxo:SXYL_00284%09red/sxo:SXYL_01558%09red/sxo:SXYL_00799%09red/sxo:SXYL_02158%09red
Citrate cycle (TCA cycle)	KEGG PATHWAY	sxo00020	4	23	17.3913	0.526586	0.948345	CDS_433259|CDS_402663|CDS_403478|CDS_785972	http://www.genome.jp/kegg-bin/show_pathway?sxo00020/sxo:SXYL_02158%09red/sxo:SXYL_01793%09red/sxo:SXYL_01794%09red/sxo:SXYL_01821%09red
Pyruvate metabolism	KEGG PATHWAY	sxo00620	7	43	16.2791	0.55123	0.948345	CDS_13361|CDS_2459573|CDS_785972|CDS_887685|CDS_2621042|CDS_433259|CDS_2059872	http://www.genome.jp/kegg-bin/show_pathway?sxo00620/sxo:SXYL_01821%09red/sxo:SXYL_01024%09red/sxo:SXYL_00325%09red/sxo:SXYL_02260%09red/sxo:SXYL_00871%09red/sxo:SXYL_01470%09red/sxo:SXYL_02158%09red
beta-Lactam resistance	KEGG PATHWAY	sxo01501	2	11	18.1818	0.555876	0.948345	CDS_833634|CDS_1130213	http://www.genome.jp/kegg-bin/show_pathway?sxo01501/sxo:SXYL_00446%09red/sxo:SXYL_02206%09red
Oxidative phosphorylation	KEGG PATHWAY	sxo00190	4	24	16.6667	0.556802	0.948345	CDS_402663|CDS_403478|CDS_622852|CDS_432005	http://www.genome.jp/kegg-bin/show_pathway?sxo00190/sxo:SXYL_01793%09red/sxo:SXYL_01794%09red/sxo:SXYL_01984%09red/sxo:SXYL_01820%09red
Glycerolipid metabolism	KEGG PATHWAY	sxo00561	4	24	16.6667	0.556802	0.948345	CDS_2511760|CDS_2542286|CDS_729144|CDS_1341969	http://www.genome.jp/kegg-bin/show_pathway?sxo00561/sxo:SXYL_00043%09red/sxo:SXYL_00204%09red/sxo:SXYL_02472%09red/sxo:SXYL_02106%09red
Streptomycin biosynthesis	KEGG PATHWAY	sxo00521	1	6	16.6667	0.648421	0.948345	CDS_496690	http://www.genome.jp/kegg-bin/show_pathway?sxo00521/sxo:SXYL_01881%09red
Fructose and mannose metabolism	KEGG PATHWAY	sxo00051	3	22	13.6364	0.694129	0.948345	CDS_1156553|CDS_2491926|CDS_139539	http://www.genome.jp/kegg-bin/show_pathway?sxo00051/sxo:SXYL_00426%09red/sxo:SXYL_00221%09red/sxo:SXYL_00808%09red
Monobactam biosynthesis	KEGG PATHWAY	sxo00261	1	7	14.2857	0.697258	0.948345	CDS_2169919	http://www.genome.jp/kegg-bin/show_pathway?sxo00261/sxo:SXYL_01558%09red
Selenocompound metabolism	KEGG PATHWAY	sxo00450	1	7	14.2857	0.697258	0.948345	CDS_643252	http://www.genome.jp/kegg-bin/show_pathway?sxo00450/sxo:SXYL_02007%09red
Nucleotide excision repair	KEGG PATHWAY	sxo03420	1	7	14.2857	0.697258	0.948345	CDS_709854	http://www.genome.jp/kegg-bin/show_pathway?sxo03420/sxo:SXYL_02089%09red
ABC transporters	KEGG PATHWAY	sxo02010	12	85	14.1176	0.711301	0.948345	CDS_651215|CDS_5806|CDS_833634|CDS_474725|CDS_72935|CDS_73638|CDS_7691|CDS_72207|CDS_651903|CDS_473323|CDS_650376|CDS_2076231	http://www.genome.jp/kegg-bin/show_pathway?sxo02010/sxo:SXYL_02014%09red/sxo:SXYL_02015%09red/sxo:SXYL_02013%09red/sxo:SXYL_00330%09red/sxo:SXYL_00266%09red/sxo:SXYL_00265%09red/sxo:SXYL_00264%09red/sxo:SXYL_02206%09red/sxo:SXYL_01486%09red/sxo:SXYL_00329%09red/sxo:SXYL_01859%09red/sxo:SXYL_01860%09red
DNA replication	KEGG PATHWAY	sxo03030	2	16	12.5	0.735145	0.948345	CDS_1438600|CDS_1596622	http://www.genome.jp/kegg-bin/show_pathway?sxo03030/sxo:SXYL_02568%09red/sxo:SXYL_00002%09red
Biotin metabolism	KEGG PATHWAY	sxo00780	1	8	12.5	0.739326	0.948345	CDS_572996	http://www.genome.jp/kegg-bin/show_pathway?sxo00780/sxo:SXYL_01943%09red
Mismatch repair	KEGG PATHWAY	sxo03430	2	17	11.7647	0.762575	0.948345	CDS_1438600|CDS_1596622	http://www.genome.jp/kegg-bin/show_pathway?sxo03430/sxo:SXYL_02568%09red/sxo:SXYL_00002%09red
Aminoacyl-tRNA biosynthesis	KEGG PATHWAY	sxo00970	3	25	12	0.766723	0.948345	CDS_563792|CDS_1427531|CDS_1026799	http://www.genome.jp/kegg-bin/show_pathway?sxo00970/sxo:SXYL_01935%09red/sxo:SXYL_02393%09red/sxo:SXYL_00009%09red
Glycolysis / Gluconeogenesis	KEGG PATHWAY	sxo00010	5	40	12.5	0.767834	0.948345	CDS_496690|CDS_1156553|CDS_139539|CDS_2491926|CDS_596187	http://www.genome.jp/kegg-bin/show_pathway?sxo00010/sxo:SXYL_00426%09red/sxo:SXYL_01881%09red/sxo:SXYL_00808%09red/sxo:SXYL_00221%09red/sxo:SXYL_01960%09red
Bacterial secretion system	KEGG PATHWAY	sxo03070	1	11	9.09091	0.833648	0.948345	CDS_1830687	http://www.genome.jp/kegg-bin/show_pathway?sxo03070/sxo:SXYL_01223%09red
Sulfur relay system	KEGG PATHWAY	sxo04122	1	11	9.09091	0.833648	0.948345	CDS_233462	http://www.genome.jp/kegg-bin/show_pathway?sxo04122/sxo:SXYL_00681%09red
Tryptophan metabolism	KEGG PATHWAY	sxo00380	1	12	8.33333	0.856796	0.948345	CDS_1671831	http://www.genome.jp/kegg-bin/show_pathway?sxo00380/sxo:SXYL_02505%09red
Starch and sucrose metabolism	KEGG PATHWAY	sxo00500	2	22	9.09091	0.865583	0.948345	CDS_496690|CDS_596187	http://www.genome.jp/kegg-bin/show_pathway?sxo00500/sxo:SXYL_01881%09red/sxo:SXYL_01960%09red
Folate biosynthesis	KEGG PATHWAY	sxo00790	2	22	9.09091	0.865583	0.948345	CDS_233462|CDS_2025590	http://www.genome.jp/kegg-bin/show_pathway?sxo00790/sxo:SXYL_00681%09red/sxo:SXYL_01417%09red
Galactose metabolism	KEGG PATHWAY	sxo00052	1	13	7.69231	0.876729	0.948345	CDS_496690	http://www.genome.jp/kegg-bin/show_pathway?sxo00052/sxo:SXYL_01881%09red
Arginine and proline metabolism	KEGG PATHWAY	sxo00330	1	13	7.69231	0.876729	0.948345	CDS_1247717	http://www.genome.jp/kegg-bin/show_pathway?sxo00330/sxo:SXYL_00347%09red
Propanoate metabolism	KEGG PATHWAY	sxo00640	2	24	8.33333	0.893862	0.948345	CDS_887685|CDS_2459573	http://www.genome.jp/kegg-bin/show_pathway?sxo00640/sxo:SXYL_02260%09red/sxo:SXYL_01024%09red
Lysine degradation	KEGG PATHWAY	sxo00310	1	14	7.14286	0.893894	0.948345	CDS_1267723	http://www.genome.jp/kegg-bin/show_pathway?sxo00310/sxo:SXYL_00108%09red
RNA degradation	KEGG PATHWAY	sxo03018	1	15	6.66667	0.908674	0.948345	CDS_2224810	http://www.genome.jp/kegg-bin/show_pathway?sxo03018/sxo:SXYL_01607%09red
Protein export	KEGG PATHWAY	sxo03060	1	15	6.66667	0.908674	0.948345	CDS_1830687	http://www.genome.jp/kegg-bin/show_pathway?sxo03060/sxo:SXYL_01223%09red
Sulfur metabolism	KEGG PATHWAY	sxo00920	1	15	6.66667	0.908674	0.948345	CDS_50272	http://www.genome.jp/kegg-bin/show_pathway?sxo00920/sxo:SXYL_00285%09red
Pyrimidine metabolism	KEGG PATHWAY	sxo00240	2	26	7.69231	0.916534	0.948345	CDS_140659|CDS_76010	http://www.genome.jp/kegg-bin/show_pathway?sxo00240/sxo:SXYL_00807%09red/sxo:SXYL_00262%09red
Histidine metabolism	KEGG PATHWAY	sxo00340	1	16	6.25	0.921399	0.948345	CDS_750959	http://www.genome.jp/kegg-bin/show_pathway?sxo00340/sxo:SXYL_02126%09red
Lysine biosynthesis	KEGG PATHWAY	sxo00300	1	17	5.88235	0.932355	0.948345	CDS_2169919	http://www.genome.jp/kegg-bin/show_pathway?sxo00300/sxo:SXYL_01558%09red
Fatty acid biosynthesis	KEGG PATHWAY	sxo00061	1	17	5.88235	0.932355	0.948345	CDS_572996	http://www.genome.jp/kegg-bin/show_pathway?sxo00061/sxo:SXYL_01943%09red
Peptidoglycan biosynthesis	KEGG PATHWAY	sxo00550	2	28	7.14286	0.934601	0.948345	CDS_1897267|CDS_794393	http://www.genome.jp/kegg-bin/show_pathway?sxo00550/sxo:SXYL_02166%09red/sxo:SXYL_01287%09red
Fatty acid metabolism	KEGG PATHWAY	sxo01212	1	21	4.7619	0.962914	0.962914	CDS_572996	http://www.genome.jp/kegg-bin/show_pathway?sxo01212/sxo:SXYL_01943%09red
