## Supplementary material for "Species interactions promote parallel evolution of global transcriptional regulators in a widespread *Staphylococcus* species": Table S9

### Sheet: Table S9
Supplemental Table 9: Repeated-measures ANOVA on ancestor and mutant growth curve data demonstrate significant differences in growth of the strains over time (F5,84 = 6.907, p <0.001). Singificant adjusted p-values for Tukey's multiple comparisons are shown in bold below.
	Adjusted P-Value
	Day 1	Day 2	Day 3	Day 4	Day 7
Ancestor vs. 51_3	0.035	0.449	0.917	0.858	0.94
Ancestor vs. 51_7	0.023	0.32	0.434	>0.9999	0.999
Ancestor vs. 55_5	0.021	0.996	0.307	0.214	0.03
Ancestor vs. 60_1	0.016	0.415	0.038	0.035	0.27
Ancestor vs. 60_5	0.992	0.924	0.992	0.057	<0.001
